# Interspecies variation in hominid gut microbiota controls host gene regulation

**DOI:** 10.1101/2020.08.17.255059

**Authors:** Amanda L. Muehlbauer, Allison L. Richards, Adnan Alazizi, Michael Burns, Andres Gomez, Jonathan B. Clayton, Klara Petrzelkova, Camilla Cascardo, Justyna Resztak, Xiaoquan Wen, Roger Pique-Regi, Francesca Luca, Ran Blekhman

**Affiliations:** Department of Genetics, Cell Biology and Development, University of Minnesota, Minneapolis, Minnesota, USA; Department of Ecology, Evolution and Behavior, University of Minnesota, Minneapolis, Minnesota, USA; Center for Molecular Medicine and Genetics, Wayne State University, Detroit, Michigan 48201, USA; Department of Biology, Loyola University, Chicago, Illinois, 60660, USA; Department of Animal Science, University of Minnesota, Saint Paul, Minnesota, USA; Department of Biology, University of Nebraska at Omaha, Omaha, Nebraska, USA; Department of Food Science and Technology, University of Nebraska-Lincoln, Lincoln, Nebraska, USA; The Czech Academy of Sciences, Institute of Vertebrate Biology, Brno, Czech Republic; Liberec Zoo, Liberec, Czech Republic; The Czech Academy of Sciences, Institute of Parasitology, Ceske Budejovice, Czech Republic; Department of Biostatistics, University of Michigan, Ann Arbor, MI, USA; Department of Obstetrics and Gynecology, Wayne State University, Detroit, Michigan 48201, USA

## Abstract

The gut microbiome exhibits extreme compositional variation between hominid hosts. However, it is unclear how this variation impacts host physiology, and whether this effect can be mediated through microbial regulation of host gene expression in interacting epithelial cells. Here, we characterized the transcriptional response of colonic epithelial cells *in vitro* to live microbial communities extracted from humans, chimpanzees, gorillas, and orangutans. We found most host genes exhibit a conserved response, whereby they respond similarly to the four hominid microbiomes, while some genes respond only to microbiomes from specific host species. Genes that exhibit such a divergent response are associated with relevant intestinal diseases in humans, such as inflammatory bowel disease and Crohn’s disease. Lastly, we found that inflammation-associated microbial species regulate the expression of host genes previously associated with inflammatory bowel disease, suggesting health-related consequences for species-specific host-microbiome interactions across hominids.
