## Supplementary Tables for "Interspecies variation in hominid gut microbiota controls host gene regulation": SITable1_samples.xlsx

### Sheet: Sheet1
Primate Species	Number of fecal samples	Number of individuals	Sex	Location
Chimpanzee (Pan troglodytes)	4	3	3F	Ostrava Zoo, Czech Republic
Western Lowland Gorilla(Gorilla gorilla gorilla)	7	6	2F, 5M	Como Zoo, MN
Human (Homo sapiens)	4	4	4M	OpenBiome
Sumatran Orangutan (Pongo abelii)	4	3	1F, 2M	Como Zoo, MN
