## Supplementary Tables for "Interspecies variation in hominid gut microbiota controls host gene regulation": SITable2-3_TaxaAbundances.xls

### Sheet: Table_SpeciesDiffAbund
	KW P-value	ANOVA P-value	KW Q-value	ANOVA Q-value
s__Eubacterium_biforme	0.00130966	1.73e-05	0.0235739	0.000155781
s__Prevotella_copri	0.000837196	2.26e-08	0.0235739	4.48e-07
s__Eubacterium_ramulus	0.00568416	0.000329705	0.0292328	0.00107903
s__Lachnospiraceae_bacterium_7_1_58FAA	0.00430881	0.000218062	0.0292328	0.00098128
s__Methanobrevibacter_unclassified	0.00508524	8.53e-06	0.0292328	0.000102349
s__Ruminococcus_flavefaciens	0.00490928	0.000214104	0.0292328	0.00098128
s__Treponema_succinifaciens	0.00308603	5.59e-05	0.0292328	0.000402549
s__Collinsella_aerofaciens	0.00779595	0.000310298	0.0310925	0.00107903
s__Eubacterium_hallii	0.00847592	0.00221095	0.0310925	0.00612263
s__Prevotella_stercorea	0.0086368	0.00304699	0.0310925	0.00783513
s__Phascolarctobacterium_succinatutens	0.00963214	2.49e-08	0.0315234	4.48e-07
s__Bacteroides_ovatus	0.010563	9.08e-05	0.0316889	0.000544859
s__Bacteroides_uniformis	0.016321	0.000265953	0.0451966	0.00106381
s__Roseburia_inulinivorans	0.024365	0.00661683	0.0626529	0.0157443
s__Oscillibacter_unclassified	0.0263697	0.000434575	0.0632874	0.00130373
s__Faecalibacterium_prausnitzii	0.0299733	0.00699749	0.0665697	0.0157443
s__Methanobrevibacter_smithii	0.0329293	0.0270312	0.0665697	0.0486562
s__Parabacteroides_unclassified	0.035134	0.0322319	0.0665697	0.0552547
s__Ruminococcus_obeum	0.0337634	0.0147622	0.0665697	0.0312611
s__Bacteroides_xylanisolvens	0.0384098	0.0222365	0.0691376	0.044473
s__Dorea_unclassified	0.0572982	0.0871823	0.0982255	0.117808
s__Bacteroides_pectinophilus	0.085037	0.0540704	0.136856	0.084632
s__Coprococcus_catus	0.087436	0.0245708	0.136856	0.0465552
s__Coprococcus_comes	0.0951712	0.156818	0.137046	0.179542
s__Ruminococcus_bromii	0.0951712	0.0612558	0.137046	0.0882083
s__Anaerotruncus_unclassified	0.121975	0.0570732	0.168889	0.0856099
s__Dorea_formicigenerans	0.128905	0.039005	0.171873	0.0638264
s__Dorea_longicatena	0.179497	0.233668	0.222824	0.247413
s__Eubacterium_siraeum	0.175327	0.151674	0.222824	0.179542
s__Eubacterium_rectale	0.186239	0.11034	0.223486	0.140029
s__Roseburia_intestinalis	0.240436	0.164533	0.279216	0.179542
s__Methanosphaera_stadtmanae	0.27234	0.16458	0.306383	0.179542
s__Ruminococcus_torques	0.315727	0.112801	0.344429	0.140029
s__Roseburia_hominis	0.454794	0.492734	0.481546	0.506812
s__Subdoligranulum_unclassified	0.512161	0.620747	0.526794	0.620747
s__Eubacterium_eligens	0.669576	0.0883557	0.669576	0.117808

### Sheet: Table_PhylumDiffAbund
	KW_pvalue	Anova_pvalue	KW_adj	Anova_adj
p__Actinobacteria	0.000837196	6.04316e-10	0.00469721	1.81295e-09
p__Ascomycota	0.00156574	5.01453e-11	0.00469721	4.51308e-10
p__Bacteroidetes	0.0288444	0.0027967	0.03245	0.00314628
p__Euryarchaeota	0.00835284	6.35087e-06	0.0107394	1.42895e-05
p__Firmicutes	0.0075472	0.000368245	0.0107394	0.000552367
p__Proteobacteria	0.0071887	0.000204264	0.0107394	0.000367675
p__Spirochaetes	0.00111998	1.94414e-10	0.00469721	8.74863e-10
p__Synergistetes	0.0369332	0.133376	0.0369332	0.133376
p__Verrucomicrobia	0.00304877	0.00163238	0.00685973	0.00209878
