## Supplementary Tables for "Interspecies variation in hominid gut microbiota controls host gene regulation": SITable5_Human_allgenes_networks.txt

© 2000-2019 QIAGEN. All rights reserved.
ID	Molecules in Network	Score	Focus Molecules	Top Diseases and Functions
1	60S ribosomal subunit,ATP7A,CCL2,CITED2,DHX38,EBNA1BP2,FBL,GSDMA,HIC2,HJURP,Ifnar,LMNB2,MCM2,MTPAP,NCL,ORC6,Ribosomal 40s subunit,Rnr,RPF2,RPL5,RPLP0,RPLP2,RPS18,RPS2,RPS27,RUVBL2,SERPINB7,SRP72,U2AF1/U2AF1L5,URB2,VWA5A,WDR36,YTHDF3,ZFP69B,ZNF532	49	31	[Cancer, Cell Death and Survival, Organismal Injury and Abnormalities]
2	BUB1,C9orf3,CAMSAP1,Casein,CCDC85C,CCDC93,CEP135,DNA-PK,FOPNL,GNPNAT1,HAUS1,HAUS3,HEATR1,HMG CoA synthase,JUN,KCTD12,LRRCC1,MIR200,MXI1,NIN,NOL11,NR2F1,NUF2,PADI1,PCM1,Pias,RASSF8,SLC2A3,SP3,SPATA5,SPC25,SUMO,UBIQUITIN LIGASE,VPS53,VRK1	42	28	[Cell Cycle, Developmental Disorder, Neurological Disease]
3	Abl1/2,ARHGAP11A,Cadherin,CD59,CHCHD4,Complement,CUL9,CYB5A,CYBRD1,cytochrome-c oxidase,ERCC6L,Erm,FAM136A,FBXO5,GOLIM4,GPC1,hemoglobin,HOMER2,IFT57,ITM2B,MAC,MRPL18,phosphatidylinositol-4,5-bisphosphate 3-kinase,PLXNB3,RGCC,RNASEH2A,SCAMP3,SHANK2,SHANK3,SHROOM2,SLC9A3R1,SRC,SYNPO,WDR91,YIPF1	40	27	[Developmental Disorder, Neurological Disease, Psychological Disorders]
4	Adaptor protein 1,AKAP12,AP1S2,C1QTNF6,Caspase 3/7,CENPH,CENPN,CONNEXIN,CTNNAL1,DESI2,ERK1/2,ERVW-1,FAM122B,FAM160B2,HLA-DR group,IL-1R,KIAA2013,KIF3B,MPZL1,MTSS1,Par6,PARD6B,PGM2L1,plus-end-directed kinesin ATPase,PRKD3,Rab5,RASGRF2,SHROOM3,SKA2,SLC7A11,SLF1,SPRED2,SSH2,TLR7/8,Trail-R	33	24	[Cell Cycle, Cell-To-Cell Signaling and Interaction, Cellular Assembly and Organization]
5	20s proteasome,26s Proteasome,CBFA2T2,CDA,Cytokeratin,DCK,DNA-directed DNA polymerase,GJB2,GNPTAB,GNPTG,KARS,Keratin,KRT14,KRT5,KRT7,LRP,MAP1LC3,MHC CLASS I (family),Na ,K -ATPase,NLRP1,PI3K (complex),PINX1,POLA1,POLN,POLQ,POMP,PRKAA,PSMA1,PSMA3,SH3BP4,SLC22A23,SNCG,STAMBPL1,TRIP13,WDYHV1	33	24	[Dermatological Diseases and Conditions, Developmental Disorder, Hereditary Disorder]
6	AURKA,BIRC5,CCNB2,CCNE2,Cdc2,Cdk,CKS1B,Cyclin A,Cyclin B,Cyclin D,Cyclin E,DKC1,DLX2,E2f,FNDC3A,GINS1,GINS4,HNRNPD,Mcm,MCMBP,Mek,NOP58,PGF,PMAIP1,Rb,RPA,RRM2,SIRT5,SLC16A6,SLC20A1,SLC7A2,TNRC6C,VASH2,Vegf,YBX1	31	23	[Cell Cycle, Cell Death and Survival, Embryonic Development]
7	ACTR1A,AMPK,CaMKII,Ck2,CKB,cytochrome C,DOCK4,DUOXA1,ENSA,EYA4,F Actin,Gsk3,HACD2,Hif1,KIT,MCFD2,MTMR4,NOMO1 (includes others),NUDT14,NUDT16,ODC1,p70 S6k,PARP,PDAP1,Pdgf (complex),PDGF BB,phosphatase,PPFIBP1,PTPRJ,RINT1,SLC6A8,SPTB,STARD10,STAT1,ZWILCH	31	23	[Behavior, Cancer, Small Molecule Biochemistry]
8	ACADVL,CAV1,CCSAP,CEP70,DHRS12,DPH2,GLI1,GNRH,GOT,Growth hormone,HISTONE,Histone h3,Insulin,LEP,mediator,Mitochondrial complex 1,MPC2,NR2C2,P-TEFb,PARPBP,Proinsulin,RAD51,RAD51AP1,RAD51B,RNA polymerase II,SLC2A9,SNCA,SSFA2,STXBP4,SUV39H2,TLE3,TOPBP1,TP63,TYSND1,Wnt	31	23	[Cell Cycle, Connective Tissue Development and Function, Tissue Development]
9	14-3-3,APC (complex),CA9,CAMK4,Cbp/p300,CD3EAP,CSE1L,DEK,DHX15,DNTTIP2,ECI2,Hat,Hdac1/2,histone deacetylase,Histone H1,Histone h4,Importin alpha,Importin beta,IPO5,KIF20B,KPNA,KPNA2,KPNA3,Mapk,MTA2,NCAPG2,Notch,PCSK6,PRMT3,PTMA,RBBP7,RRAD,TPX2,TRIB3,UBE2C	29	22	[Cell Morphology, Cellular Function and Maintenance, DNA Replication, Recombination, and Repair]
10	CA12,CDCA5,ERK,GM2A,GNA12,Gα12/13,IL17R,IL6R,JAK,JAK1/2,Laminin1,LARGE1,Lpa receptor,LRRFIP1,MAP3K20,MAPK8IP3,MISP,MPP7,NCK,NSDHL,Pde,PDE12,PDE7A,PDPN,PKN1,PMEPA1,RAB13,Smad2/3,SOCS,SOCS5,Sos,STAG2,TMSB4,VAV,WWTR1	27	21	[Cell Morphology, Cell Signaling, Post-Translational Modification]
11	Actin,Alpha catenin,Alpha tubulin,amylase,ANXA2,ARHGAP31,calpain,CCT5,Collagen(s),CORO6,CTSB,DCAF5,DOCK11,ERG28,FAM83H,GTPase,HMGB1,IGFBP2,Keratin II, 6,Ldh (complex),MEX3B,Ngf,OPHN1,PIK3CA,PROM2,Rac,Raf,Rap1,SDC1,Secretase gamma,SSRP1,STEAP4,TUBA1B,TUBA4A,WDR92	27	21	[Cancer, Cellular Movement, Digestive System Development and Function]
12	AFG3L2,ANKRD28,Ap1,BSG,caspase,CD3,CHPF,CREB1,CRIM1,EZH2,Focal adhesion kinase,HLA-DPA1,IKK (complex),IPO11,KLHL3,LDL,LYRM7,Metalloprotease,MTORC1,NEURL1B,P110,p85 (pik3r),PEG10,Pld,PPIE,Ras homolog,RASGEF1B,RNF167,SFXN1,SKIL,SQSTM1,TCR,TGM2,TRMT61B,Ubiquitin	27	21	[Cellular Assembly and Organization, Cellular Compromise, Cellular Movement]
13	ADAM15,AFAP1L2,Akt,CD151,CD81,Collagen type I,Collagen type III,Collagen type IV,EFNA1,FAM98B,FERMT1,FGF7,Fibrin,Fibrinogen,FSD1,GNB1L,Gp2b3a Receptor,GSR,Integrin,Integrin alpha 4 beta 1,Integrin alpha V beta 3,ITGB1BP1,ITGB6,JINK1/2,Laminin (complex),MMP10,N-Cadherin,PIK3IP1,Ptk,PTTG1IP,SLC35B2,TGFBI,VANGL2,Vla-4,ZDHHC2	25	20	[Cell Morphology, Cellular Movement, Hair and Skin Development and Function]
14	ABCA1,APOE,ATP1B1,ATPase,BRIP1,DNA2,EPN2,ESPL1,GCLM,HDL,HDL-cholesterol,HLA-DR,IFN alpha/beta,IL-2R,IL12 (complex),IL23,KIF14,KREMEN1,LDL-cholesterol,LONP1,MAF,MHC Class I (complex),MYH14,Nos,P glycoprotein,PEX2,PI3K (family),Pro-inflammatory Cytokine,RAS,SAA2,STARD3,TAP2,TRIM66,UBR7,VCAM1	25	20	[Lipid Metabolism, Small Molecule Biochemistry, Vitamin and Mineral Metabolism]
15	AURK,Betacatenin/TCF,C/EBP,CD36,CDCA7,Cpla2,CSMD3,DR4/5,FKBP3,FLG2,HMGN2,Ikb,Jnk,NFkB (family),NfkB1-RelA,PARP2,PLAA,PSMA,REEP5,SAA,SCAMP1,SESN2,SESN3,SHARPIN,sphingomyelinase,SYNJ2,Tnf (family),Tnf receptor,TNFRSF10A,TNFRSF10B,TNFRSF11B,TNFSF10,TOLLIP,transglutaminase,VLDL	23	19	[Cancer, Cell Death and Survival, Skeletal and Muscular Disorders]
16	B3GALNT2,C10orf76,C14orf37,C18orf25,CACYBP,CD320,CSNK2A2,CUTC,DNAJC14,DPP9,FBRSL1,FBXO17,FBXO24,G2E3,HAGHL,HSP90AA1,ILK,KANK1,LONP2,LPCAT1,LPIN3,NADSYN1,NKTR,PABPC1L,RSBN1L,SHMT2,SHROOM3,SLC43A2,SPSB3,TDRD9,TRIM25,TXNDC12,ZC3H7B,ZNF215,ZNF568	22	18	[Cancer, Cellular Development, Cellular Growth and Proliferation]
17	ACP5,ADRB,ARHGAP24,ARL6IP5,Beta Tubulin,Cg,Cofilin,Creb,FSH,Gamma tubulin,GMFB,HSD17B7,KLHL15,Lh,MAP2K1/2,MBP,Mlc,NPC2,NR4A3,Pka,PP1 protein complex group,PP2A,Ppp2c,PPP2R2B,PSIP1,PTPase,PTPN3,REEP3,Rock,RORA,Sod,TMBIM6,TRA2B,tyrosine kinase,UCP2	20	17	[Developmental Disorder, Hereditary Disorder, Immunological Disease]
18	ADAP1,APP,C1orf112,CARF,CDCA7,CLEC3B,CRABP2,EPB41L4A,FAM156A/FAM156B,FSIP1,GPC1,HMCES,KIAA1841,KLHL5,LSM6,MSH3,MYC,peptidase,PMAIP1,PRPF38A,Ptprd,RHBDD1,RPL37,RTF1,SAT1,SCEL,SLC2A3,SLFN5,SRPK2,TACO1,TCEANC2,THOP1,TMA7,VRK3,VSTM2L	20	17	[Cell Cycle, Cellular Growth and Proliferation, Hematological System Development and Function]
19	ADGRA1,AQP11,ARHGEF39,BICRAL,C12orf49,C12orf75,C9orf3,CACHD1,CUX2,DIP2B,DLG4,DVL2,EGFR,ELAVL1,Eotaxin,FMOD,HMGN2,LPCAT1,MBOAT2,MOB3B,NDST1,NETO1,PDXK,PRICKLE1,PRRG1,SLC2A3,SPRED2,TGFB1,TIMM10,TIMM22,TIMM9,TMEM159,TRAK2,ZNF200,ZZZ3	20	17	[Cellular Development, Cellular Growth and Proliferation, Organ Development]
20	ALOX15B,ANXA6,BMP1,BMP6,cAMP-Gef,COL27A1,collagen,Collagen Alpha1,Collagen type II,Collagen type V,CXCL14,CXCL5,CYBA,DGKA,Ecm,elastase,Gm-csf,growth factor,Hsp27,Mmp,MMP1,MMP9,NADPH oxidase,NDRG1,P38 MAPK,PLGRKT,RAP1A,SCX,SEC23A,secreted MMP,Serine Protease,Smad,Tgf beta,Timp,trypsin	18	16	[Cardiovascular System Development and Function, Cellular Movement, Organismal Development]
21	ACTR5,ACTR8,ANO1,beta-estradiol,CITED2,CLCA2,Clca3a1/Clca3a2,CLCA4,FUCA1,GFI1,GJB2,IL6R,INO80C,INO80D,KLK11,KLK15,LMCD1,MAK,MAP3K8,NFRKB,NUPR1,PRDM4,RFTN2,RFX5,RUVBL1,SDR42E1,SH3D21,SRD5A1,TANGO6,TESK1,TMEM52B,TRNT1,WFDC2,ZDHHC9,ZSCAN22	18	16	[Auditory and Vestibular System Development and Function, Auditory Disease, Molecular Transport]
22	ALT,Angiotensin II receptor type 1,APOD,BMP,Coup-Tf,CPT1,DAD1,death receptor,FECH,FOXF1,GCA,GK,Gli,GREM1,Hedgehog,HR,JUN/JUNB/JUND,Lymphotoxin,MINOS1,N-cor,NCOR-LXR-Oxysterol-RXR-9 cis RA,NFkB (complex),Nr1h,Patched,PEPCK,PPARα-RXRα,PRRX1,Rar,RNF144B,Rxr,TBX6,TCIM,thyroid hormone receptor,UHMK1,ZMYND11	17	15	[Embryonic Development, Organismal Development, Tissue Morphology]
23	ACO1,BCR (complex),CD3 group,CERK,DHRS9,Fcer1,Fgf,Fgfr,Gap,GCNT3,HLA-DQB1,Hspg,Iga,Ige,IgG1,Igg3,IL13RA1,IL24,LFNG,MHC,Nfat (family),Pkc(s),PLA2,PLA2G4C,PLA2R1,PLC gamma,RBP1,RDH,SDR16C5,Sphk,STARD7,STC2,SYK/ZAP,TH2 Cytokine,WNT7A	17	15	[Lipid Metabolism, Small Molecule Biochemistry, Vitamin and Mineral Metabolism]
24	ACCS,AGT,AMACR,AVPI1,B4GALNT3,CEMIP,DENND2A,ETNK2,EZH2,GNG5,GSDMC,GSS,HNF4A,IL10RA,IL24,ITIH4,LRRC40,MDFI,MPZL2,MRPL2,MRPS28,MXD4,SAA2,SERTAD3,SLC22A18AS,SLC35A2,SLC4A3,SMS,STAT,TIMM9,TPRKB,TTC25,YIF1A,ZKSCAN5,ZNF155	17	15	[Cell Cycle, Cellular Development, Connective Tissue Development and Function]
25	ACIN1,ARFIP2,AZU1,BLCAP,COL8A1,CPXM2,CUL3,ESR1,FGF5,FKHR,FLRT3,KCNK6,KCTD11,KCTD21,KLHL20,LANCL1,MBLAC2,miR-19b-3p (and other miRNAs w/seed GUGCAAA),OTX2,PCGF5,PMAIP1,ROBO1,RRBP1,SLC13A4,SNW1,STAT3,SUCLG2,thymidine kinase,TNFRSF10A,TNFRSF18,TTC14,TWIST,U2AF1/U2AF1L5,YIPF2,ZNF367	15	14	[Cancer, Cellular Development, Cellular Growth and Proliferation]
