## Supplementary Tables for "Interspecies variation in hominid gut microbiota controls host gene regulation": SITable6_Orangutan_allgenes_networks.txt

© 2000-2019 QIAGEN. All rights reserved.
ID	Molecules in Network	Score	Focus Molecules	Top Diseases and Functions
1	ANKRD1,AP4B1,BABAM2,CAMSAP2,Cbp/p300,CCNT2,CDC42EP4,Cpla2,DCBLD2,DMAP1,ELL2,GNPAT,HEXIM1,HISTONE,IDH2,JMJD7-PLA2G4B,KDM4B,KMT2C,MADD,MNAT1,NFIB,NFkB (complex),NGRN,P-TEFb,PELI2,PIM3,PIP5K1A,POLR3D,POLR3H,RBMX,RTN4IP1,SEPT11,SETD5,TAF1B,TATDN3	55	30	[Carbohydrate Metabolism, Lipid Metabolism, Small Molecule Biochemistry]
2	ACTG2,Akt,BCL10,BCR (complex),CDK4/6,CNOT2,Cyclin D,Cyclin E,CYP26B1,DLL4,DOK1,ERRFI1,FBXO4,Fcer1,FER,Fgf,FGF11,FLG,FOXF2,Ige,Igg3,INPPL1,LCOR,MAC,MALT1,MITF,Ngf,PES1,PFKFB3,PIK3R3,RSF1,SEC24B,TUFM,WDR26,ZNF281	39	24	[Cancer, Dermatological Diseases and Conditions, Developmental Disorder]
3	26s Proteasome,Actin,AKAP2,AP1G2,BORA,BTRC,caspase,CD3,CEP162,CIPC,CLOCK,DAPK3,FHL3,FLNA,Histone h3,Hsp70,KANK2,LARP4B,MAP7D3,MID1IP1,MRPS34,MRPS9,NBPF10 (includes others),ORAI2,P38 MAPK,PYCR2,RNA polymerase II,Rnr,Rock,SEC14L1,SLC44A3,SNRPB,TARDBP,TUBGCP2,Ubiquitin	39	24	[Dermatological Diseases and Conditions, Neurological Disease, Organismal Injury and Abnormalities]
4	Calcineurin A,CDC25B,CSGALNACT1,CSGALNACT2,DUSP5,DUSP6,ELF1,ERK1/2,EXT1,FERMT2,Gamma tubulin,Ikk (family),IRS,ITGAE,Lh,MICAL2,MPPE1,NUDT3,Pdgf (complex),phosphatase,Pkg,PLCD1,PPFIA1,PPP1R12C,PSMB8,PTPase,PTPN13,PTPRN,QPCT,RAB33B,RGS5,SLC12A6,TCF,TIMMDC1,tyrosine kinase	37	23	[Cancer, Carbohydrate Metabolism, Small Molecule Biochemistry]
5	ADCY,AREG,C10orf55,CCDC57,CDR2,Cg,CHRNA5,Creb,CYTH4,DNMT3A,EGR1,estrogen receptor,FSH,GNRH,Growth hormone,HDL-cholesterol,HIST1H2BD,Histone h4,KIFC3,LY6E,MECP2,MMAB,N-cor,NDN,NHS,Nr1h,Pkc(s),PTGS2,RAB20,RRP1B,SGK1,TARBP2,TBC1D22B,ZNF180,ZNF655	37	23	[Cellular Development, Organismal Injury and Abnormalities, Respiratory Disease]
6	ADD3,CELF1,CLU,DHX57,EIF5A2,EPOR,F Actin,Hif1,IgG,IgG2a,Igm,IL12 (complex),Immunoglobulin,ITPKA,JAK,Ldh (complex),LDL,Mitochondrial complex 1,MTCH2,NDUFA4,NDUFS2,NEXN,NLK,PFKL,PI3K (complex),PI3K (family),PSRC1,RASSF5,RC3H1,RNF111,SLC25A10,SLC25A11,STAT5a/b,Tgf beta,TRPM6	30	20	[Developmental Disorder, Hereditary Disorder, Metabolic Disease]
7	ACVR1C,Alpha Actinin,Alpha catenin,ARHGAP5,ARHGAP8/PRR5-ARHGAP8,ARHGEF7,ASAP1,Cadherin,calpain,CDH6,collagen,Collagen type I,Collagen type IV,CRYZL1,CTNNBL1,ERK,FMNL2,Focal adhesion kinase,GTPase,HIPK3,Integrin,ISOC1,ITPA,JINK1/2,KLF12,NPTX1,RAB3GAP2,Rac,Raf,Ras homolog,RhoGap,RIC1,SNX9,Sos,THEMIS2	26	18	[Connective Tissue Disorders, Developmental Disorder, DNA Replication, Recombination, and Repair]
8	14-3-3,ADRB,AMPK,APLN,Calcineurin protein(s),CAT,Cdc2,cytochrome C,E2F3,growth factor,Hdac,Hsp27,Hsp90,IRS1,Jnk,KRT80,LIMCH1,Mek,MOB3C,MTORC1,NEK6,Nfat (family),NT5C2,p70 S6k,PCMT1,PDGF BB,PP1 protein complex group,PP2A,Rb,RIN1,Rsk,SSH1,TRIP4,UCK1,WNT7B	20	15	[Cardiovascular System Development and Function, Cell Cycle, Connective Tissue Development and Function]
9	ARMT1,ATOH8,CDKN1A,CRYZ,CXCL5,DNA-methyltransferase,EIF1AD,ELF4,ERI2,FEM1C,FUT10,GGT6,HBP1,HNF4A,HPS5,HPS6,IGFBP7,Interferon alpha,KCNC3,KCNQ5,LOR,MBNL2,MRPL53,MUC2,NKD2,P2RY2,PPP2R3C,PYHIN1,RFPL2,SEMA7A,SLFN13,TNFAIP6,tretinoin,TSPAN14,WDR73	20	15	[Embryonic Development, Nervous System Development and Function, Organ Development]
10	ACYP1,ADAT2,ALKBH8,APP,CDH5,CNST,CXXC4,DMC1,DNAH14,DNAH5,EXOG,farnesyl pyrophosphate,ganglioside GD1a,geranylgeranyl pyrophosphate,GJA1,GJB3,HRAS,HRASLS,HSP90AA1,IL18RAP,MARCH9,NEK11,NMNAT2,PLCE1,PLCXD2,PTGDR,RAD51,SHC4,SPO11,ST3GAL6,SWI5,ZNF217,ZNF343,ZNF740,ZNHIT2	20	15	[Dermatological Diseases and Conditions, Developmental Disorder, Hereditary Disorder]
11	ACBD3,ACTR3B,ADCYAP1,ADCYAP1R1,ARAP3,ATL2,AVL9,BZW1,CCBE1,CDH1,DARS2,ELFN2,EMC1,FAIM,FAM98B,FERMT1,FERMT2,GLI1,GON7,KLHDC2,LAGE3,LRRC57,MTMR1,NIPAL2,NMD3,NTRK1,NUCB1,PATJ,PRMT3,RAN-GTP,RSAD1,SCYL1,TPRKB,WDR81,XPO1	20	15	[Connective Tissue Disorders, Developmental Disorder, Hereditary Disorder]
12	(Z)-N-(1-oxo-9-octadecenyl)glycine,ANP32C,ARMC6,CCND1,CHD3,CIPC,CNOT4,decanoyl-coenzyme A,EGFR,ELAVL1,ETAA1,EXPH5,ganglioside GT1,GJB4,GLTP,GLYATL2,glycine,KPNA5,lauroyl-coenzyme A,MOV10,NEURL1,NQO2,NUCKS1,octanoyl-coenzyme A,palmitoleoyl-coenzyme A,PIP4P1,PSME1,RPA2,TMEM8B,UROD,USE1,ZNF561,ZNF562,ZNF76,ZNF783	20	15	[Cell Cycle, DNA Replication, Recombination, and Repair, Hepatic System Development and Function]
13	C9orf116,CA2,CCDC137,CTIF,CUL1,DCLRE1A,DFFB,DPH1,DUSP2,DUSP5,EEF1E1,ELF4,FBXO11,FBXO4,FGF10,GOLGA8J (includes others),HEXB,LYN,mir-101,mir-143,miR-199a-3p (and other miRNAs w/seed CAGUAGU),miR-23a-3p (and other miRNAs w/seed UCACAUU),mir-26,miR-26a-5p (and other miRNAs w/seed UCAAGUA),NARF,NOP53,PTEN,RAD54L,RND3,RNF180,RPS15,TP53,TRAPPC11,TTBK2,VNN1	19	14	[Cell Death and Survival, Connective Tissue Disorders, Embryonic Development]
14	ADGRF4,ADGRL2,Alp,Ap1,BDKRB2,Collagen(s),CRTC3,cytokine,EDNRA,FZD1,G protein alphai,Gpcr,GPR75,Gsk3,IKK (complex),IL1,JPH1,MAP2K1/2,MAP3K1,Mapk,Mmp,NEK2,p85 (pik3r),PCDHGC3,Pdgfr,Pka,PLC,RAS,S100A4,Shc,SRC (family),TCR,TMEM119,trypsin,Vegf	17	13	[Cellular Assembly and Organization, Organ Morphology, Skeletal and Muscular System Development and Function]
15	ABCD1,AHDC1,ARHGAP42,ATAD2,BRI3BP,C12orf57,C17orf51,CCDC134,CHPF,CLN6,CTC1,EFEMP1,EGFL7,FAM102B,FAM35A,FANCD2,FBXO46,FTSJ3,LRRFIP2,LYSMD1,MPC2,MYH9,MYL1,NEB,NOL4L,PFAS,RBM6,TCF12,TMEM165,TRIM25,TRIM72,UAP1L1,WDR43,ZFP69,ZNF791	17	13	[Connective Tissue Disorders, Developmental Disorder, Molecular Transport]
16	2-oxoglutarate:oxygen oxidoreductase,Agtr1b,ALKBH8,BOLA3,C1QBP,CSRNP2,DEFB103A/DEFB103B,DPP7,DUS2,FBXL16,FGFR1,FTO,ganglioside GT1,IFNG,IL18RAP,KDM7A,KDM8,lipoxin A4,MAPK6,MFSD2A,NR3C1,PLA2G5,RCCD1,S1PR3,SCGB1A1,TET3,THEMIS2,TREM2,TYW5,ZBED9,ZNF213,ZNF232,ZNF397,ZNF813,ZSCAN30	17	13	[Cell-To-Cell Signaling and Interaction, Hematological System Development and Function, Inflammatory Response]
17	ADIPOR2,APOB,BIVM,CDRT1,CFAP36,COG5,FAM46B,GDF3,geranylgeranyl pyrophosphate,GPR68,Gαq,HBA1/HBA2,hydrogen sulfide,IGFBP7,INHBA,Insulin,L-phenylalanine,LIN28B,mevalonic acid,MIDN,mir-144,mir-451,MIXL1,NANOG,PCMTD2,PFKFB,PPARGC1B,Proinsulin,PTGIS,RAC1,SLC38A2,SLC47A2,SOX4,TENM4,TRPM6	13	11	[Cellular Development, Cellular Growth and Proliferation, Hematological System Development and Function]
18	adhesion molecule,Agtr1b,BCOR,beta-estradiol,C1RL,CD163,Ck2,DCAF16,DDB1,DHX37,dihydrotestosterone,EGFR ligand,ESRRA,ETV4,GPR137B,HIST1H3J,HTR2C,KCNN2,Krt10,KRT20,KRT23,KRT31,KRT33B,MRS2,PTGFR,SFXN5,SIRT1,SLC7A8,SOST,SPP1,SULT1E1,TMEM99,TTC9,XPA,ZNF296	13	11	[Cellular Development, Connective Tissue Development and Function, Tissue Development]
19	LZTR1,ZNF584	2	1	[Cancer, Connective Tissue Disorders, Developmental Disorder]
20	PNLIPRP3,triacylglycerol lipase	2	1	[Cardiac Arteriopathy, Cardiovascular Disease, Organismal Injury and Abnormalities]
21	GDI1,RABL2B,RASEF	2	1	[Developmental Disorder, Hereditary Disorder, Neurological Disease]
22	BORCS6,BORCS7,IKBIP,TEX35	1	1	[Cellular Assembly and Organization, Cellular Function and Maintenance, Connective Tissue Disorders]
23	CPTP,DNASE1L2,PHF13,PPIE,TBX20	1	1	[Cardiovascular Disease, Congenital Heart Anomaly, Developmental Disorder]
