## Supplementary Tables for "Interspecies variation in hominid gut microbiota controls host gene regulation": SITable7_Gorilla_allgenes_networks.txt

© 2000-2019 QIAGEN. All rights reserved.
ID	Molecules in Network	Score	Focus Molecules	Top Diseases and Functions
1	Alpha tubulin,Arp2/3,CHERP,CIZ1,CUL3,Cyclin E,ERK,FAM49B,G3BP2,GABRA2,GMCL1,GOPC,GTF2E2,GTF2H2,HNRNPH2,Holo RNA polymerase II,KMT2D,LCLAT1,MRPL1,PBX3,QDPR,RNA polymerase II,SF3A2,SNRPA,SRRM1,SRRM2,STX7,STXBP2,Syntaxin,TCEA1,TECR,TNRC6B,TRMT10C,VARS,WASF2	55	28	[Cancer, Organismal Injury and Abnormalities, Skeletal and Muscular Disorders]
2	ACTR2,Akt,ANXA7,ARHGAP35,ARHGEF19,ARHGEF5,Calcineurin A,Cg,CLDN11,DAAM1,DENR,DHCR7,DUSP11,DUSP16,FAM110C,FLNC,FOXK2,FSH,Gsk3,JINK1/2,KHK,Lh,MAP2K1/2,Nfat (family),Pdgf (complex),phosphatase,PPP3CA,PTPA,PTPase,PTPN21,RANGAP1,SINHCAF,TSN,tyrosine kinase,USP47	39	22	[Cellular Assembly and Organization, Cellular Function and Maintenance, Post-Translational Modification]
3	26s Proteasome,Actin,Calmodulin,CCDC146,Ck2,Clathrin,CLEC16A,Creb,CWC27,DCAF7,FAM168B,FBRSL1,GGA1,GPBP1L1,IL12 (family),Insulin,Interferon alpha,MCRS1,NXF1,PDE4DIP,Pka,Pkc(s),Proinsulin,PSMC6,PSMD14,SH3BP5L,SIPA1L3,TMTC1,tubulin,TWF2,UBE2S,Ubiquitin,YPEL2,YWHAZ,ZBED2	37	21	[Connective Tissue Disorders, Developmental Disorder, Hereditary Disorder]
4	BAZ1A,BECN1,BLOC1S6,caspase,CD3,CSF3,Cyclin A,DNMT1,estrogen receptor,F Actin,FADS2,GABPA,GORASP2,Histone h3,Histone h4,HSF1,Hsp70,Hsp90,Jnk,KDM5A,LAMTOR1,N-cor,NFE2L3,PAK2,PITX2,Pka catalytic subunit,POGK,PYGL,RAB29,Ras homolog,Rb,RPL9,SECISBP2,Sos,TCR	32	19	[Organismal Injury and Abnormalities, Reproductive System Development and Function, Reproductive System Disease]
5	Alp,Alpha catenin,BGN,CDH24,Collagen type I,Collagen(s),DHX58,H6PD,Hsp27,IFITM3,Ifn,IFN Beta,IgG,IL1,IRAK4,Ldh (complex),LDL,NFkB (complex),Nr1h,P-TEFb,PKD2,PLSCR3,PRKCH,Pro-inflammatory Cytokine,PRRC2A,RIOK3,TAX1BP1,Tgf beta,THY1,Timp,TIMP1,TIMP2,trypsin,USP20,ZFHX3	28	17	[Cancer, Organismal Injury and Abnormalities, Renal and Urological Disease]
6	AMPK,ATXN2,Cofilin,ENaC,ERK1/2,FXYD5,Gap,Glycogen synthase,growth factor,HGS,IL4R,INSR,JAK,Mek,Mlc,NAE1,OTUD3,p70 S6k,PDGF BB,PDPK1,PHLDA2,PI3K (family),PIK3R4,Pkg,PLS3,PP2A,PSMB6,Rab5,Raf,RHBDF2,RPS6KA,Rxr,SH3BGRL,STAT5a/b,TK2	24	15	[Cell Morphology, Cell-To-Cell Signaling and Interaction, Cellular Assembly and Organization]
7	ACTR6,adenine,ADGRE5,ANKRD13C,ARG1,ATOX1,B3GNT8,beta-estradiol,CCDC51,CLPTM1,CNBP,CPT1C,DIEXF,FKTN,FMO2,FUZ,FZD3,HNF4A,HS3ST3A1,NRG1,P2RY11,PTTG1IP,REPIN1,Rnr,SNN,SOX4,SSR2,sulfotransferase,SULT1A1,SULT1A3/SULT1A4,SULT2B1,SULT4A1,TMEM53,TRIM25,WDR75	19	13	[Drug Metabolism, Post-Translational Modification, Small Molecule Biochemistry]
8	Ap1,BDNF,calpain,collagen,CSTF2T,cytokine,EGF,Focal adhesion kinase,FZD7,Gpcr,Growth hormone,Ige,Immunoglobulin,Integrin,Mapk,Metalloprotease,Mmp,P38 MAPK,p85 (pik3r),PI3K (complex),Pld,PLXNA1,POLE2,PRDX1,Rac,RAS,Shc,SPARC,SRC (family),STAT,TRAM2,UBQLN4,Vegf,ZFYVE16,ZFYVE21	17	12	[Cell Cycle, Cell-To-Cell Signaling and Interaction, Cellular Growth and Proliferation]
9	ALDH3A2,ANAPC11,CAMLG,CHIC2,DHRS7B,DOPEY1,EGFR,EML6,FAM189B,FBLIM1,FZD2,HTR3C,IDH3G,IL17RE,ITCH,ITGA5,KCNQ1,MLEC,NGLY1,PELI3,RABIF,REXO1,RLIM,SPEN,TIMM10,TIMM21,TIMM50,TIMM9,TMEM104,TOMM40L,TOMM70,TRAF6,UBC,ZFAND3,ZNRF2	17	12	[Cancer, Hair and Skin Development and Function, Post-Translational Modification]
10	AIDA,APP,ARL8B,ATOX1,BLOC1S2,CARNMT1,CCDC115,CCDC60,CD320,CDCA7,CDK4,cyanocobalamin,CYB561D2,DPY19L3,FAM118A,FAM204A,FZD7,GPN2,HMGXB3,IER3IP1,MAC,MOB3C,OSBPL11,PAPLN,PKM,PLBD2,PTDSS1,RBL1,SDF4,SHOX2,THOP1,TK1,TNFSF13B,USE1,ZNF431	16	11	[Cell-To-Cell Signaling and Interaction, Cellular Growth and Proliferation, Hematological System Development and Function]
11	AANAT,adenine,ADGRE1,ADGRL3,AP4E1,BICRA,C3AR1,CCDC112,CCDC65,CDH1,CERS3,CHRNA1,COG4,EGFR,Egfr dimer,EGFR ligand,Egfr-Erbb2,EGFR/PDGFR/IGFR,FAM171B,FPR1,FZD9,GRB2,IL12 (complex),IL17a dimer,KCNQ1,KIAA1549L,MAC,MTNR1B,PCM1,Pik3r,PRR14,PTPRE,SPPL3,TLR2/TLR4,TTC7A	14	10	[Cell Morphology, Cellular Assembly and Organization, Cellular Function and Maintenance]
12	BRAP,BRCA1,CBX5,CCDC120,CPTP,EEF1E1,EFNB3,ELOA,ELOA2,ELOC,ESF1,FAM210A,FXYD3,HIBADH,HP1,LMNA,LRWD1,MYH14,OLA1,ORC1,ORC2,ORC3,ORC5,RNF8,SEPSECS,SPATA20,ST6GALNAC4,TAP1,TOR1A,TRNAU1AP,UNC119B,WRN,ZNF165,ZNF566,ZNF569	12	9	[Cell Cycle, Cellular Movement, DNA Replication, Recombination, and Repair]
13	ATP2A2,ATP2C1,ATP6AP1,ATP6V0D1,ATP6V1A,ATP6V1B2,ATP6V1C1,ATP6V1F,ATP6V1G1,cholesterol,CLCN7,DHCR7,EPHA1,ERLIN1,ERLIN2,GTPase,KIDINS220,LIPG,NCEH1,NGEF,PSENEN,PTDSS1,RABL3,SEC24A,Secretase gamma,SLC35E1,SLC35F6,SLC38A2,SLC7A5,STT3A,TBC1D10B,TBC1D7,TMED2,TMEM63B,Vacuolar H ATPase	9	7	[Cellular Function and Maintenance, Infectious Diseases, Small Molecule Biochemistry]
14	EPHX3,epoxide hydrolase	2	1	[Cancer, Gastrointestinal Disease, Hepatic System Disease]
