## Supplementary Tables for "Interspecies variation in hominid gut microbiota controls host gene regulation": SITable8_Chimp_allgenes_networks.txt

© 2000-2019 QIAGEN. All rights reserved.
ID	Molecules in Network	Score	Focus Molecules	Top Diseases and Functions
1	ASS1,BASP1,BNIP3L,CAD,CCDC14,CEP192,CEP290,COPA,CORO1C,CPM,DOCK7,Dynamin,IST1,MKS1,MYCBP2,MYH10,MYL12A,MYL12B,PCNT,PI3K (complex),PIGK,PIP4K2C,POC5,RAB10,RAB35,RAI14,SEPT10,SEPT5,SPG11,TGFBR,TMOD3,ULBP2,VAMP3,ZFP42,ZSCAN12	57	32	[Cellular Assembly and Organization, Cellular Function and Maintenance, Developmental Disorder]
2	26s Proteasome,AGFG1,ALDH1A3,BIRC3,CARD10,CLCC1,E3 RING,EDARADD,EIF1,Eif2,EIF3,EIF5,HPF1,Ikb,KANSL1L,LITAF,MAEA,MAP1LC3,NFkB (complex),NFKBIE,OPTN,PIAS4,PNPT1,SLF2,STK10,TNIP1,TNRC18,TRIM38,UBE2,UBE2A,UBE2H,UBE2R2,UBE2Z,Ubiquitin,UBR1	42	26	[Cell Signaling, Post-Translational Modification, Protein Synthesis]
3	BRD1,Ck2,CRK,EIF3E,FBXW7,Growth hormone,Gsk3,Histone h3,ID1,IDE,Insulin,KPNA4,MAK16,MAP7D1,NECAP2,PEX1,phosphatase,PPM1K,Proinsulin,PTCD2,PTPN1,PXYLP1,RCOR1,RNA polymerase II,Rnr,RPS27A,RPS3A,Shc,SPINK7,SPTY2D1,STAT3,SYNJ1,WDR43,YWHAG,ZER1	39	25	[Cancer, Cellular Development, Cellular Growth and Proliferation]
4	ACVR2A,Akt,alcohol group acceptor phosphotransferase,ARHGAP27,ATAD5,CCDC71L,Ciap,Collagen Alpha1,CSNK1A1,DMPK,ERF,Fcgr2,FNBP1L,GPAM,GRK6,GTPase,MTORC2,NET1,NFkB (family),NOP9,Notch,PLEKHA2,RAD9A,RBM8A,S100,S100A10,S100A11,S100A12,S100A16,SAA,SEMA4D,SLC39A10,SNX24,STT3B,UTRN	37	24	[Cancer, Cell Morphology, Cell-To-Cell Signaling and Interaction]
5	APC (complex),Cdc2,CDC7,CENPF,Cyclin A,Cyclin E,E2f,FSTL5,GTF3C1,HMOX2,IFT122,Importin beta,Jnk,LIG1,MCM9,MLLT3,PISD,PRAF2,RAD52,Rb,RIF1,RPA,RPA2,Rxr,SF3A3,SMARCA2,SND1,SRBD1,SREK1,SYNGR1,thymidine kinase,TP53BP1,VKORC1L1,WBP4,ZNF346	37	24	[Cell Cycle, Developmental Disorder, DNA Replication, Recombination, and Repair]
6	14-3-3,CCDC6,CLDN16,CPT2,ERK1/2,FCGR1A/2A/3A,FRS2,GAB2,HOOK1,HSBP1,KIF26A,KSR1,MAP2K1/2,MB21D2,MDN1,Mrlc,OSBPL1A,PARP4,PECR,PFKFB4,Pka catalytic subunit,Ppp2c,Rab11,RAB3IP,Raf,RPS6KA,RPS6KA1,RPS6KA3,Rsk,SMAD1/5,STK24,STK40,TRIB1,ZHX2,ZNF638	35	23	[Cell Morphology, Inflammatory Response, Tissue Morphology]
7	AKAP11,AXIN1,Cbp/p300,collagen,DCLRE1C,DDB1,DDB2,DVL2,EPC1,FAM20C,GMDS,Hdac,HISTONE,Histone h4,IFN alpha/beta,KLF16,LEF1,LTBP1,MGA,MHC Class I (complex),MXRA7,N-cor,NRP1,NUP43,P38 MAPK,PCCA,Pias,SALL1,Smad2/3,SMAD3,TCF,TET1,TFCP2L1,WDR61,Wnt	33	22	[Cancer, Hematological Disease, Organismal Injury and Abnormalities]
8	Alp,Ap1,CBL,CEP164,Collagen(s),DCP1A,DNAJB6,ESR2,estrogen receptor,FAN1,Fgf,Fgfr,Fibrinogen,GALK1,HEXA,Hsp27,JAK,KRT18,MREG,Nr1h,NR5A2,OTUD4,P-TEFb,PARP,Pdgf (complex),PDS5B,PIKFYVE,PNRC2,RBFOX2,RBMS1,Smad,TIA1,TMEM219,TXN,Vegf	29	20	[Cell Morphology, Cellular Assembly and Organization, Embryonic Development]
9	Actin,Alpha Actinin,Alpha catenin,Alpha tubulin,Beta Tubulin,c-Src,CAP1,CHKA,CKAP5,CSRP1,DPYSL2,Dynein,ERK,F Actin,FAM84B,Fcer1,FGFR4,GABARAPL1,growth factor receptor,LAMB1,LASP1,MTBP,Myosin2,NBAS,NCALD,PLC gamma,RHOC,Rock,SYN1,TUBB6,tubulin,tubulin (family),VASP,VAV,VBP1	25	18	[Cell Cycle, Cellular Assembly and Organization, Cellular Function and Maintenance]
10	ACO2,ADAMTS1,ADCY,ADRB,AMPK,BAG1,CaMKII,Cg,Creb,FSH,G protein,G-protein beta,GAS1,GNB4,GRIA4,Lh,MBLAC2,Mlc,MTR,NAPSA,PDIA3,Pkc(s),Pkg,PLC,Plc beta,PP2A,PPIF,PTP4A1,PTPase,Rap1,RAPGEF3,RGS3,SKAP2,STS,UPP1	23	17	[Dermatological Diseases and Conditions, Hereditary Disorder, Organismal Injury and Abnormalities]
11	ADGRL1,AP1AR,B4GALT1,BBX,C2CD2,C2CD5,CANX,CPOX,DCBLD2,DDX46,ELAVL1,EVI5,FADD,GFM2,GXYLT1,IER3IP1,IFNGR2,IL4,MSMO1,OSR2,RAB22A,RFWD3,RPAP1,SAYSD1,SFXN2,SLC7A2,SMG7,SPRR1A,ST3GAL2,TMEM41B,TMEM59,TMPRSS11B,TYW1,UAP1,VPS13C	23	17	[Carbohydrate Metabolism, Post-Translational Modification, Protein Synthesis]
12	AARS2,APP,ARMC9,AVPI1,BBX,BEND5,BRWD1,CD33,CD5L,CHAC2,ECHDC1,FAM114A2,GGCT,GLRB,IFNA8,Igtp,IRGM,MAP6,MMGT1,NSRP1,ORMDL3,PIMREG,Plpp1,PLPP2,PNMA8A,PRUNE2,PTBP3,RASAL1,SUCLG1,TLR4,TMEM35A,TMUB1,TTC19,ZADH2,ZC3H12C	21	16	[Cell-To-Cell Signaling and Interaction, Cellular Assembly and Organization, Cellular Function and Maintenance]
13	BBX,C2orf88,C6orf223,CELF1,DALRD3,DHX36,EID2B,FAM222A,GRIA1,HDAC1,HIST1H2AI,MAGEB2,MRPS6,MYOF,NR1D2,OVOL1,PBX1,PLA2G10,PSPH,PWWP2A,SHMT1,SHPK,SLC16A9,SLC52A2,SLITRK5,SPIDR,TGFB1,TNRC18,TRIM25,WFIKKN1,ZMIZ2,ZNF507,ZNF608,ZNF652,ZNF678	21	16	[Cellular Compromise, Organismal Injury and Abnormalities, Skeletal and Muscular Disorders]
14	ADAM8,BCR (complex),C1orf216,CD3 group,Fc gamma receptor,GOT,HOXC4,IFN Beta,Ifn gamma,IFNGR2,Iga,Ige,IgG,IgG1,Igg3,Igm,IL12 (complex),Immunoglobulin,KRT15,LDL,Mapk,MHC CLASS I (family),NAMPT,Nfat (family),NFKB1,NOD2,PI3K (family),SNAPC1,STT3A,SYK/ZAP,Tgf beta,THBS2,TIRAP,UFL1,URB1	17	14	[Inflammatory Disease, Organismal Injury and Abnormalities, Respiratory Disease]
15	ABCB6,ARHGDIB,BCL2L11,Calcineurin protein(s),caspase,CD3,CDC37,CDK4/6,COX10,cytochrome-c oxidase,ELP2,FASN,FKBP1A,HELZ2,Hsp70,Hsp90,IL1,Interferon alpha,JINK1/2,Mek,Mitochondrial complex 1,MTORC1,Nos,NUAK1,p70 S6k,p85 (pik3r),PDGF BB,Pka,PRKAA,Ptk,SLC1A5,SLC25A3,Sos,SOX7,TCR	16	13	[Cancer, Dermatological Diseases and Conditions, Hereditary Disorder]
16	AGPAT3,AKT1,CAV1,CCDC126,CHKA,CMC1,DEC1,DLX3,DNAJ,DNAJC5,EEF2,FBXO9,FNDC4,GNAQ,GNAT1,GRM1,HTT,MDH1,NR1D2,OSTF1,PDE4B,PIGU,PROK2,PTGES2,RANBP6,RDH10,RGS3,SCGB3A1,SLC16A14,SLC6A15,SLC8A1,SMIM8,SNED1,TRPM4,UCHL3	16	13	[Lipid Metabolism, Ophthalmic Disease, Small Molecule Biochemistry]
17	BNIPL,CCDC66,CLUAP1,DIS3L,DLX3,DUSP8,FCHSD1,GRB2,HSPA1A/HSPA1B,IFT80,LCA5,LIME1,MAPK1,MIF,MOV10,MRPL18,MRPL22,MRPL50,MRPS21,NTF4,opioid receptor,PCF11,PCM1,PLA2,PLA2G12B,PLA2G2E,PLA2G4E,PTCD1,SMG5,SPAG16,SREK1IP1,THEMIS,WIPF2,ZNF248,ZNF311	16	13	[Cellular Development, Connective Tissue Development and Function, Tissue Development]
18	11-dehydrocorticosterone,APOA1,Apoc1,APOL1,APOM,C1QTNF2,CARD10,CASP12,CPEB4,CUBN,CYP11B2,DERL3,DHRS1,DSEL,FAM83C,HDL-cholesterol,HPX,KIAA0040,KRTAP10-3,MTHFD1,MYOC,nicotinic acid,NOL3,NR3C1,OLFML3,PRKAA2,PTGIS,RAPGEF3,SC5D,SPP1,SQLE,TTR,VLDL-cholesterol,ZNF572,ZNF697	16	13	[Lipid Metabolism, Molecular Transport, Small Molecule Biochemistry]
19	ANKEF1,ANKRD22,ASTN2,B9D2,EFCAB1,EP300,FLRT2,FOXJ3,GBX2,GRHL3,GTF2H3,HENMT1,HNF4A,JPT2,KDM1A,MDM1,MN1,MOCOS,MT1H,NTHL1,PERP,PHKB,RASGRP3,RBM20,RNF39,SMARCA4,SPRR3,STAT5A,TCAF2,TMC6,TP53,TP53COR1,TRNP1,TSPAN13,ZNF71	14	12	[Connective Tissue Disorders, Developmental Disorder, Gastrointestinal Disease]
20	AASDH,ALDH,ANGEL2,Ap2,ASCC3,CHKA,CHST10,DAZL,DHRS7B,EEF1B2,EGFR,FBXO6,GANAB,HECW2,HSD17B11,KDELC2,KLK1,MEIOB,MFNG,MTHFD1,NTHL1,NTPCR,OTUD6B,PLA2G15,PRSS21,PXDN,RNF213,SERPINB12,STT3A,TMEM2,tretinoin,TRMT2A,UCK2,ZNF579,ZZZ3	14	12	[Carbohydrate Metabolism, Cell Cycle, Lipid Metabolism]
21	Akt,BRCA1,CBWD5,chemokine,CLEC4D,CLEC4E,CLEC6A,CXCL17,DHTKD1,DNAJ,DNAJB2,DNAJC10,DNAJC5,ETS1,FAM120A,HIST2H3D,immune complex,MAGEB2,MCOLN2,MMP28,NAPEPLD,NLR,NUPR1,PERP,PGLYRP3,Ppbp,RNFT2,TICRR,TRIM3,UBE2E1,UCHL3,USP7,WDR17,XRCC2,ZNF594	12	11	[Cellular Development, Cellular Growth and Proliferation, Connective Tissue Development and Function]
22	ADGRF2,Beta Arrestin,Calmodulin,calpain,Clathrin,Collagen type I,cytokine,EFNB,Focal adhesion kinase,Gpcr,GPR35,GPR68,HCAR3,hemoglobin,Ifn,IKK (complex),IL12 (family),Integrin,ITGA11,LYPLA2,Pdgfr,PIK3R6,Pro-inflammatory Cytokine,PTGFR,Rac,RAS,Ras homolog,Rgs,SECTM1,Sfk,SRC (family),STAT5a/b,Tnf (family),VN1R5,voltage-gated calcium channel	5	6	[Cardiovascular Disease, Dental Disease, Developmental Disorder]
23	PGBD1,PGBD2	2	1	[Cancer, Organismal Injury and Abnormalities, Reproductive System Disease]
24	DYNLL1,ZNF780B	2	1	[Cellular Compromise, Connective Tissue Development and Function, Skeletal and Muscular System Development and Function]
25	B3GAT1,B3GAT2,CHST10,galactosylgalactosylxylosylprotein 3-beta-glucuronosyltransferase	1	1	[Endocrine System Development and Function, Lipid Metabolism, Small Molecule Biochemistry]
