## Supplementary Tables for "Interspecies variation in hominid gut microbiota controls host gene regulation": SITable12_KEGG_low.txt

	ID	Description	GeneRatio	BgRatio	pvalue	p.adjust	qvalue	geneID	Count
hsa03040	hsa03040	Spliceosome	24/419	131/6925	8.03749713768099e-07	0.000236302415847821	0.000212359134900835	6632/6428/9343/24148/6426/55110/7919/27316/10772/9785/1665/3178/220988/57461/4686/9775/51639/3190/8683/84950/29896/23451/6432/84991	24
hsa04520	hsa04520	Adherens junction	13/419	71/6925	0.000279624092870479	0.0411047416519604	0.0369398143739423	4301/5818/117178/5819/5879/25945/81/5797/83439/1495/1499/999/7048	13
hsa04657	hsa04657	IL-17 signaling pathway	14/419	89/6925	0.000828352089329164	0.0684799836240597	0.0615412670592158	3727/3627/6426/5970/1051/5598/7184/1147/3320/10758/841/5597/51433/3326	14
hsa04612	hsa04612	Antigen processing and presentation	11/419	61/6925	0.0009317004574702	0.0684799836240597	0.0615412670592158	1514/3119/6892/1520/3308/3320/3309/3115/821/3133/3326	11
hsa05100	hsa05100	Bacterial invasion of epithelial cells	11/419	73/6925	0.00412675604005404	0.157367777854139	0.141422528612205	6464/5293/9564/5879/10109/2549/1495/1499/999/23607/5829	11
hsa05412	hsa05412	Arrhythmogenic right ventricular cardiomyopathy (ARVC)	11/419	73/6925	0.00412675604005404	0.157367777854139	0.141422528612205	1824/8515/3696/3728/1832/83439/93589/1495/1499/1829/4000	11
hsa00970	hsa00970	Aminoacyl-tRNA biosynthesis	8/419	44/6925	0.00433495750664243	0.157367777854139	0.141422528612205	6301/51520/16/3376/3035/4141/55699/5917	8
hsa05215	hsa05215	Prostate cancer	13/419	95/6925	0.00447899390118342	0.157367777854139	0.141422528612205	673/5970/5293/7184/1147/3320/6692/369/468/83439/64764/1499/3326	13
hsa04659	hsa04659	Th17 cell differentiation	13/419	97/6925	0.00536149988728244	0.157367777854139	0.141422528612205	3119/5970/6774/51561/6777/3717/1147/3320/5533/3115/3091/3326/7048	13
hsa05220	hsa05220	Chronic myeloid leukemia	11/419	76/6925	0.00564487242373491	0.157367777854139	0.141422528612205	673/598/5970/6464/5293/6777/1147/369/3065/7048/4609	11
hsa05221	hsa05221	Acute myeloid leukemia	10/419	66/6925	0.0058879100557671	0.157367777854139	0.141422528612205	673/5970/6774/5293/6777/1147/3728/369/83439/4609	10
hsa04210	hsa04210	Apoptosis	16/419	135/6925	0.00721533944162922	0.169614418959056	0.152428281986119	1514/143/1513/598/5970/5293/1520/1147/329/8795/823/468/841/1522/4000/1075	16
hsa05213	hsa05213	Endometrial cancer	9/419	58/6925	0.00752550775548658	0.169614418959056	0.152428281986119	673/5293/369/83439/1495/1499/999/4292/4609	9
hsa05211	hsa05211	Renal cell carcinoma	10/419	69/6925	0.0080768770932884	0.169614418959056	0.152428281986119	673/5293/5879/6513/369/7030/2549/3091/8453/2034	10
hsa05169	hsa05169	Epstein-Barr virus infection	20/419	187/6925	0.00897033165795063	0.175818500495832	0.158003736571622	3627/5710/3119/6892/5970/6774/5293/5879/1147/5705/960/5719/3115/841/5701/3133/5708/5713/3065/4609	20
hsa03050	hsa03050	Proteasome	7/419	41/6925	0.0105905578933022	0.178528904689835	0.160439509764227	5710/5705/5719/5701/5708/5713/5683	7
hsa03430	hsa03430	Mismatch repair	5/419	23/6925	0.0107521663688469	0.178528904689835	0.160439509764227	9156/6119/6742/5111/4292	5
hsa05203	hsa05203	Viral carcinogenesis	19/419	178/6925	0.0109303411034593	0.178528904689835	0.160439509764227	2967/5970/6774/51564/5293/6777/5879/1654/121504/81/1108/468/841/3190/983/3133/64764/3065/5829	19
hsa05166	hsa05166	Human T-cell leukemia virus 1 infection	21/419	211/6925	0.0162790774206978	0.251897303246587	0.226373874382002	3119/598/5970/5293/6777/11200/1147/6513/545/5533/2224/3115/468/821/3133/64764/6929/51433/7048/4609/7514	21
hsa05016	hsa05016	Huntington disease	19/419	188/6925	0.0187221758103822	0.274703470517029	0.246869212673735	5331/4724/4698/1337/161/1173/4708/2776/841/1639/4712/64764/5431/3065/4694/4715/6667/7384/6389	19
hsa05216	hsa05216	Thyroid cancer	6/419	36/6925	0.0196216764655021	0.274703470517029	0.246869212673735	673/83439/1499/10342/999/4609	6
hsa04918	hsa04918	Thyroid hormone synthesis	9/419	69/6925	0.0223561232273296	0.298759101310677	0.268487412921518	50506/5331/7184/8458/3309/2776/468/821/64764	9
hsa04392	hsa04392	Hippo signaling pathway - multiple species	5/419	28/6925	0.0245159565273042	0.313377879088149	0.281624946835394	122786/7005/23286/1454/9770	5
hsa05226	hsa05226	Gastric cancer	15/419	143/6925	0.0256511046865839	0.314226032410653	0.282387161242656	673/6464/5293/3728/369/7482/2549/1857/83439/1495/1499/999/4292/7048/4609	15
hsa05146	hsa05146	Amoebiasis	11/419	95/6925	0.0276682770718869	0.32537893836539	0.292410001896573	5868/5878/5970/5331/5293/5869/1278/81/2776/1281/1288	11
hsa00510	hsa00510	N-Glycan biosynthesis	7/419	50/6925	0.0295785756154912	0.329013524451334	0.295676314490815	3703/23193/8813/146664/8703/11282/79644	7
hsa04932	hsa04932	Non-alcoholic fatty liver disease (NAFLD)	15/419	146/6925	0.0302155277557347	0.329013524451334	0.295676314490815	5970/5293/5879/4724/4698/1337/22877/4708/468/841/4712/4694/4715/7384/6389	15
hsa04137	hsa04137	Mitophagy - animal	8/419	63/6925	0.0349963399476464	0.330758549867927	0.297244525660042	598/5970/4077/55669/7030/468/3091/6667	8
hsa04141	hsa04141	Protein processing in endoplasmic reticulum	16/419	162/6925	0.03543642757921	0.330758549867927	0.297244525660042	4780/3703/7184/23193/3320/3309/5611/10130/823/468/821/7415/3998/80267/258010/3326	16
hsa04933	hsa04933	AGE-RAGE signaling pathway in diabetic complications	11/419	99/6925	0.0360709531607275	0.330758549867927	0.297244525660042	5970/6774/5331/5293/6777/3717/5879/1278/1281/1288/7048	11
hsa05212	hsa05212	Pancreatic cancer	9/419	75/6925	0.0361345422480378	0.330758549867927	0.297244525660042	673/598/5970/6774/5293/5879/1147/369/7048	9
hsa03013	hsa03013	RNA transport	15/419	150/6925	0.0371970099876644	0.330758549867927	0.297244525660042	65110/55110/7919/57122/79902/100101267/9688/4686/11260/8893/9775/23165/79833/7514/6606	15
hsa04390	hsa04390	Hippo signaling pathway	15/419	151/6925	0.0391107820787236	0.330758549867927	0.297244525660042	329/122786/7005/7482/659/23286/1454/1857/83439/5584/1495/1499/999/7048/4609	15
hsa00900	hsa00900	Terpenoid backbone biosynthesis	4/419	22/6925	0.04057881955019	0.330758549867927	0.297244525660042	39/2224/3157/4597	4
hsa04928	hsa04928	Parathyroid hormone synthesis, secretion and action	11/419	101/6925	0.0408831838973802	0.330758549867927	0.297244525660042	3727/5338/673/5331/5744/369/2776/468/64764/11214/6667	11
hsa03460	hsa03460	Fanconi anemia pathway	7/419	54/6925	0.0427389261893823	0.330758549867927	0.297244525660042	6119/5889/5980/545/7398/4292/146956	7
hsa05161	hsa05161	Hepatitis B	15/419	153/6925	0.0431487712001353	0.330758549867927	0.297244525660042	673/5970/6774/5293/6777/3717/1654/1147/369/5111/468/841/64764/7048/4609	15
hsa00600	hsa00600	Sphingolipid metabolism	6/419	43/6925	0.0431655883683876	0.330758549867927	0.297244525660042	2531/253782/57704/166929/8879/8613	6
hsa04217	hsa04217	Necroptosis	14/419	141/6925	0.0453955886649879	0.330758549867927	0.297244525660042	143/5834/2746/6774/6777/3717/329/3320/8795/823/841/5481/197259/3326	14
hsa05010	hsa05010	Alzheimer disease	16/419	168/6925	0.0469987880607847	0.330758549867927	0.297244525660042	5331/4724/4698/1337/5533/4708/2776/823/841/5663/4712/4694/102/4715/7384/6389	16
hsa00564	hsa00564	Glycerophospholipid metabolism	10/419	91/6925	0.0473322739073036	0.330758549867927	0.297244525660042	5338/3931/10554/5130/55500/56894/5833/8613/84513/160851	10
hsa04914	hsa04914	Progesterone-mediated oocyte maturation	10/419	91/6925	0.0473322739073036	0.330758549867927	0.297244525660042	673/5293/51343/3320/993/369/132864/983/51433/3326	10
hsa05163	hsa05163	Human cytomegalovirus infection	19/419	209/6925	0.0483762504908873	0.330758549867927	0.297244525660042	6892/5970/6774/5331/5293/9564/5879/1147/5533/2776/468/841/3133/64764/1499/11214/6667/4609/5829	19
hsa00561	hsa00561	Glycerolipid metabolism	7/419	56/6925	0.0505447120361834	0.337730575878135	0.303510112944546	9388/10554/501/56894/8613/84513/160851	7
hsa04144	hsa04144	Endocytosis	21/419	239/6925	0.0533514999313332	0.34856313288471	0.313245063924319	5868/5338/5878/23327/5869/8853/9146/22841/10109/161/1173/868/55737/3133/5584/27131/156/79720/26056/7048/84364	21
hsa04514	hsa04514	Cell adhesion molecules (CAMs)	13/419	134/6925	0.0611418355510076	0.390776079391222	0.35118079458359	3119/5818/5819/25945/5817/3696/4267/8506/5797/3115/3133/999/1001	13
hsa04668	hsa04668	TNF signaling pathway	11/419	109/6925	0.0645392905321882	0.403713859924752	0.362807657862917	3627/5970/1051/5293/1147/329/9530/468/841/64764/197259	11
hsa00280	hsa00280	Valine, leucine and isoleucine degradation	6/419	48/6925	0.0677049060599856	0.414692549617412	0.372673934672289	39/501/1629/3157/1738/3030	6
hsa04110	hsa04110	Cell cycle	12/419	124/6925	0.0712156413765093	0.419729244916141	0.377200288127287	10274/4998/11200/51343/545/4172/993/5111/983/3065/51433/4609	12
hsa04922	hsa04922	Glucagon signaling pathway	10/419	98/6925	0.0713825246456022	0.419729244916141	0.377200288127287	5834/5331/2997/6513/5533/2776/468/55671/64764/1374	10
hsa05210	hsa05210	Colorectal cancer	9/419	86/6925	0.07453192553546	0.425865141085614	0.382714466210129	673/5293/5879/369/83439/1499/4292/7048/4609	9
hsa01200	hsa01200	Carbon metabolism	11/419	112/6925	0.0753230861784079	0.425865141085614	0.382714466210129	6888/2746/39/226/3419/2023/5226/1738/6120/3030/6389	11
hsa00650	hsa00650	Butanoate metabolism	4/419	27/6925	0.0769932897498265	0.427094852574509	0.383819577501618	39/3157/79944/3030	4
hsa00450	hsa00450	Selenocompound metabolism	3/419	17/6925	0.0795149712685752	0.432914843573354	0.389049859423243	22929/4141/9061	3
hsa04218	hsa04218	Cellular senescence	14/419	156/6925	0.0890041704802425	0.475767747658024	0.427560704125184	5970/5293/11200/545/993/5533/10758/823/983/3133/5481/677/7048/4609	14
hsa00380	hsa00380	Tryptophan metabolism	5/419	40/6925	0.0914816570868612	0.477060056338001	0.428722069963617	39/501/1545/1738/3030	5
hsa03018	hsa03018	RNA degradation	8/419	77/6925	0.0924912354124695	0.477060056338001	0.428722069963617	22803/11340/3329/10766/10140/2023/5394/170506	8
hsa00030	hsa00030	Pentose phosphate pathway	4/419	29/6925	0.0949458587425753	0.481277283970985	0.432511988101386	6888/226/5226/6120	4
hsa01521	hsa01521	EGFR tyrosine kinase inhibitor resistance	8/419	78/6925	0.0979373726655745	0.486564882033258	0.437263821662541	673/598/6774/6464/5293/3717/369/2549	8
hsa04962	hsa04962	Vasopressin-regulated water reabsorption	5/419	41/6925	0.0992989555169914	0.486564882033258	0.437263821662541	5868/5878/5869/1639/64764	5
hsa04722	hsa04722	Neurotrophin signaling pathway	11/419	119/6925	0.104689006901919	0.498944736670814	0.448389290742478	673/5970/6464/5293/5879/5598/6272/11213/468/2549/5663	11
hsa05418	hsa05418	Fluid shear stress and atherosclerosis	12/419	133/6925	0.106445639655594	0.498944736670814	0.448389290742478	1514/5970/5293/4780/5879/5598/7184/1147/3320/659/1499/3326	12
hsa04931	hsa04931	Insulin resistance	10/419	106/6925	0.106916729286603	0.498944736670814	0.448389290742478	5834/5970/6774/5293/2997/6513/22877/8473/64764/1374	10
hsa05416	hsa05416	Viral myocarditis	6/419	55/6925	0.113201046500965	0.520017307363807	0.46732668867997	3119/5879/3115/841/3133/1525	6
hsa04670	hsa04670	Leukocyte transendothelial migration	10/419	108/6925	0.117147892010688	0.529725718674645	0.476051397734822	4301/6494/5293/9564/5879/4267/81/1495/1499/5829	10
hsa00072	hsa00072	Synthesis and degradation of ketone bodies	2/419	10/6925	0.119146200702712	0.529725718674645	0.476051397734822	39/3157	2
hsa01212	hsa01212	Fatty acid metabolism	6/419	56/6925	0.120719806636739	0.529725718674645	0.476051397734822	54995/39/3295/1374/3030/60481	6
hsa05164	hsa05164	Influenza A	13/419	151/6925	0.125086251575149	0.540814087692554	0.486016240640283	3627/3119/5970/5293/3717/1147/8795/2224/5611/3115/841/6041/7514	13
hsa01230	hsa01230	Biosynthesis of amino acids	7/419	70/6925	0.129057880043883	0.542043096184307	0.487120720165632	6888/27430/226/3419/5832/2023/6120	7
hsa01524	hsa01524	Platinum drug resistance	7/419	70/6925	0.129057880043883	0.542043096184307	0.487120720165632	598/5293/329/5980/841/7153/4292	7
hsa05202	hsa05202	Transcriptional misregulation in cancer	14/419	167/6925	0.133710377844624	0.545194985756173	0.489953245344788	598/5970/1051/3728/6692/2120/7030/6760/8148/6929/3065/6667/7048/4609	14
hsa00640	hsa00640	Propanoate metabolism	4/419	33/6925	0.136033478663849	0.545194985756173	0.489953245344788	39/1629/1738/3030	4
hsa03410	hsa03410	Base excision repair	4/419	33/6925	0.136033478663849	0.545194985756173	0.489953245344788	143/328/5111/4913	4
hsa04062	hsa04062	Chemokine signaling pathway	14/419	168/6925	0.138309503984404	0.545194985756173	0.489953245344788	3627/673/5970/6774/6464/5331/5293/6777/9564/3717/5879/1147/156/5829	14
hsa00130	hsa00130	Ubiquinone and other terpenoid-quinone biosynthesis	2/419	11/6925	0.140022145644777	0.545194985756173	0.489953245344788	84274/154807	2
hsa04012	hsa04012	ErbB signaling pathway	8/419	85/6925	0.140934758222684	0.545194985756173	0.489953245344788	673/6464/5293/6777/369/868/2549/4609	8
hsa04115	hsa04115	p53 signaling pathway	7/419	72/6925	0.143569294180351	0.545693692882177	0.490401421100703	598/11200/545/8795/841/983/10572	7
hsa00515	hsa00515	Mannose type O-glycan biosynthesis	3/419	22/6925	0.144775877703435	0.545693692882177	0.490401421100703	9486/146664/8703	3
hsa03015	hsa03015	mRNA surveillance pathway	8/419	86/6925	0.147745305164963	0.549836958462016	0.494124871371164	65110/11052/55110/7919/4686/9775/10978/53981	8
hsa04979	hsa04979	Cholesterol metabolism	5/419	47/6925	0.152686565740858	0.561123129097653	0.504267473696781	9388/3931/10948/6272/51129	5
hsa04145	hsa04145	Phagosome	12/419	143/6925	0.155759492776851	0.561857259224002	0.504927218278641	1514/5868/3119/5878/1520/5879/5869/9146/3115/10383/821/3133	12
hsa00190	hsa00190	Oxidative phosphorylation	11/419	129/6925	0.156708487266558	0.561857259224002	0.504927218278641	5464/1353/4724/4698/1337/4708/4712/4694/4715/7384/6389	11
hsa03060	hsa03060	Protein export	3/419	23/6925	0.159463542115432	0.562294556450563	0.505320206477234	6729/3309/6730	3
hsa00330	hsa00330	Arginine and proline metabolism	5/419	48/6925	0.162568154075843	0.562294556450563	0.505320206477234	4942/112849/501/51056/5832	5
hsa04961	hsa04961	Endocrine and other factor-regulated calcium reabsorption	5/419	48/6925	0.162568154075843	0.562294556450563	0.505320206477234	5331/161/1173/2776/490	5
hsa03030	hsa03030	DNA replication	4/419	36/6925	0.170769816283262	0.583794488224175	0.524641663244783	6119/6742/4172/5111	4
hsa05225	hsa05225	Hepatocellular carcinoma	13/419	161/6925	0.175705608360353	0.593763779976365	0.533600819097986	673/598/6464/5293/4780/369/7482/2549/1857/83439/1499/7048/4609	13
hsa04530	hsa04530	Tight junction	13/419	162/6925	0.181260258554478	0.605574045625186	0.54421441264562	4301/23327/5879/153562/8777/3308/81/5872/5111/27134/5584/8531/154810	13
hsa04120	hsa04120	Ubiquitin mediated proteolysis	11/419	134/6925	0.186862369334854	0.610537204660109	0.548674680879654	10055/51343/23327/329/63893/868/8924/8453/51366/51433/23295	11
hsa05152	hsa05152	Tuberculosis	13/419	163/6925	0.186899144283707	0.610537204660109	0.548674680879654	5868/3119/5878/5970/51561/1051/1520/3717/5869/3329/5533/3115/841	13
hsa05145	hsa05145	Toxoplasmosis	9/419	106/6925	0.190891659066113	0.616726898521289	0.554237205617055	3119/598/5970/6774/3717/1147/329/3115/841	9
hsa04720	hsa04720	Long-term potentiation	6/419	65/6925	0.198392752806103	0.632291913311457	0.568225099323937	673/5331/369/5533/2776/468	6
hsa04360	hsa04360	Axon guidance	14/419	180/6925	0.200010707271991	0.632291913311457	0.568225099323937	6405/5921/23654/5293/5879/10509/59277/5533/659/1072/5362/1944/55740/2050	14
hsa04920	hsa04920	Adipocytokine signaling pathway	6/419	66/6925	0.20799148043365	0.644337465048186	0.579050138657697	5970/6774/3717/1147/6513/1374	6
hsa04940	hsa04940	Type I diabetes mellitus	4/419	39/6925	0.208204282923734	0.644337465048186	0.579050138657697	3119/3329/3115/3133	4
hsa05205	hsa05205	Proteoglycans in cancer	15/419	197/6925	0.212040064562434	0.649372697722454	0.583575177688278	1514/673/6774/5293/4659/5879/1278/369/960/7482/2549/3091/1499/4609/5829	15
hsa05219	hsa05219	Bladder cancer	4/419	40/6925	0.221173463572275	0.670360807115967	0.602436672345534	673/369/999/4609	4
hsa04926	hsa04926	Relaxin signaling pathway	10/419	125/6925	0.223949085287124	0.671847255861373	0.60377250705766	5970/6464/5331/5293/1278/468/64764/1281/1288/7048	10
hsa04917	hsa04917	Prolactin signaling pathway	6/419	68/6925	0.227663751193248	0.676092352028434	0.607587469957525	5970/6774/6464/5293/6777/3717	6
hsa05231	hsa05231	Choline metabolism in cancer	8/419	97/6925	0.232176073408284	0.682164666366663	0.61304450862167	5338/5293/5879/5130/3091/8613/160851/6667	8
hsa03440	hsa03440	Homologous recombination	4/419	41/6925	0.234349086064738	0.682164666366663	0.61304450862167	6119/6742/5889/146956	4
hsa05206	hsa05206	MicroRNAs in cancer	12/419	157/6925	0.240884839916235	0.689275890507634	0.619435189822471	6774/6464/5293/5598/993/960/659/3190/1545/1944/3065/4609	12
hsa05160	hsa05160	Hepatitis C	11/419	143/6925	0.247092059971614	0.689275890507634	0.619435189822471	3627/673/5970/6774/5293/1147/369/841/1499/6041/4609	11
hsa03022	hsa03022	Basal transcription factors	4/419	42/6925	0.247707893589638	0.689275890507634	0.619435189822471	2967/8148/10629/6872	4
hsa04380	hsa04380	Osteoclast differentiation	9/419	114/6925	0.251864030369092	0.689275890507634	0.619435189822471	3727/1513/5970/5293/5879/1147/5533/2355/7048	9
hsa04621	hsa04621	NOD-like receptor signaling pathway	12/419	159/6925	0.254321082019043	0.689275890507634	0.619435189822471	10628/598/84168/5970/5331/1147/329/55669/3320/841/6041/3326	12
hsa00020	hsa00020	Citrate cycle (TCA cycle)	3/419	29/6925	0.254924008950124	0.689275890507634	0.619435189822471	3419/1738/6389	3
hsa05321	hsa05321	Inflammatory bowel disease (IBD)	5/419	57/6925	0.261097016618034	0.689275890507634	0.619435189822471	3119/5970/6774/51561/3115	5
hsa00071	hsa00071	Fatty acid degradation	4/419	43/6925	0.26122689513184	0.689275890507634	0.619435189822471	39/501/1374/3030	4
hsa04658	hsa04658	Th1 and Th2 cell differentiation	7/419	86/6925	0.263418306088756	0.689275890507634	0.619435189822471	3119/5970/6777/3717/1147/5533/3115	7
hsa04071	hsa04071	Sphingolipid signaling pathway	9/419	116/6925	0.26804792163668	0.689275890507634	0.619435189822471	5338/5970/5331/5293/5879/253782/2776/166929/8879	9
hsa04550	hsa04550	Signaling pathways regulating pluripotency of stem cells	10/419	131/6925	0.268671548250527	0.689275890507634	0.619435189822471	6774/5293/3717/7482/659/1857/1499/6929/91/4609	10
hsa01523	hsa01523	Antifolate resistance	3/419	30/6925	0.271627064076202	0.689275890507634	0.619435189822471	5970/1147/10257	3
hsa04710	hsa04710	Circadian rhythm	3/419	30/6925	0.271627064076202	0.689275890507634	0.619435189822471	5187/8553/1454	3
hsa05235	hsa05235	PD-L1 expression and PD-1 checkpoint pathway in cancer	7/419	87/6925	0.272929953695424	0.689275890507634	0.619435189822471	5970/6774/5293/3717/1147/5533/3091	7
hsa04915	hsa04915	Estrogen signaling pathway	10/419	133/6925	0.284176949081595	0.689275890507634	0.619435189822471	6464/5331/5293/7184/3320/2776/468/64764/3326/6667	10
hsa00310	hsa00310	Lysine degradation	5/419	59/6925	0.284720471164642	0.689275890507634	0.619435189822471	39/501/64324/1738/3030	5
hsa04014	hsa04014	Ras signaling pathway	16/419	225/6925	0.286425828061121	0.689275890507634	0.619435189822471	4301/5868/5338/598/5878/5970/6464/5921/5293/8437/5879/5869/1147/23179/2549/1944	16
hsa04215	hsa04215	Apoptosis - multiple species	3/419	31/6925	0.288443457036193	0.689275890507634	0.619435189822471	598/329/841	3
hsa04975	hsa04975	Fat digestion and absorption	3/419	31/6925	0.288443457036193	0.689275890507634	0.619435189822471	10554/39/8613	3
hsa05020	hsa05020	Prion diseases	3/419	31/6925	0.288443457036193	0.689275890507634	0.619435189822471	3309/727/5621	3
hsa05143	hsa05143	African trypanosomiasis	3/419	31/6925	0.288443457036193	0.689275890507634	0.619435189822471	5331/2776/2150	3
hsa04620	hsa04620	Toll-like receptor signaling pathway	7/419	89/6925	0.292212912885212	0.689275890507634	0.619435189822471	3627/1513/5970/5293/5879/1147/841	7
hsa04666	hsa04666	Fc gamma R-mediated phagocytosis	7/419	89/6925	0.292212912885212	0.689275890507634	0.619435189822471	5338/5293/5879/8853/10109/1072/8613	7
hsa04650	hsa04650	Natural killer cell mediated cytotoxicity	8/419	104/6925	0.293059477256647	0.689275890507634	0.619435189822471	673/6464/5293/5879/369/8795/5533/3133	8
hsa04510	hsa04510	Focal adhesion	14/419	196/6925	0.298012842845673	0.695363299973238	0.624905794104127	673/6464/5293/4659/8515/9564/5879/329/1278/3696/81/1499/1288/5829	14
hsa04066	hsa04066	HIF-1 signaling pathway	8/419	105/6925	0.302073725921274	0.695879491376927	0.625369682547829	5970/6774/5293/6513/226/2023/3091/8453	8
hsa05330	hsa05330	Allograft rejection	3/419	32/6925	0.305334878869468	0.695879491376927	0.625369682547829	3119/3115/3133	3
hsa05332	hsa05332	Graft-versus-host disease	3/419	32/6925	0.305334878869468	0.695879491376927	0.625369682547829	3119/3115/3133	3
hsa04927	hsa04927	Cortisol synthesis and secretion	5/419	61/6925	0.308725951936827	0.696661143776977	0.626072134221343	5331/2776/468/64764/6667	5
hsa05222	hsa05222	Small cell lung cancer	7/419	91/6925	0.311792665934031	0.696661143776977	0.626072134221343	598/5970/5293/1147/329/1288/4609	7
hsa00100	hsa00100	Steroid biosynthesis	2/419	19/6925	0.320755131020546	0.696661143776977	0.626072134221343	1595/2222	2
hsa04622	hsa04622	RIG-I-like receptor signaling pathway	5/419	62/6925	0.32083723596945	0.696661143776977	0.626072134221343	3627/5970/1654/1147/841	5
hsa04310	hsa04310	Wnt signaling pathway	11/419	153/6925	0.320891400366138	0.696661143776977	0.626072134221343	8607/5331/5879/5533/7482/1454/1857/5663/83439/1499/4609	11
hsa04911	hsa04911	Insulin secretion	6/419	77/6925	0.322092193617807	0.696661143776977	0.626072134221343	3782/5331/6513/2776/468/64764	6
hsa00500	hsa00500	Starch and sucrose metabolism	3/419	33/6925	0.32226501889003	0.696661143776977	0.626072134221343	5834/2997/2595	3
hsa04929	hsa04929	GnRH secretion	5/419	63/6925	0.333002800403009	0.714619148310107	0.642210548606648	3782/5331/5293/2776/2796	5
hsa00532	hsa00532	Glycosaminoglycan biosynthesis - chondroitin sulfate / dermatan sulfate	2/419	20/6925	0.343407097331297	0.724148566279637	0.650774400774038	50515/29940	2
hsa05014	hsa05014	Amyotrophic lateral sclerosis (ALS)	4/419	49/6925	0.344471308585551	0.724148566279637	0.650774400774038	5868/598/5879/5533	4
hsa05170	hsa05170	Human immunodeficiency virus 1 infection	14/419	203/6925	0.344832650609351	0.724148566279637	0.650774400774038	6892/598/5970/5293/5879/1147/545/5533/2776/1072/841/983/3133/5829	14
hsa05131	hsa05131	Shigellosis	5/419	65/6925	0.357444133301199	0.733845730633481	0.659489002466895	5970/5879/1147/10109/960	5
hsa05223	hsa05223	Non-small cell lung cancer	5/419	65/6925	0.357444133301199	0.733845730633481	0.659489002466895	673/6774/5293/6777/369	5
hsa04330	hsa04330	Notch signaling pathway	4/419	50/6925	0.358506518281081	0.733845730633481	0.659489002466895	113878/1857/5663/3065	4
hsa05142	hsa05142	Chagas disease (American trypanosomiasis)	7/419	96/6925	0.361653567465258	0.733845730633481	0.659489002466895	5970/5331/5293/1147/2776/841/7048	7
hsa05167	hsa05167	Kaposi sarcoma-associated herpesvirus infection	12/419	174/6925	0.361930717489302	0.733845730633481	0.659489002466895	5970/6774/5293/3717/5879/1147/5533/841/3091/3133/1499/4609	12
hsa05224	hsa05224	Breast cancer	10/419	143/6925	0.364813471378375	0.734624387570153	0.660188762191581	673/6464/5293/369/7482/1857/83439/1499/6667/4609	10
hsa05162	hsa05162	Measles	9/419	128/6925	0.370265078467921	0.735898084283407	0.661333401915987	598/5970/6774/5293/6777/1147/868/841/4179	9
hsa04916	hsa04916	Melanogenesis	7/419	97/6925	0.371724039225245	0.735898084283407	0.661333401915987	5331/7482/2776/1857/83439/64764/1499	7
hsa00250	hsa00250	Alanine, aspartate and glutamate metabolism	3/419	36/6925	0.372955151558597	0.735898084283407	0.661333401915987	2746/159/57494	3
hsa00480	hsa00480	Glutathione metabolism	4/419	52/6925	0.386542989985142	0.748869407237339	0.672990408938675	124975/2729/51056/5226	4
hsa05322	hsa05322	Systemic lupus erythematosus	6/419	83/6925	0.387911942514676	0.748869407237339	0.672990408938675	6632/3119/121504/81/3115/727	6
hsa00514	hsa00514	Other types of O-glycan biosynthesis	2/419	22/6925	0.387914840379729	0.748869407237339	0.672990408938675	8473/8703	2
hsa00620	hsa00620	Pyruvate metabolism	3/419	37/6925	0.389717752745962	0.748869407237339	0.672990408938675	39/501/1738	3
hsa04934	hsa04934	Cushing syndrome	10/419	147/6925	0.397935034255742	0.759694156306416	0.682718343118189	673/5331/7482/2776/468/1857/83439/64764/1499/6667	10
hsa04919	hsa04919	Thyroid hormone signaling pathway	8/419	116/6925	0.404043723496211	0.762743560269968	0.685458767016691	5331/5293/6513/23389/3091/1499/3065/4609	8
hsa05310	hsa05310	Asthma	2/419	23/6925	0.409672106881091	0.762743560269968	0.685458767016691	3119/3115	2
hsa04625	hsa04625	C-type lectin receptor signaling pathway	7/419	101/6925	0.412100656525428	0.762743560269968	0.685458767016691	5970/51561/5293/1147/5533/868/841	7
hsa04910	hsa04910	Insulin signaling pathway	9/419	133/6925	0.414184939962763	0.762743560269968	0.685458767016691	673/5834/6464/5293/2997/369/868/9322/5584	9
hsa05130	hsa05130	Pathogenic Escherichia coli infection	4/419	54/6925	0.41442038233453	0.762743560269968	0.685458767016691	10109/10383/1499/999	4
hsa04611	hsa04611	Platelet activation	8/419	118/6925	0.42279603879032	0.762743560269968	0.685458767016691	5331/5293/4659/6786/1278/2776/5584/1281	8
hsa00513	hsa00513	Various types of N-glycan biosynthesis	3/419	39/6925	0.422881633755118	0.762743560269968	0.685458767016691	3703/8703/11282	3
hsa04216	hsa04216	Ferroptosis	3/419	39/6925	0.422881633755118	0.762743560269968	0.685458767016691	10533/2729/5621	3
hsa05320	hsa05320	Autoimmune thyroid disease	3/419	39/6925	0.422881633755118	0.762743560269968	0.685458767016691	3119/3115/3133	3
hsa05134	hsa05134	Legionellosis	4/419	55/6925	0.428259716028256	0.767355986342459	0.68960384021467	5970/3329/841/7415	4
hsa00601	hsa00601	Glycosphingolipid biosynthesis - lacto and neolacto series	2/419	24/6925	0.431044074723156	0.767355986342459	0.68960384021467	2528/8703	2
hsa05165	hsa05165	Human papillomavirus infection	20/419	313/6925	0.433269026302205	0.767355986342459	0.68960384021467	5970/5293/8515/1147/1278/3696/545/1108/7482/1857/841/5663/83439/3133/64764/5584/1499/3065/1288/5829	20
hsa05012	hsa05012	Parkinson disease	9/419	136/6925	0.440548428916836	0.775576276057185	0.696991211207853	4724/4698/1337/4708/4712/4694/4715/7384/6389	9
hsa04662	hsa04662	B cell receptor signaling pathway	5/419	73/6925	0.454897060009103	0.786704327309861	0.706991715555944	5970/5293/5879/1147/5533	5
hsa05132	hsa05132	Salmonella infection	5/419	73/6925	0.454897060009103	0.786704327309861	0.706991715555944	147700/5970/5879/10109/64837	5
hsa05133	hsa05133	Pertussis	5/419	73/6925	0.454897060009103	0.786704327309861	0.706991715555944	5970/51561/710/1072/727	5
hsa00920	hsa00920	Sulfur metabolism	1/419	10/6925	0.464498256383037	0.789775411419787	0.709751622865616	9061	1
hsa03008	hsa03008	Ribosome biogenesis in eukaryotes	5/419	74/6925	0.466862066962007	0.789775411419787	0.709751622865616	22803/55272/10885/10528/7514	5
hsa04730	hsa04730	Long-term depression	4/419	58/6925	0.469209025060225	0.789775411419787	0.709751622865616	673/5331/369/2776	4
hsa04142	hsa04142	Lysosome	8/419	123/6925	0.469406424934936	0.789775411419787	0.709751622865616	1514/8546/1513/79158/1520/6272/1522/1075	8
hsa04810	hsa04810	Regulation of actin cytoskeleton	13/419	205/6925	0.472111170401388	0.789775411419787	0.709751622865616	673/5293/4659/8515/9564/5879/10109/3696/81/369/1072/55740/5829	13
hsa04912	hsa04912	GnRH signaling pathway	6/419	91/6925	0.475323148163474	0.789775411419787	0.709751622865616	5338/5331/5598/2776/468/2796	6
hsa04630	hsa04630	JAK-STAT signaling pathway	9/419	140/6925	0.47547703340579	0.789775411419787	0.709751622865616	598/6774/51561/5293/6777/3717/58985/163702/4609	9
hsa04370	hsa04370	VEGF signaling pathway	4/419	59/6925	0.482626374434449	0.790314127016759	0.710235753244563	5293/5879/5533/5829	4
hsa04072	hsa04072	Phospholipase D signaling pathway	9/419	141/6925	0.484143016884549	0.790314127016759	0.710235753244563	5338/10554/6464/5331/5293/56894/2549/8613/160851	9
hsa04015	hsa04015	Rap1 signaling pathway	13/419	207/6925	0.486476213920971	0.790314127016759	0.710235753244563	4301/6494/673/5331/5293/9564/5879/2776/1944/5584/1499/55740/999	13
hsa00565	hsa00565	Ether lipid metabolism	3/419	43/6925	0.487151021805943	0.790314127016759	0.710235753244563	5338/8613/8540	3
hsa00062	hsa00062	Fatty acid elongation	2/419	27/6925	0.492544033843758	0.790314127016759	0.710235753244563	3030/60481	2
hsa01040	hsa01040	Biosynthesis of unsaturated fatty acids	2/419	27/6925	0.492544033843758	0.790314127016759	0.710235753244563	3295/60481	2
hsa00430	hsa00430	Taurine and hypotaurine metabolism	1/419	11/6925	0.496945867456864	0.790314127016759	0.710235753244563	124975	1
hsa04724	hsa04724	Glutamatergic synapse	7/419	110/6925	0.501762698775225	0.790314127016759	0.710235753244563	5338/9454/5331/5533/2776/81539/156	7
hsa02010	hsa02010	ABC transporters	3/419	44/6925	0.502682795075285	0.790314127016759	0.710235753244563	5825/1672/10257	3
hsa05030	hsa05030	Cocaine addiction	3/419	44/6925	0.502682795075285	0.790314127016759	0.710235753244563	5970/468/64764	3
hsa05217	hsa05217	Basal cell carcinoma	4/419	61/6925	0.509043671454718	0.796057656423868	0.715397321025388	7482/1857/83439/1499	4
hsa04068	hsa04068	FoxO signaling pathway	8/419	128/6925	0.51515978556841	0.801359666439749	0.720162106252692	673/9454/6774/5293/1147/369/1454/7048	8
hsa03420	hsa03420	Nucleotide excision repair	3/419	45/6925	0.517970468600718	0.801491146150585	0.720280263815957	2967/6119/5111	3
hsa03450	hsa03450	Non-homologous end-joining	1/419	12/6925	0.527431791890704	0.81052827155102	0.728401704831027	2547	1
hsa00630	hsa00630	Glyoxylate and dicarboxylate metabolism	2/419	29/6925	0.531145275495531	0.81052827155102	0.728401704831027	39/1738	2
hsa00010	hsa00010	Glycolysis / Gluconeogenesis	4/419	63/6925	0.53483838326836	0.81052827155102	0.728401704831027	501/226/2023/1738	4
hsa05031	hsa05031	Amphetamine addiction	4/419	63/6925	0.53483838326836	0.81052827155102	0.728401704831027	5533/468/64764/3065	4
hsa00140	hsa00140	Steroid hormone biosynthesis	3/419	47/6925	0.547766115021789	0.817694783612743	0.734842071918361	3290/1545/79644	3
hsa00520	hsa00520	Amino sugar and nucleotide sugar metabolism	3/419	47/6925	0.547766115021789	0.817694783612743	0.734842071918361	29925/51706/1727	3
hsa05323	hsa05323	Rheumatoid arthritis	5/419	81/6925	0.547911130516021	0.817694783612743	0.734842071918361	1514/3119/1513/51561/3115	5
hsa00533	hsa00533	Glycosaminoglycan biosynthesis - keratan sulfate	1/419	14/6925	0.582984783706932	0.854359715685607	0.767791939266335	8703	1
hsa05230	hsa05230	Central carbon metabolism in cancer	4/419	67/6925	0.584296230028582	0.854359715685607	0.767791939266335	5293/6513/3091/4609	4
hsa04512	hsa04512	ECM-receptor interaction	5/419	85/6925	0.591490356372954	0.854359715685607	0.767791939266335	8515/1278/3696/960/1288	5
hsa05120	hsa05120	Epithelial cell signaling in Helicobacter pylori infection	4/419	68/6925	0.596177709413127	0.854359715685607	0.767791939266335	5970/5879/1147/102	4
hsa04714	hsa04714	Thermogenesis	13/419	223/6925	0.597365037038056	0.854359715685607	0.767791939266335	1353/4724/4698/1337/4708/84987/4712/64764/4694/4715/1374/7384/6389	13
hsa05168	hsa05168	Herpes simplex virus 1 infection	27/419	461/6925	0.601660361551697	0.854359715685607	0.767791939266335	3119/5818/57541/6428/6892/598/6426/5970/5293/3717/1147/329/7539/3115/8893/147686/841/93134/8683/7596/3133/727/9422/22835/6041/6432/346171	27
hsa04540	hsa04540	Gap junction	5/419	86/6925	0.602019098008288	0.854359715685607	0.767791939266335	5331/5598/10383/2776/983	5
hsa00051	hsa00051	Fructose and mannose metabolism	2/419	33/6925	0.602152569250844	0.854359715685607	0.767791939266335	29925/226	2
hsa00410	hsa00410	beta-Alanine metabolism	2/419	33/6925	0.602152569250844	0.854359715685607	0.767791939266335	501/3030	2
hsa04623	hsa04623	Cytosolic DNA-sensing pathway	3/419	51/6925	0.6039834073954	0.854359715685607	0.767791939266335	3627/5970/1147	3
hsa05135	hsa05135	Yersinia infection	7/419	121/6925	0.604444968920429	0.854359715685607	0.767791939266335	5970/5293/9564/5879/1147/64283/5829	7
hsa05140	hsa05140	Leishmaniasis	4/419	69/6925	0.607855283892383	0.854510380180425	0.767927337720325	3119/5970/3717/3115	4
hsa05034	hsa05034	Alcoholism	8/419	139/6925	0.610364557271732	0.854510380180425	0.767927337720325	673/6464/51564/121504/369/468/64764/3065	8
hsa04725	hsa04725	Cholinergic synapse	6/419	105/6925	0.617138058999565	0.858874782535262	0.771849518139459	5331/5293/3717/2776/468/64764	6
hsa05218	hsa05218	Melanoma	4/419	70/6925	0.619324673120665	0.858874782535262	0.771849518139459	673/5293/369/999	4
hsa04723	hsa04723	Retrograde endocannabinoid signaling	8/419	141/6925	0.62662356123446	0.863618268874827	0.776112371956969	5331/4724/4698/4708/2776/4712/4694/4715	8
hsa00511	hsa00511	Other glycan degradation	1/419	16/6925	0.632020960061001	0.863618268874827	0.776112371956969	57704	1
hsa00910	hsa00910	Nitrogen metabolism	1/419	16/6925	0.632020960061001	0.863618268874827	0.776112371956969	2746	1
hsa00860	hsa00860	Porphyrin and chlorophyll metabolism	2/419	35/6925	0.634495054683546	0.863618268874827	0.776112371956969	1371/3145	2
hsa04350	hsa04350	TGF-beta signaling pathway	5/419	91/6925	0.652274483922702	0.874432501121063	0.785830854927987	659/91/6667/7048/4609	5
hsa00562	hsa00562	Inositol phosphate metabolism	4/419	73/6925	0.652449415771275	0.874432501121063	0.785830854927987	55300/5331/5293/56623	4
hsa00061	hsa00061	Fatty acid biosynthesis	1/419	17/6925	0.65433724573685	0.874432501121063	0.785830854927987	54995	1
hsa00120	hsa00120	Primary bile acid biosynthesis	1/419	17/6925	0.65433724573685	0.874432501121063	0.785830854927987	3295	1
hsa04960	hsa04960	Aldosterone-regulated sodium reabsorption	2/419	37/6925	0.66474615498859	0.877384868059644	0.788484074052885	5293/23327	2
hsa04972	hsa04972	Pancreatic secretion	5/419	93/6925	0.671210686343949	0.877384868059644	0.788484074052885	5331/5879/2776/490/6558	5
hsa04150	hsa04150	mTOR signaling pathway	8/419	147/6925	0.67311150477901	0.877384868059644	0.788484074052885	673/5293/1147/7482/6249/1857/81617/28956	8
hsa05214	hsa05214	Glioma	4/419	75/6925	0.673437954728088	0.877384868059644	0.788484074052885	673/6464/5293/369	4
hsa01210	hsa01210	2-Oxocarboxylic acid metabolism	1/419	18/6925	0.67530318291639	0.877384868059644	0.788484074052885	3419	1
hsa00260	hsa00260	Glycine, serine and threonine metabolism	2/419	38/6925	0.679100497411096	0.877384868059644	0.788484074052885	501/1738	2
hsa01522	hsa01522	Endocrine resistance	5/419	94/6925	0.680420918087071	0.877384868059644	0.788484074052885	673/6464/5293/369/6667	5
hsa04925	hsa04925	Aldosterone synthesis and secretion	5/419	94/6925	0.680420918087071	0.877384868059644	0.788484074052885	5331/2776/468/490/64764	5
hsa05150	hsa05150	Staphylococcus aureus infection	4/419	76/6925	0.683598862389596	0.877633473984896	0.788707490047292	3119/3115/1672/727	4
hsa04151	hsa04151	PI3K-Akt signaling pathway	18/419	328/6925	0.703452865304186	0.899196271301873	0.808085442523344	598/5970/5293/8515/3717/5879/7184/2997/1147/1278/3696/3320/468/1944/64764/1288/3326/4609	18
hsa04070	hsa04070	Phosphatidylinositol signaling system	5/419	97/6925	0.707006096505218	0.899573710133161	0.808424637463027	55300/5331/5293/56623/160851	5
hsa04140	hsa04140	Autophagy - animal	7/419	134/6925	0.709867689628889	0.899573710133161	0.808424637463027	1514/598/10533/5293/55255/3091/58476	7
hsa00053	hsa00053	Ascorbate and aldarate metabolism	1/419	20/6925	0.713505202151619	0.900302701427365	0.809079763903575	501	1
hsa04660	hsa04660	T cell receptor signaling pathway	5/419	99/6925	0.723852032951214	0.90750334493209	0.815550804074309	5970/5293/1147/5533/868	5
hsa00220	hsa00220	Arginine biosynthesis	1/419	21/6925	0.730889897343288	0.90750334493209	0.815550804074309	2746	1
hsa04146	hsa04146	Peroxisome	4/419	81/6925	0.731050579488755	0.90750334493209	0.815550804074309	5825/5264/8540/3295	4
hsa04672	hsa04672	Intestinal immune network for IgA production	2/419	42/6925	0.731558818873828	0.90750334493209	0.815550804074309	3119/3115	2
hsa00340	hsa00340	Histidine metabolism	1/419	22/6925	0.747222042912981	0.915427486163511	0.822672033752386	501	1
hsa04964	hsa04964	Proximal tubule bicarbonate reclamation	1/419	22/6925	0.747222042912981	0.915427486163511	0.822672033752386	2746	1
hsa04924	hsa04924	Renin secretion	3/419	64/6925	0.753003366502965	0.915427486163511	0.822672033752386	5331/5533/2776	3
hsa04261	hsa04261	Adrenergic signaling in cardiomyocytes	7/419	141/6925	0.758202826433994	0.915427486163511	0.822672033752386	1390/5331/2776/468/490/64764/93589	7
hsa04024	hsa04024	cAMP signaling pathway	10/419	197/6925	0.762369865582258	0.915427486163511	0.822672033752386	4301/5338/673/5970/5293/4659/5879/490/64764/10257	10
hsa04270	hsa04270	Vascular smooth muscle contraction	6/419	123/6925	0.763076377361744	0.915427486163511	0.822672033752386	673/133/5331/4659/369/2776	6
hsa04970	hsa04970	Salivary secretion	4/419	85/6925	0.765024314892681	0.915427486163511	0.822672033752386	5331/2776/490/6558	4
hsa04010	hsa04010	MAPK signaling pathway	15/419	288/6925	0.765177273688686	0.915427486163511	0.822672033752386	3727/673/5970/5921/5879/5598/1147/369/5533/468/1944/9175/93589/7048/4609	15
hsa04340	hsa04340	Hedgehog signaling pathway	2/419	45/6925	0.765969937402121	0.915427486163511	0.822672033752386	1454/156	2
hsa04211	hsa04211	Longevity regulating pathway	4/419	86/6925	0.772975788887041	0.916350330374154	0.823501371012934	5970/5293/468/64764	4
hsa05410	hsa05410	Hypertrophic cardiomyopathy (HCM)	4/419	86/6925	0.772975788887041	0.916350330374154	0.823501371012934	8515/3696/93589/4000	4
hsa00534	hsa00534	Glycosaminoglycan biosynthesis - heparan sulfate / heparin	1/419	24/6925	0.776979184740929	0.917397109694109	0.824442085690015	9653	1
hsa00270	hsa00270	Cysteine and methionine metabolism	2/419	47/6925	0.786727987048815	0.925192112769406	0.831447262102116	2729/27430	2
hsa05110	hsa05110	Vibrio cholerae infection	2/419	48/6925	0.796487729233516	0.932937818305393	0.83840813603528	10945/6558	2
hsa05414	hsa05414	Dilated cardiomyopathy (DCM)	4/419	90/6925	0.802681947920351	0.933837823243138	0.839216948206329	8515/3696/93589/4000	4
hsa04610	hsa04610	Complement and coagulation cascades	3/419	70/6925	0.804829863423113	0.933837823243138	0.839216948206329	710/4179/727	3
hsa03320	hsa03320	PPAR signaling pathway	3/419	71/6925	0.81251726154615	0.933837823243138	0.839216948206329	51129/3157/1374	3
hsa04721	hsa04721	Synaptic vesicle cycle	3/419	71/6925	0.81251726154615	0.933837823243138	0.839216948206329	161/1173/6812	3
hsa00040	hsa00040	Pentose and glucuronate interconversions	1/419	27/6925	0.815190543433235	0.933837823243138	0.839216948206329	6120	1
hsa04974	hsa04974	Protein digestion and absorption	4/419	92/6925	0.816314015556076	0.933837823243138	0.839216948206329	1290/1278/1281/1288	4
hsa00052	hsa00052	Galactose metabolism	1/419	28/6925	0.826416284561312	0.941730184732658	0.846309618216603	2595	1
hsa04978	hsa04978	Mineral absorption	2/419	52/6925	0.83168065306958	0.944069930511415	0.848412289861672	115019/490	2
hsa04064	hsa04064	NF-kappa B signaling pathway	4/419	96/6925	0.841261981917245	0.949867958742217	0.853622834387026	598/5970/1147/329	4
hsa04152	hsa04152	AMPK signaling pathway	5/419	117/6925	0.844761473233845	0.949867958742217	0.853622834387026	5293/2997/64764/81617/1374	5
hsa00512	hsa00512	Mucin type O-glycan biosynthesis	1/419	30/6925	0.846867863505865	0.949867958742217	0.853622834387026	9334	1
hsa04750	hsa04750	Inflammatory mediator regulation of TRP channels	4/419	98/6925	0.85263299916673	0.949867958742217	0.853622834387026	5331/5293/2776/2150	4
hsa03020	hsa03020	RNA polymerase	1/419	31/6925	0.856173500226828	0.949867958742217	0.853622834387026	5431	1
hsa04136	hsa04136	Autophagy - other	1/419	31/6925	0.856173500226828	0.949867958742217	0.853622834387026	10533	1
hsa04022	hsa04022	cGMP-PKG signaling pathway	7/419	162/6925	0.867854120421171	0.953197864498479	0.856615338306904	5331/4659/5533/2776/468/490/64764	7
hsa04260	hsa04260	Cardiac muscle contraction	3/419	80/6925	0.870818328473288	0.953197864498479	0.856615338306904	1337/93589/7384	3
hsa00980	hsa00980	Metabolism of xenobiotics by cytochrome P450	2/419	59/6925	0.88029579277903	0.953197864498479	0.856615338306904	3290/1545	2
hsa04061	hsa04061	Viral protein interaction with cytokine and cytokine receptor	3/419	82/6925	0.881370763813367	0.953197864498479	0.856615338306904	3627/58985/8795	3
hsa00230	hsa00230	Purine metabolism	5/419	125/6925	0.882463658526205	0.953197864498479	0.856615338306904	271/3615/159/5198/9061	5
hsa04728	hsa04728	Dopaminergic synapse	5/419	125/6925	0.882463658526205	0.953197864498479	0.856615338306904	5331/5533/2776/468/64764	5
hsa04726	hsa04726	Serotonergic synapse	4/419	105/6925	0.887139502507774	0.953197864498479	0.856615338306904	673/5331/369/2776	4
hsa04921	hsa04921	Oxytocin signaling pathway	6/419	147/6925	0.887932946934941	0.953197864498479	0.856615338306904	5331/4659/5598/5533/2776/93589	6
hsa04640	hsa04640	Hematopoietic cell lineage	3/419	84/6925	0.891150523432188	0.953197864498479	0.856615338306904	3119/960/3115	3
hsa04213	hsa04213	Longevity regulating pathway - multiple species	2/419	61/6925	0.891596641962863	0.953197864498479	0.856615338306904	5293/3065	2
hsa04976	hsa04976	Bile secretion	2/419	65/6925	0.911287303496793	0.970719084159628	0.872361224934001	6513/10257	2
hsa04664	hsa04664	Fc epsilon RI signaling pathway	2/419	66/6925	0.9156588180545	0.97185448558853	0.873381582107845	5293/5879	2
hsa05204	hsa05204	Chemical carcinogenesis	2/419	67/6925	0.919827727152101	0.972767452455819	0.874202042844291	3290/1545	2
hsa04973	hsa04973	Carbohydrate digestion and absorption	1/419	41/6925	0.923203711471032	0.972838319614635	0.874265729406636	5293	1
hsa04713	hsa04713	Circadian entrainment	3/419	94/6925	0.930004268869089	0.973373279524753	0.874746484642724	5187/5331/2776	3
hsa04930	hsa04930	Type II diabetes mellitus	1/419	43/6925	0.932268377779992	0.973373279524753	0.874746484642724	5293	1
hsa04971	hsa04971	Gastric acid secretion	2/419	71/6925	0.934641972464159	0.973373279524753	0.874746484642724	5331/2776	2
hsa04114	hsa04114	Oocyte meiosis	4/419	120/6925	0.938230934353084	0.973373279524753	0.874746484642724	5533/132864/983/51433	4
hsa04913	hsa04913	Ovarian steroidogenesis	1/419	45/6925	0.94026534484704	0.973373279524753	0.874746484642724	1545	1
hsa04923	hsa04923	Regulation of lipolysis in adipocytes	1/419	52/6925	0.961530241672773	0.991894354567703	0.891390916564602	5293	1
hsa04060	hsa04060	Cytokine-cytokine receptor interaction	9/419	249/6925	0.970032736431562	0.997166519268809	0.896128880545904	3627/51561/58985/8795/659/91/27242/7048/163702	9
hsa00983	hsa00983	Drug metabolism - other enzymes	1/419	68/6925	0.9859541412705	0.999959179252775	0.898638574981907	3615	1
hsa04020	hsa04020	Calcium signaling pathway	5/419	183/6925	0.988452498420454	0.999959179252775	0.898638574981907	5331/6786/5533/2776/490	5
hsa04371	hsa04371	Apelin signaling pathway	3/419	133/6925	0.989125311345201	0.999959179252775	0.898638574981907	5331/2776/999	3
hsa04727	hsa04727	GABAergic synapse	1/419	82/6925	0.99419492011171	0.999959179252775	0.898638574981907	81539	1
hsa05032	hsa05032	Morphine addiction	1/419	86/6925	0.99549163235618	0.999959179252775	0.898638574981907	156	1
hsa03010	hsa03010	Ribosome	2/419	128/6925	0.997044057184847	0.999959179252775	0.898638574981907	28998/51264	2
hsa04080	hsa04080	Neuroactive ligand-receptor interaction	5/419	270/6925	0.999813242844782	0.999959179252775	0.898638574981907	133/727/2150/1241/2796	5
hsa04740	hsa04740	Olfactory transduction	1/419	160/6925	0.999959179252775	0.999959179252775	0.898638574981907	156	1
