## Supplementary Tables for "Interspecies variation in hominid gut microbiota controls host gene regulation": SITable13_KEGG_high.txt

	ID	Description	GeneRatio	BgRatio	pvalue	p.adjust	qvalue	geneID	Count
hsa04668	hsa04668	TNF signaling pathway	22/391	109/6925	1.23529616418064e-07	3.66882960761651e-05	3.08173885169276e-05	5743/3976/3569/6347/2919/3553/1906/3725/5295/2921/330/7133/64127/9586/8503/355/4792/602/2353/153090/1437/6374	22
hsa04657	hsa04657	IL-17 signaling pathway	18/391	89/6925	1.71009815939366e-06	0.000253949576669958	0.000213312244092788	5743/3576/3569/6347/2919/3553/1440/3725/6280/8061/2921/6279/4792/2353/6278/9618/1437/6374	18
hsa04060	hsa04060	Cytokine-cytokine receptor interaction	32/391	249/6925	8.90326796145104e-06	0.000764247939581394	0.000641952017298566	3976/3576/3569/9235/6347/2919/3553/8995/3589/9547/1440/3570/11009/56300/23529/3624/7852/2921/3552/8797/3557/7133/8743/355/654/3606/3460/26525/90865/58191/1437/6374	32
hsa05132	hsa05132	Salmonella infection	15/391	73/6925	1.02929015431838e-05	0.000764247939581394	0.000641952017298566	3576/3569/2919/3553/3725/2921/3552/29941/3606/3460/2353/5585/7082/1437/1778	15
hsa05418	hsa05418	Fluid shear stress and atherosclerosis	20/391	133/6925	4.94571196232373e-05	0.0029377529056203	0.00246764996856995	1843/6347/3553/1906/810/1535/5154/3725/5295/9181/5155/3552/8503/596/7295/2353/7341/445/2950/7056	20
hsa05323	hsa05323	Rheumatoid arthritis	14/391	81/6925	0.000149876751791046	0.00728219340743135	0.0061168876043283	3576/3569/6347/2919/3553/3589/3725/54/2921/3552/3606/2353/1437/6374	14
hsa04061	hsa04061	Viral protein interaction with cytokine and cytokine receptor	14/391	82/6925	0.000171634188053938	0.00728219340743135	0.0061168876043283	3576/3569/6347/2919/9547/3570/11009/7852/2921/8797/7133/8743/3606/6374	14
hsa05210	hsa05210	Colorectal cancer	14/391	86/6925	0.000288174790529876	0.0106984890984217	0.00898650333626062	5366/1647/1643/374/3725/5295/7039/8503/596/4088/2353/4616/51176/10018	14
hsa04010	hsa04010	MAPK signaling pathway	31/391	288/6925	0.000360332777617008	0.0117524041776653	0.00987176959102137	1847/1942/3164/1843/1647/3553/6722/1969/2250/5971/374/5154/3725/5155/7039/3552/4214/1848/8605/7786/355/80824/11221/3815/22800/1850/2353/4616/627/2065/23162	31
hsa04933	hsa04933	AGE-RAGE signaling pathway in diabetic complications	15/391	99/6925	0.000395703844365836	0.0117524041776653	0.00987176959102137	3576/3569/5292/6347/3553/1906/3725/5295/1958/3552/8503/596/5333/4088/7056	15
hsa04210	hsa04210	Apoptosis	18/391	135/6925	0.000540873134248964	0.014603574624722	0.0122666921355985	5366/1647/3725/5295/7277/839/4170/330/8797/8503/596/8743/355/4792/2353/4616/153090/10018	18
hsa05222	hsa05222	Small cell lung cancer	13/391	91/6925	0.00166366470004297	0.0384577125813111	0.032303660754105	5743/1647/1871/1164/1643/5295/9134/330/8503/596/4792/4616/9618	13
hsa04380	hsa04380	Osteoclast differentiation	15/391	114/6925	0.0017656081478453	0.0384577125813111	0.032303660754105	3553/5971/1535/3725/5295/54/8061/3552/8503/4792/4286/3460/9846/2353/2274	15
hsa05167	hsa05167	Kaposi sarcoma-associated herpesvirus infection	20/391	174/6925	0.00181282146847931	0.0384577125813111	0.032303660754105	5743/3576/3569/2919/1871/810/3725/5295/5155/2921/2791/8503/355/4792/1827/2790/2353/1437/148022/7538	20
hsa04115	hsa04115	p53 signaling pathway	11/391	72/6925	0.00216107986054421	0.0427893812387753	0.0359421703122089	5366/1647/7057/1643/2810/9134/596/27244/355/4616/64065	11
hsa05161	hsa05161	Hepatitis B	18/391	153/6925	0.00233600017440184	0.0433620032373342	0.0364231606140287	3576/3569/1871/1643/3725/5295/9134/4214/9586/8503/596/355/4792/114609/4088/2185/2353/148022	18
hsa04064	hsa04064	NF-kappa B signaling pathway	13/391	96/6925	0.00271243617123578	0.0447314441409846	0.0375734618515447	5743/3576/2919/3553/8915/5971/2921/330/596/4792/114609/4616/148022	13
hsa05142	hsa05142	Chagas disease (American trypanosomiasis)	13/391	96/6925	0.00271243617123578	0.0447314441409846	0.0375734618515447	3576/3569/6347/3553/3725/5295/2769/8503/355/4792/3460/2353/148022	13
hsa04670	hsa04670	Leukocyte transendothelial migration	14/391	108/6925	0.00286160753763874	0.0447314441409846	0.0375734618515447	100506658/1535/5295/7852/8503/7408/1366/9076/1364/2185/10398/7414/7070/10411	14
hsa05206	hsa05206	MicroRNAs in cancer	18/391	157/6925	0.00310551261741891	0.0461168623686708	0.0387371837014885	5743/5292/8660/1942/3667/1871/7057/5154/5295/5155/9134/4170/8503/596/2065/10018/2146/6541	18
hsa01521	hsa01521	EGFR tyrosine kinase inhibitor resistance	11/391	78/6925	0.00410728501955226	0.056217784052711	0.0472217431171097	3569/3084/3570/5154/5295/5155/7039/8503/596/2065/10018	11
hsa04625	hsa04625	C-type lectin receptor signaling pathway	13/391	101/6925	0.00424930740184969	0.056217784052711	0.0472217431171097	5743/3569/3553/8844/8915/810/5971/3725/5295/8503/4792/602/22800	13
hsa04530	hsa04530	Tight junction	18/391	162/6925	0.00435356576839176	0.056217784052711	0.0472217431171097	51421/79784/100506658/3725/7277/9181/11346/79778/4214/7408/1366/9076/1364/3993/9414/10398/7082/140465	18
hsa05164	hsa05164	Influenza A	17/391	151/6925	0.0048261926395781	0.059724133914779	0.0501670024377198	3576/3569/6347/3553/5295/3337/3552/8797/8503/8743/355/4792/3841/3606/3460/90865/148022	17
hsa05218	hsa05218	Melanoma	10/391	70/6925	0.0055595217780585	0.0652847433718464	0.0548377961337147	1647/2250/1871/1643/5154/5295/5155/8503/4286/4616	10
hsa04151	hsa04151	PI3K-Akt signaling pathway	30/391	328/6925	0.0057151627194209	0.0652847433718464	0.0548377961337147	3569/1942/3164/1969/2250/1440/3667/3570/7057/374/5154/5295/55012/5155/7039/9134/4170/29941/6446/2791/9586/8503/596/3815/2790/627/2065/10018/5585/7532	30
hsa05146	hsa05146	Amoebiasis	12/391	95/6925	0.0068724273786684	0.0704776583348993	0.0591997342738654	3576/3569/2919/3553/5295/2769/2921/8503/5272/7414/1437/5052	12
hsa05215	hsa05215	Prostate cancer	12/391	95/6925	0.0068724273786684	0.0704776583348993	0.0591997342738654	1871/5154/5295/5155/7039/9134/9586/8503/596/4792/51176/2950	12
hsa05144	hsa05144	Malaria	7/391	41/6925	0.00735177015017063	0.0704776583348993	0.0591997342738654	3576/3569/6347/3553/1440/7057/3606	7
hsa05133	hsa05133	Pertussis	10/391	73/6925	0.0074947015147865	0.0704776583348993	0.0591997342738654	3576/3569/3553/810/3725/3552/114609/2353/148022/6374	10
hsa05166	hsa05166	Human T-cell leukemia virus 1 infection	21/391	211/6925	0.00781766876404478	0.0704776583348993	0.0591997342738654	3569/2113/6722/1871/5971/3725/5295/1958/8061/9134/4085/4214/29945/9586/8503/83660/4792/4088/2353/1437/7538	21
hsa04932	hsa04932	Non-alcoholic fatty liver disease (NAFLD)	16/391	146/6925	0.00795884588447856	0.0704776583348993	0.0591997342738654	3576/3569/8660/3553/6392/3667/4702/3570/3725/5295/3552/8503/355/4697/4722/10018	16
hsa05135	hsa05135	Yersinia infection	14/391	121/6925	0.00797311208869596	0.0704776583348993	0.0591997342738654	3576/3569/6347/3553/3725/5295/29941/8503/4792/3606/2185/2353/5585/148022	14
hsa04621	hsa04621	NOD-like receptor signaling pathway	17/391	159/6925	0.00806814943901204	0.0704776583348993	0.0591997342738654	3576/3569/6347/2919/3553/2633/1535/3725/2921/330/64127/596/4792/81858/7295/3606/148022	17
hsa05214	hsa05214	Glioma	10/391	75/6925	0.00904896109759069	0.0767868984566982	0.0644993618083908	1647/1871/810/1643/5154/5295/5155/7039/8503/4616	10
hsa04110	hsa04110	Cell cycle	14/391	124/6925	0.00983175549981036	0.0811119828734355	0.0681323407442999	1647/1871/23594/2810/4175/9134/4085/29945/4088/8317/4616/5591/4171/7532	14
hsa04630	hsa04630	JAK-STAT signaling pathway	15/391	140/6925	0.0121998707847279	0.0979286925152482	0.0822580192313089	3976/3569/5292/3589/1440/3570/11009/5154/5295/5155/4170/8503/596/3460/1437	15
hsa05321	hsa05321	Inflammatory bowel disease (IBD)	8/391	57/6925	0.0139610001331117	0.109116237882478	0.0916553194334478	3569/3553/3725/3552/64127/4088/3606/3460	8
hsa05224	hsa05224	Breast cancer	15/391	143/6925	0.0146314064756627	0.1114237877762	0.0935936122734697	54567/2100/1647/2250/1871/1643/3725/5295/675/8503/3815/2353/4616/51176/8321	15
hsa04014	hsa04014	Ras signaling pathway	21/391	225/6925	0.0155685841456844	0.115596737281706	0.0970988011191367	1942/2113/8844/1969/2250/27/810/5154/5295/9771/5155/7039/2791/8503/8605/9610/3815/9846/2790/22800/627	21
hsa04915	hsa04915	Estrogen signaling pathway	14/391	133/6925	0.0174993289502087	0.126763431663707	0.106478586937085	1839/3885/2100/810/3725/5295/3868/7039/9586/8503/596/2353/25984/3875	14
hsa05235	hsa05235	PD-L1 expression and PD-1 checkpoint pathway in cancer	10/391	87/6925	0.024060095581138	0.169535034744869	0.142405823974957	29126/4794/3725/5295/8503/4792/114609/3460/2353/148022	10
hsa05212	hsa05212	Pancreatic cancer	9/391	75/6925	0.0245454764108733	0.169535034744869	0.142405823974957	1647/1871/1643/5295/7039/675/8503/4088/4616	9
hsa05220	hsa05220	Chronic myeloid leukemia	9/391	76/6925	0.0265110132872581	0.178856589882662	0.150235732065182	1647/1871/1643/5295/8503/4792/4088/9846/4616	9
hsa04072	hsa04072	Phospholipase D signaling pathway	14/391	141/6925	0.0275502927459532	0.178856589882662	0.150235732065182	3576/5154/5295/5155/8503/8605/10555/3815/9846/22800/2185/27128/9265/10411	14
hsa04620	hsa04620	Toll-like receptor signaling pathway	10/391	89/6925	0.0277016940559006	0.178856589882662	0.150235732065182	3576/3569/3553/3725/5295/8503/4792/114609/2353/148022	10
hsa04218	hsa04218	Cellular senescence	15/391	156/6925	0.02972763591969	0.187853358896765	0.157792826718175	3576/3569/1647/2113/1871/810/5295/5883/9134/3552/8503/4088/22800/4616/132660	15
hsa05221	hsa05221	Acute myeloid leukemia	8/391	66/6925	0.0313428480856646	0.18919603211191	0.158920643666569	5292/5295/8503/1848/7704/3815/51176/1437	8
hsa04350	hsa04350	TGF-beta signaling pathway	10/391	91/6925	0.0317202811125708	0.18919603211191	0.158920643666569	3397/10468/64750/285704/7057/3624/9241/654/4088/2200	10
hsa04152	hsa04152	AMPK signaling pathway	12/391	117/6925	0.0318511838572238	0.18919603211191	0.158920643666569	8660/3667/5295/55012/5210/9586/8503/3156/2194/5209/51719/79966	12
hsa05134	hsa05134	Legionellosis	7/391	55/6925	0.0338768788028583	0.197283000087234	0.165713524794168	3576/3569/2919/3553/2921/4792/3606	7
hsa04140	hsa04140	Autophagy - animal	13/391	134/6925	0.0387624656699683	0.22121329036143	0.185814459740064	8660/3667/84938/5295/9110/9711/8503/83734/596/30849/22800/1613/3146	13
hsa05140	hsa05140	Leishmaniasis	8/391	69/6925	0.03947577235406	0.22121329036143	0.185814459740064	5743/3553/1535/3725/3552/4792/3460/2353	8
hsa04640	hsa04640	Hematopoietic cell lineage	9/391	84/6925	0.0463569172383217	0.246776809846111	0.207287272491683	3569/3553/3589/1440/3570/3552/3815/100133941/1437	9
hsa04360	hsa04360	Axon guidance	16/391	180/6925	0.0471560426894643	0.246776809846111	0.207287272491683	1942/1969/8482/5998/5295/2041/3983/5365/7852/29984/8503/5727/2049/1948/10398/80031	16
hsa05163	hsa05163	Human cytomegalovirus infection	18/391	209/6925	0.0477385158693131	0.246776809846111	0.207287272491683	5743/3576/3569/6347/3553/1871/3570/810/5734/5295/7852/2791/9586/8503/355/4792/2790/2185	18
hsa04012	hsa04012	ErbB signaling pathway	9/391	85/6925	0.0493860856369915	0.246776809846111	0.207287272491683	1839/3084/27/374/3725/5295/7039/8503/2065	9
hsa05202	hsa05202	Transcriptional misregulation in cancer	15/391	167/6925	0.0496146816185763	0.246776809846111	0.207287272491683	3576/64332/3569/3087/7403/1647/51274/1643/5154/330/1848/7704/4286/4616/1437	15
hsa03030	hsa03030	DNA replication	5/391	36/6925	0.0498539009790123	0.246776809846111	0.207287272491683	4175/6118/5983/10535/4171	5
hsa05216	hsa05216	Thyroid cancer	5/391	36/6925	0.0498539009790123	0.246776809846111	0.207287272491683	1647/1643/8030/4616/51176	5
hsa04062	hsa04062	Chemokine signaling pathway	15/391	168/6925	0.0517960804570769	0.250790222214662	0.21065845353491	3576/6347/2919/9547/5295/7852/2921/2791/1794/8503/4792/2790/2185/58191/6374	15
hsa04662	hsa04662	B cell receptor signaling pathway	8/391	73/6925	0.052353514401714	0.250790222214662	0.21065845353491	27071/8915/4794/3725/5295/8503/4792/2353	8
hsa04217	hsa04217	Necroptosis	13/391	141/6925	0.0545759697244835	0.25564636903916	0.214737513600145	3553/330/3552/8797/596/8743/8605/355/81858/3460/90865/148022/3146	13
hsa04960	hsa04960	Aldosterone-regulated sodium reabsorption	5/391	37/6925	0.0550887798602905	0.25564636903916	0.214737513600145	3667/5295/2810/6446/8503	5
hsa04068	hsa04068	FoxO signaling pathway	12/391	128/6925	0.0569866270337964	0.260385049677501	0.21871790456696	3569/8660/1647/3667/10769/5295/6446/8503/8743/4088/4616/10018	12
hsa01040	hsa01040	Biosynthesis of unsaturated fatty acids	4/391	27/6925	0.0628114534804125	0.282651540661856	0.237421283490554	9415/401494/79966/9524	4
hsa04650	hsa04650	Natural killer cell mediated cytotoxicity	10/391	104/6925	0.0680655497901091	0.301723407278544	0.253441245879904	5295/8797/8503/135250/8743/355/3460/2185/80328/1437	10
hsa04923	hsa04923	Regulation of lipolysis in adipocytes	6/391	52/6925	0.0710505894604156	0.303787873796193	0.255175353853262	5743/8660/3667/5295/8503/154	6
hsa04722	hsa04722	Neurotrophin signaling pathway	11/391	119/6925	0.0721011788868864	0.303787873796193	0.255175353853262	3667/4794/810/3725/5295/4214/8503/596/4792/627/10818	11
hsa05223	hsa05223	Non-small cell lung cancer	7/391	65/6925	0.0723873622818212	0.303787873796193	0.255175353853262	1647/1871/1643/5295/7039/8503/4616	7
hsa05219	hsa05219	Bladder cancer	5/391	40/6925	0.0726226903687869	0.303787873796193	0.255175353853262	1839/3576/1871/7057/1613	5
hsa04931	hsa04931	Insulin resistance	10/391	106/6925	0.0753475285725727	0.310808555361862	0.261072577071634	3569/8660/133522/3667/5295/9586/8503/4792/5524/5770	10
hsa01522	hsa01522	Endocrine resistance	9/391	94/6925	0.0825410394825105	0.335817653785008	0.282079687921485	1839/54567/2100/1871/3725/5295/8503/596/2353	9
hsa05120	hsa05120	Epithelial cell signaling in Helicobacter pylori infection	7/391	68/6925	0.087556974258732	0.351411099389776	0.295177850630434	1839/3576/2919/3725/2921/4792/7082	7
hsa04024	hsa04024	cAMP signaling pathway	16/391	197/6925	0.0899481645515931	0.35592815085601	0.298972077805686	1906/810/3725/5295/9586/8503/5727/154/4792/22800/2353/10398/8843/627/5144/10411	16
hsa05211	hsa05211	Renal cell carcinoma	7/391	69/6925	0.0929854970544209	0.35592815085601	0.298972077805686	2113/112399/3725/5295/5155/7039/8503	7
hsa04215	hsa04215	Apoptosis - multiple species	4/391	31/6925	0.094674491305134	0.35592815085601	0.298972077805686	5366/330/596/10018	4
hsa05020	hsa05020	Prion diseases	4/391	31/6925	0.094674491305134	0.35592815085601	0.298972077805686	3569/3553/1958/3552	4
hsa05143	hsa05143	African trypanosomiasis	4/391	31/6925	0.094674491305134	0.35592815085601	0.298972077805686	3569/3553/355/3606	4
hsa04659	hsa04659	Th17 cell differentiation	9/391	97/6925	0.0959999279896626	0.356399732661622	0.299368196494079	3569/3553/3570/4794/3725/4792/4088/3460/2353	9
hsa01524	hsa01524	Platinum drug resistance	7/391	70/6925	0.0985980171221756	0.36152606278131	0.303674204781749	5366/5295/330/8503/596/355/2950	7
hsa05332	hsa05332	Graft-versus-host disease	4/391	32/6925	0.103634919543712	0.374604878613368	0.314660131955939	3569/3553/3552/355	4
hsa05169	hsa05169	Epstein-Barr virus infection	15/391	187/6925	0.106394666728113	0.374604878613368	0.314660131955939	3569/1647/1871/4794/5971/1643/3725/5295/9134/8503/596/355/4792/4616/10018	15
hsa05162	hsa05162	Measles	11/391	128/6925	0.107093280299098	0.374604878613368	0.314660131955939	3569/3553/3725/5295/9134/3552/8503/596/355/4792/2353	11
hsa05213	hsa05213	Endometrial cancer	6/391	58/6925	0.107210150444903	0.374604878613368	0.314660131955939	1647/1643/5295/8503/4616/51176	6
hsa05226	hsa05226	Gastric cancer	12/391	143/6925	0.108727559856304	0.375489363689793	0.315403080611309	1647/2250/1871/1643/5295/9134/8503/596/4088/4616/51176/8321	12
hsa04015	hsa04015	Rap1 signaling pathway	16/391	207/6925	0.124036931198346	0.4234364202978	0.35567758855424	1942/3397/1969/2250/810/7057/5154/5295/9771/5155/8503/7408/83660/3815/23683/10411	16
hsa05217	hsa05217	Basal cell carcinoma	6/391	61/6925	0.128262843240903	0.432887095938049	0.363615955120743	1647/1643/5727/4616/51176/8321	6
hsa03430	hsa03430	Mismatch repair	3/391	23/6925	0.137435548798529	0.454397389823418	0.381684144561935	5395/6118/5983	3
hsa04066	hsa04066	HIF-1 signaling pathway	9/391	105/6925	0.137696178734369	0.454397389823418	0.381684144561935	3569/1906/3570/112399/5295/8503/596/5209/3460	9
hsa04623	hsa04623	Cytosolic DNA-sensing pathway	5/391	51/6925	0.158864313157999	0.518491219867317	0.435521598825285	3569/3553/4792/3606/90865	5
hsa04926	hsa04926	Relaxin signaling pathway	10/391	125/6925	0.16761718049361	0.541111984854371	0.454522560377409	1906/3725/5295/2769/2791/9586/8503/4792/2790/2353	10
hsa05170	hsa05170	Human immunodeficiency virus 1 infection	15/391	203/6925	0.172346123768097	0.550395685581986	0.462320671568069	810/3725/5295/7852/7133/2791/8503/10053/596/355/4792/2790/2185/2353/9730	15
hsa04070	hsa04070	Phosphatidylinositol signaling system	8/391	97/6925	0.180753984978196	0.565094037247625	0.474666974402577	810/5295/9110/8503/5333/3613/79837/8871	8
hsa05231	hsa05231	Choline metabolism in cancer	8/391	97/6925	0.180753984978196	0.565094037247625	0.474666974402577	5154/3725/5295/5155/8503/8605/2353/1119	8
hsa05160	hsa05160	Hepatitis C	11/391	143/6925	0.183675155136714	0.567492227448799	0.476681403173367	1871/100506658/5295/8503/355/1366/4792/9076/1364/148022/7532	11
hsa00603	hsa00603	Glycosphingolipid biosynthesis - globo and isoglobo series	2/391	14/6925	0.18534257933513	0.567492227448799	0.476681403173367	2523/6482	2
hsa05130	hsa05130	Pathogenic Escherichia coli infection	5/391	54/6925	0.187509614390925	0.568268933409231	0.477333819663256	100506658/7277/9181/9076/3875	5
hsa04660	hsa04660	T cell receptor signaling pathway	8/391	99/6925	0.195093586593124	0.585280759779373	0.491623392052849	8915/4794/3725/5295/8503/4792/2353/1437	8
hsa04962	hsa04962	Vasopressin-regulated water reabsorption	4/391	41/6925	0.199047689962252	0.591171639187887	0.496571605484775	51626/9586/360/1778	4
hsa01212	hsa01212	Fatty acid metabolism	5/391	56/6925	0.207566704634167	0.610369418577699	0.512697331925978	2194/9415/401494/79966/9524	5
hsa04520	hsa04520	Adherens junction	6/391	71/6925	0.210765113872428	0.613698419805012	0.515493622164763	4088/4008/51176/7414/7082/5770	6
hsa04930	hsa04930	Type II diabetes mellitus	4/391	43/6925	0.223081136062585	0.643253372918328	0.540319154285464	8660/3667/5295/8503	4
hsa00910	hsa00910	Nitrogen metabolism	2/391	16/6925	0.22753549971797	0.64978887900228	0.545808840416589	760/768	2
hsa04666	hsa04666	Fc gamma R-mediated phagocytosis	7/391	89/6925	0.236231749989972	0.668198378543063	0.561272428547602	5295/1794/8503/7408/8605/9846/50807	7
hsa04310	hsa04310	Wnt signaling pathway	11/391	153/6925	0.245735957392799	0.679064052797036	0.570399363859286	22943/3725/8061/144165/27101/4088/54894/23002/51176/57216/8321	11
hsa03420	hsa03420	Nucleotide excision repair	4/391	45/6925	0.247819713383646	0.679064052797036	0.570399363859286	1643/6118/5983/4331	4
hsa00360	hsa00360	Phenylalanine metabolism	2/391	17/6925	0.248888739431315	0.679064052797036	0.570399363859286	220/314	2
hsa00564	hsa00564	Glycerophospholipid metabolism	7/391	91/6925	0.253478297660485	0.679064052797036	0.570399363859286	8443/23646/8605/10555/64900/254531/1119	7
hsa04912	hsa04912	GnRH signaling pathway	7/391	91/6925	0.253478297660485	0.679064052797036	0.570399363859286	1839/810/3725/1958/4214/8605/2185	7
hsa04136	hsa04136	Autophagy - other	3/391	31/6925	0.253883749750388	0.679064052797036	0.570399363859286	84938/83734/30849	3
hsa05150	hsa05150	Staphylococcus aureus infection	6/391	76/6925	0.257622653288593	0.679064052797036	0.570399363859286	3885/5724/3868/3075/25984/3875	6
hsa04142	hsa04142	Lysosome	9/391	123/6925	0.258364437596179	0.679064052797036	0.570399363859286	9516/54/2588/10053/4864/10717/1212/84572/10577	9
hsa04979	hsa04979	Cholesterol metabolism	4/391	47/6925	0.273114272223262	0.711534551318499	0.597673892122928	4864/10577/57552/114879	4
hsa00051	hsa00051	Fructose and mannose metabolism	3/391	33/6925	0.285072688100768	0.729884382464897	0.613087360071524	55556/5210/5209	3
hsa00410	hsa00410	beta-Alanine metabolism	3/391	33/6925	0.285072688100768	0.729884382464897	0.613087360071524	220/224/314	3
hsa05225	hsa05225	Hepatocellular carcinoma	11/391	161/6925	0.300132589636581	0.746154012098585	0.626753502985521	1647/1871/1643/5295/7039/8503/4088/4616/51176/2950/8321	11
hsa04146	hsa04146	Peroxisome	6/391	81/6925	0.306939413250865	0.746154012098585	0.626753502985521	83594/5828/8443/5189/55825/5052	6
hsa04022	hsa04022	cGMP-PKG signaling pathway	11/391	162/6925	0.307158387711946	0.746154012098585	0.626753502985521	5997/8660/6722/3667/810/9586/7408/10105/154/4209/10398	11
hsa04330	hsa04330	Notch signaling pathway	4/391	50/6925	0.311783079104493	0.746154012098585	0.626753502985521	3955/54567/4242/23220	4
hsa04950	hsa04950	Maturity onset diabetes of the young	2/391	20/6925	0.313001323164983	0.746154012098585	0.626753502985521	3087/2494	2
hsa05152	hsa05152	Tuberculosis	11/391	163/6925	0.314225671769784	0.746154012098585	0.626753502985521	3569/3553/8844/8915/810/3552/64127/596/114609/3606/3460	11
hsa04664	hsa04664	Fc epsilon RI signaling pathway	5/391	66/6925	0.315967110678582	0.746154012098585	0.626753502985521	5295/8503/8605/9846/1437	5
hsa04920	hsa04920	Adipocytokine signaling pathway	5/391	66/6925	0.315967110678582	0.746154012098585	0.626753502985521	8660/3667/4794/7133/4792	5
hsa04750	hsa04750	Inflammatory mediator regulation of TRP channels	7/391	98/6925	0.316377891100911	0.746154012098585	0.626753502985521	623/3553/810/5734/5295/8503/8605	7
hsa00860	hsa00860	Porphyrin and chlorophyll metabolism	3/391	35/6925	0.316550186950915	0.746154012098585	0.626753502985521	2235/326625/1352	3
hsa00592	hsa00592	alpha-Linolenic acid metabolism	2/391	21/6925	0.334168643415233	0.781481000742709	0.656427422208124	8605/9415	2
hsa00480	hsa00480	Glutathione metabolism	4/391	52/6925	0.337846712455938	0.783909949995419	0.658467687928104	79094/2936/2730/2950	4
hsa04928	hsa04928	Parathyroid hormone synthesis, secretion and action	7/391	101/6925	0.344184677123588	0.792425186865934	0.665620305820402	1839/1958/9586/596/4209/2353/5144	7
hsa04390	hsa04390	Hippo signaling pathway	10/391	151/6925	0.347728670449179	0.792856860615991	0.665982902590785	3397/7159/26524/374/654/4088/3993/51176/7532/8321	10
hsa00340	hsa00340	Histidine metabolism	2/391	22/6925	0.355142042314695	0.792856860615991	0.665982902590785	220/224	2
hsa00514	hsa00514	Other types of O-glycan biosynthesis	2/391	22/6925	0.355142042314695	0.792856860615991	0.665982902590785	3955/4242	2
hsa04211	hsa04211	Longevity regulating pathway	6/391	86/6925	0.357719930378932	0.792856860615991	0.665982902590785	8660/3667/5295/9586/8503/27244	6
hsa04658	hsa04658	Th1 and Th2 cell differentiation	6/391	86/6925	0.357719930378932	0.792856860615991	0.665982902590785	54567/4794/3725/4792/3460/2353	6
hsa04610	hsa04610	Complement and coagulation cascades	5/391	70/6925	0.361415831555889	0.795114829422957	0.667879548372287	623/5329/5055/3075/7056	5
hsa04940	hsa04940	Type I diabetes mellitus	3/391	39/6925	0.379469007897985	0.82141666782379	0.689972533312913	3553/3552/355	3
hsa04725	hsa04725	Cholinergic synapse	7/391	105/6925	0.381668350706003	0.82141666782379	0.689972533312913	5295/2791/9586/8503/596/2790/2353	7
hsa04726	hsa04726	Serotonergic synapse	7/391	105/6925	0.381668350706003	0.82141666782379	0.689972533312913	5743/1843/2791/8605/247/2790/10411	7
hsa00561	hsa00561	Glycerolipid metabolism	4/391	56/6925	0.390086550432842	0.828945208520575	0.696296347401653	224/132158/10555/64900	4
hsa00562	hsa00562	Inositol phosphate metabolism	5/391	73/6925	0.395645821282422	0.828945208520575	0.696296347401653	9110/5333/3613/79837/8871	5
hsa00534	hsa00534	Glycosaminoglycan biosynthesis - heparan sulfate / heparin	2/391	24/6925	0.396330705757312	0.828945208520575	0.696296347401653	9957/9953	2
hsa00601	hsa00601	Glycosphingolipid biosynthesis - lacto and neolacto series	2/391	24/6925	0.396330705757312	0.828945208520575	0.696296347401653	2523/2525	2
hsa00590	hsa00590	Arachidonic acid metabolism	4/391	57/6925	0.403085543892295	0.837177668083998	0.703211438369334	5743/8605/247/9536	4
hsa03050	hsa03050	Proteasome	3/391	41/6925	0.410520436529915	0.84085910103024	0.706303763757459	23198/51371/5696	3
hsa03440	hsa03440	Homologous recombination	3/391	41/6925	0.410520436529915	0.84085910103024	0.706303763757459	675/8438/6118	3
hsa05203	hsa05203	Viral carcinogenesis	11/391	178/6925	0.423380519269997	0.860734665718241	0.722998815435844	5366/6722/3725/5295/9134/8365/9586/8503/4792/9734/7532	11
hsa04510	hsa04510	Focal adhesion	12/391	196/6925	0.42889114660477	0.860734665718241	0.722998815435844	7057/5154/3725/5295/5155/330/8503/7408/596/83660/10398/7414	12
hsa04370	hsa04370	VEGF signaling pathway	4/391	59/6925	0.428918284600336	0.860734665718241	0.722998815435844	5743/5295/8503/8605	4
hsa00072	hsa00072	Synthesis and degradation of ketone bodies	1/391	10/6925	0.440983680973173	0.867554567272004	0.728727387713858	5019	1
hsa03018	hsa03018	RNA degradation	5/391	77/6925	0.440987477937129	0.867554567272004	0.728727387713858	7832/115752/4850/131870/25804	5
hsa00565	hsa00565	Ether lipid metabolism	3/391	43/6925	0.441079931508662	0.867554567272004	0.728727387713858	23646/8605/254531	3
hsa04921	hsa04921	Oxytocin signaling pathway	9/391	147/6925	0.450802118473463	0.874007297698955	0.734147544053349	5743/5997/810/3725/8605/1827/2353/10398/140465	9
hsa04213	hsa04213	Longevity regulating pathway - multiple species	4/391	61/6925	0.454452048459625	0.874007297698955	0.734147544053349	8660/3667/5295/8503	4
hsa00062	hsa00062	Fatty acid elongation	2/391	27/6925	0.455697237281336	0.874007297698955	0.734147544053349	401494/9524	2
hsa05030	hsa05030	Cocaine addiction	3/391	44/6925	0.456131754691374	0.874007297698955	0.734147544053349	3725/9586/627	3
hsa04020	hsa04020	Calcium signaling pathway	11/391	183/6925	0.460148310169349	0.876051590514723	0.735864706546126	623/810/5724/2769/7852/80228/5333/10105/154/2185/2065	11
hsa04916	hsa04916	Melanogenesis	6/391	97/6925	0.469997176235356	0.877420457462376	0.737014525672809	1906/810/4286/3815/51176/8321	6
hsa04340	hsa04340	Hedgehog signaling pathway	3/391	45/6925	0.471011186213355	0.877420457462376	0.737014525672809	64750/596/5727	3
hsa04913	hsa04913	Ovarian steroidogenesis	3/391	45/6925	0.471011186213355	0.877420457462376	0.737014525672809	5743/8605/654	3
hsa04371	hsa04371	Apelin signaling pathway	8/391	133/6925	0.479567134139297	0.877420457462376	0.737014525672809	810/1958/2791/4088/30849/2790/22800/4209	8
hsa04137	hsa04137	Mitophagy - animal	4/391	63/6925	0.479600970295798	0.877420457462376	0.737014525672809	10370/3725/4286/22800	4
hsa05031	hsa05031	Amphetamine addiction	4/391	63/6925	0.479600970295798	0.877420457462376	0.737014525672809	810/3725/9586/2353	4
hsa04120	hsa04120	Ubiquitin mediated proteolysis	8/391	134/6925	0.488135668292718	0.877420457462376	0.737014525672809	55070/64750/1643/7328/330/4214/29945/55294	8
hsa04810	hsa04810	Regulation of actin cytoskeleton	12/391	205/6925	0.491914094955853	0.877420457462376	0.737014525672809	623/2250/79784/5154/5295/5155/7852/8503/79837/22800/10398/7414	12
hsa04924	hsa04924	Renin secretion	4/391	64/6925	0.492006923015952	0.877420457462376	0.737014525672809	1906/810/5734/154	4
hsa00020	hsa00020	Citrate cycle (TCA cycle)	2/391	29/6925	0.493364364970427	0.877420457462376	0.737014525672809	6392/50	2
hsa00630	hsa00630	Glyoxylate and dicarboxylate metabolism	2/391	29/6925	0.493364364970427	0.877420457462376	0.737014525672809	50/132158	2
hsa03450	hsa03450	Non-homologous end-joining	1/391	12/6925	0.502418462851334	0.886235386170647	0.74441887833579	5591	1
hsa05131	hsa05131	Shigellosis	4/391	65/6925	0.504288822433802	0.886235386170647	0.74441887833579	3576/64127/4792/7414	4
hsa01523	hsa01523	Antifolate resistance	2/391	30/6925	0.511570648028392	0.893577993612022	0.75058651244391	3569/3553	2
hsa00280	hsa00280	Valine, leucine and isoleucine degradation	3/391	48/6925	0.514484299352376	0.893577993612022	0.75058651244391	224/56922/5019	3
hsa05014	hsa05014	Amyotrophic lateral sclerosis (ALS)	3/391	49/6925	0.528549371038957	0.900439044260933	0.756349649086802	9973/7133/596	3
hsa03020	hsa03020	RNA polymerase	2/391	31/6925	0.529342158254462	0.900439044260933	0.756349649086802	84172/5438	2
hsa05034	hsa05034	Alcoholism	8/391	139/6925	0.530348301762015	0.900439044260933	0.756349649086802	810/8520/8365/2791/9586/9734/2790/627	8
hsa00730	hsa00730	Thiamine metabolism	1/391	13/6925	0.530561726416375	0.900439044260933	0.756349649086802	205	1
hsa00983	hsa00983	Drug metabolism - other enzymes	4/391	68/6925	0.540312453468702	0.906625981244093	0.761546544585682	7378/7084/978/2950	4
hsa04917	hsa04917	Prolactin signaling pathway	4/391	68/6925	0.540312453468702	0.906625981244093	0.761546544585682	2100/5295/8503/2353	4
hsa00533	hsa00533	Glycosaminoglycan biosynthesis - keratan sulfate	1/391	14/6925	0.557117045422624	0.929571699384941	0.780820459876771	6482	1
hsa05205	hsa05205	Proteoglycans in cancer	11/391	197/6925	0.560455590865403	0.929917935681703	0.781111291003238	1839/5329/7057/5295/8503/355/5727/22800/2065/10818/8321	11
hsa00604	hsa00604	Glycosphingolipid biosynthesis - ganglio series	1/391	15/6925	0.582173800630229	0.960586771039877	0.806872460522598	6482	1
hsa04150	hsa04150	mTOR signaling pathway	8/391	147/6925	0.594980672256252	0.964003002443814	0.809742022254772	3667/5295/6446/8503/55004/51719/220441/8321	8
hsa03460	hsa03460	Fanconi anemia pathway	3/391	54/6925	0.595296137404909	0.964003002443814	0.809742022254772	5395/675/6118	3
hsa00350	hsa00350	Tyrosine metabolism	2/391	35/6925	0.595934181967517	0.964003002443814	0.809742022254772	220/314	2
hsa05100	hsa05100	Bacterial invasion of epithelial cells	4/391	73/6925	0.597227449325461	0.964003002443814	0.809742022254772	5295/8503/1212/7414	4
hsa00240	hsa00240	Pyrimidine metabolism	3/391	55/6925	0.607887294259611	0.975905548081646	0.819739907479533	7378/7084/978	3
hsa04550	hsa04550	Signaling pathways regulating pluripotency of stem cells	7/391	131/6925	0.615076196594567	0.982137797788099	0.824974864702391	3976/3397/3624/5295/8503/4088/8321	7
hsa05016	hsa05016	Huntington disease	10/391	188/6925	0.62429201451759	0.986545028144443	0.828676844480712	6392/4702/9586/4697/10105/4722/1212/5438/627/55081	10
hsa00620	hsa00620	Pyruvate metabolism	2/391	37/6925	0.626489587968714	0.986545028144443	0.828676844480712	224/97	2
hsa00061	hsa00061	Fatty acid biosynthesis	1/391	17/6925	0.628124329936446	0.986545028144443	0.828676844480712	2194	1
hsa04910	hsa04910	Insulin signaling pathway	7/391	133/6925	0.631123081977927	0.986545028144443	0.828676844480712	8660/3667/810/5295/8503/2194/5770	7
hsa00260	hsa00260	Glycine, serine and threonine metabolism	2/391	38/6925	0.641083031974264	0.996867332441657	0.837347360583636	314/132158	2
hsa01210	hsa01210	2-Oxocarboxylic acid metabolism	1/391	18/6925	0.649172880456835	0.998488811260997	0.838709368310673	50	1
hsa00531	hsa00531	Glycosaminoglycan degradation	1/391	19/6925	0.669032936015164	0.998488811260997	0.838709368310673	2588	1
hsa00670	hsa00670	One carbon pool by folate	1/391	19/6925	0.669032936015164	0.998488811260997	0.838709368310673	4522	1
hsa00770	hsa00770	Pantothenate and CoA biosynthesis	1/391	19/6925	0.669032936015164	0.998488811260997	0.838709368310673	53354	1
hsa04927	hsa04927	Cortisol synthesis and secretion	3/391	61/6925	0.677842596618836	0.998488811260997	0.838709368310673	3164/9586/57552	3
hsa04973	hsa04973	Carbohydrate digestion and absorption	2/391	41/6925	0.682169034849778	0.998488811260997	0.838709368310673	5295/8503	2
hsa00053	hsa00053	Ascorbate and aldarate metabolism	1/391	20/6925	0.687771441954647	0.998488811260997	0.838709368310673	224	1
hsa04727	hsa04727	GABAergic synapse	4/391	82/6925	0.688337025490059	0.998488811260997	0.838709368310673	2791/66008/2790/2555	4
hsa04622	hsa04622	RIG-I-like receptor signaling pathway	3/391	62/6925	0.688559359018675	0.998488811260997	0.838709368310673	3576/4214/4792	3
hsa04723	hsa04723	Retrograde endocannabinoid signaling	7/391	141/6925	0.691376366932714	0.998488811260997	0.838709368310673	5743/4702/2791/4697/4722/2790/2555	7
hsa04672	hsa04672	Intestinal immune network for IgA production	2/391	42/6925	0.69498395093118	0.998488811260997	0.838709368310673	3569/7852	2
hsa04929	hsa04929	GnRH secretion	3/391	63/6925	0.699007278454819	0.998488811260997	0.838709368310673	2100/5295/8503	3
hsa04270	hsa04270	Vascular smooth muscle contraction	6/391	123/6925	0.701777729910102	0.998488811260997	0.838709368310673	1906/810/72/8605/10398/140465	6
hsa00220	hsa00220	Arginine biosynthesis	1/391	21/6925	0.705451581881618	0.998488811260997	0.838709368310673	445	1
hsa04728	hsa04728	Dopaminergic synapse	6/391	125/6925	0.716462320455395	0.998488811260997	0.838709368310673	810/55012/2791/9586/2790/2353	6
hsa04976	hsa04976	Bile secretion	3/391	65/6925	0.719102081935101	0.998488811260997	0.838709368310673	760/3156/57552	3
hsa00515	hsa00515	Mannose type O-glycan biosynthesis	1/391	22/6925	0.722132988527662	0.998488811260997	0.838709368310673	11041	1
hsa00900	hsa00900	Terpenoid backbone biosynthesis	1/391	22/6925	0.722132988527662	0.998488811260997	0.838709368310673	3156	1
hsa04964	hsa04964	Proximal tubule bicarbonate reclamation	1/391	22/6925	0.722132988527662	0.998488811260997	0.838709368310673	760	1
hsa05145	hsa05145	Toxoplasmosis	5/391	106/6925	0.722727852028564	0.998488811260997	0.838709368310673	330/596/10105/4792/3460	5
hsa04540	hsa04540	Gap junction	4/391	86/6925	0.723840761609878	0.998488811260997	0.838709368310673	5154/7277/5155/7082	4
hsa05032	hsa05032	Morphine addiction	4/391	86/6925	0.723840761609878	0.998488811260997	0.838709368310673	2791/2790/2555/5144	4
hsa04934	hsa04934	Cushing syndrome	7/391	147/6925	0.732186304911152	0.998488811260997	0.838709368310673	3164/1871/9134/9586/57552/51176/8321	7
hsa00563	hsa00563	Glycosylphosphatidylinositol (GPI)-anchor biosynthesis	1/391	23/6925	0.737871942820822	0.998488811260997	0.838709368310673	10026	1
hsa05204	hsa05204	Chemical carcinogenesis	3/391	67/6925	0.738141969958135	0.998488811260997	0.838709368310673	5743/220/2950	3
hsa05230	hsa05230	Central carbon metabolism in cancer	3/391	67/6925	0.738141969958135	0.998488811260997	0.838709368310673	5295/8503/3815	3
hsa00591	hsa00591	Linoleic acid metabolism	1/391	24/6925	0.752721561823583	0.998488811260997	0.838709368310673	8605	1
hsa00790	hsa00790	Folate biosynthesis	1/391	24/6925	0.752721561823583	0.998488811260997	0.838709368310673	5860	1
hsa00140	hsa00140	Steroid hormone biosynthesis	2/391	47/6925	0.752775479058684	0.998488811260997	0.838709368310673	6715/6820	2
hsa00520	hsa00520	Amino sugar and nucleotide sugar metabolism	2/391	47/6925	0.752775479058684	0.998488811260997	0.838709368310673	91373/6675	2
hsa00330	hsa00330	Arginine and proline metabolism	2/391	48/6925	0.763135965132871	0.998488811260997	0.838709368310673	1152/224	2
hsa05110	hsa05110	Vibrio cholerae infection	2/391	48/6925	0.763135965132871	0.998488811260997	0.838709368310673	9414/7082	2
hsa04914	hsa04914	Progesterone-mediated oocyte maturation	4/391	91/6925	0.763890704783823	0.998488811260997	0.838709368310673	5295/4085/29945/8503	4
hsa04744	hsa04744	Phototransduction	1/391	25/6925	0.766731976158749	0.998488811260997	0.838709368310673	810	1
hsa03320	hsa03320	PPAR signaling pathway	3/391	71/6925	0.773144024845508	0.998488811260997	0.838709368310673	2171/9415/79966	3
hsa04514	hsa04514	Cell adhesion molecules (CAMs)	6/391	134/6925	0.776307570968709	0.998488811260997	0.838709368310673	29126/100506658/80380/1366/9076/1364	6
hsa04966	hsa04966	Collecting duct acid secretion	1/391	26/6925	0.779950497509753	0.998488811260997	0.838709368310673	760	1
hsa04713	hsa04713	Circadian entrainment	4/391	94/6925	0.78566943624709	0.998488811260997	0.838709368310673	810/2791/2790/2353	4
hsa04925	hsa04925	Aldosterone synthesis and secretion	4/391	94/6925	0.78566943624709	0.998488811260997	0.838709368310673	3164/810/9586/23683	4
hsa04071	hsa04071	Sphingolipid signaling pathway	5/391	116/6925	0.792247726211594	0.998488811260997	0.838709368310673	5295/55012/8503/596/9846	5
hsa00650	hsa00650	Butanoate metabolism	1/391	27/6925	0.792421776749308	0.998488811260997	0.838709368310673	5019	1
hsa04144	hsa04144	Endocytosis	11/391	239/6925	0.80069134137193	0.998488811260997	0.838709368310673	1601/64750/7852/55040/4088/1212/50807/27128/116984/10938/9265	11
hsa04392	hsa04392	Hippo signaling pathway - multiple species	1/391	28/6925	0.804187953219447	0.998488811260997	0.838709368310673	26524	1
hsa04611	hsa04611	Platelet activation	5/391	118/6925	0.804381754803398	0.998488811260997	0.838709368310673	5295/8503/7408/83660/8605	5
hsa00030	hsa00030	Pentose phosphate pathway	1/391	29/6925	0.815288795656912	0.998488811260997	0.838709368310673	132158	1
hsa04261	hsa04261	Adrenergic signaling in cardiomyocytes	6/391	141/6925	0.815924836602218	0.998488811260997	0.838709368310673	810/55012/9586/596/154/10411	6
hsa04114	hsa04114	Oocyte meiosis	5/391	120/6925	0.81594969050379	0.998488811260997	0.838709368310673	810/9134/4085/29945/7532	5
hsa00512	hsa00512	Mucin type O-glycan biosynthesis	1/391	30/6925	0.825761835230309	0.998488811260997	0.838709368310673	6482	1
hsa04145	hsa04145	Phagosome	6/391	143/6925	0.826174976658211	0.998488811260997	0.838709368310673	23673/7057/1535/7277/9341/1778	6
hsa04975	hsa04975	Fat digestion and absorption	1/391	31/6925	0.835642491129504	0.998488811260997	0.838709368310673	10555	1
hsa00982	hsa00982	Drug metabolism - cytochrome P450	2/391	57/6925	0.840528458017325	0.998488811260997	0.838709368310673	220/2950	2
hsa05010	hsa05010	Alzheimer disease	7/391	168/6925	0.844900647070375	0.998488811260997	0.838709368310673	3553/6392/4702/810/355/4697/4722	7
hsa05330	hsa05330	Allograft rejection	1/391	32/6925	0.844964189123175	0.998488811260997	0.838709368310673	355	1
hsa05165	hsa05165	Human papillomavirus infection	14/391	313/6925	0.853379231200534	0.998488811260997	0.838709368310673	5743/3955/5734/7057/4242/5295/55012/9134/9586/8503/355/3993/148022/8321	14
hsa00640	hsa00640	Propanoate metabolism	1/391	33/6925	0.853758473477279	0.998488811260997	0.838709368310673	55862	1
hsa03410	hsa03410	Base excision repair	1/391	33/6925	0.853758473477279	0.998488811260997	0.838709368310673	3146	1
hsa00310	hsa00310	Lysine degradation	2/391	59/6925	0.854279612857441	0.998488811260997	0.838709368310673	224/2146	2
hsa00980	hsa00980	Metabolism of xenobiotics by cytochrome P450	2/391	59/6925	0.854279612857441	0.998488811260997	0.838709368310673	220/2950	2
hsa03010	hsa03010	Ribosome	5/391	128/6925	0.856838267974874	0.998488811260997	0.838709368310673	65003/51116/200916/6189/65008	5
hsa00190	hsa00190	Oxidative phosphorylation	5/391	129/6925	0.861375349265132	0.998488811260997	0.838709368310673	6392/4702/4697/4722/1352	5
hsa04130	hsa04130	SNARE interactions in vesicular transport	1/391	34/6925	0.862055112605309	0.998488811260997	0.838709368310673	9341	1
hsa05033	hsa05033	Nicotine addiction	1/391	35/6925	0.869882198800538	0.998488811260997	0.838709368310673	2555	1
hsa00250	hsa00250	Alanine, aspartate and glutamate metabolism	1/391	36/6925	0.877266242380943	0.998488811260997	0.838709368310673	445	1
hsa00760	hsa00760	Nicotinate and nicotinamide metabolism	1/391	36/6925	0.877266242380943	0.998488811260997	0.838709368310673	83594	1
hsa00010	hsa00010	Glycolysis / Gluconeogenesis	2/391	63/6925	0.878589617241305	0.998488811260997	0.838709368310673	220/224	2
hsa04720	hsa04720	Long-term potentiation	2/391	65/6925	0.889290772777604	0.998488811260997	0.838709368310673	810/10411	2
hsa05012	hsa05012	Parkinson disease	5/391	136/6925	0.889873426715474	0.998488811260997	0.838709368310673	6392/4702/4697/10105/4722	5
hsa04216	hsa04216	Ferroptosis	1/391	39/6925	0.897003322667376	0.998488811260997	0.838709368310673	2730	1
hsa05320	hsa05320	Autoimmune thyroid disease	1/391	39/6925	0.897003322667376	0.998488811260997	0.838709368310673	355	1
hsa04919	hsa04919	Thyroid hormone signaling pathway	4/391	116/6925	0.900251296118529	0.998488811260997	0.838709368310673	5295/8503/5333/1827	4
hsa00380	hsa00380	Tryptophan metabolism	1/391	40/6925	0.90285166725597	0.998488811260997	0.838709368310673	224	1
hsa04918	hsa04918	Thyroid hormone synthesis	2/391	69/6925	0.908118864559391	0.998488811260997	0.838709368310673	2936/9586	2
hsa01230	hsa01230	Biosynthesis of amino acids	2/391	70/6925	0.912335002383722	0.998488811260997	0.838709368310673	50/445	2
hsa03022	hsa03022	Basal transcription factors	1/391	42/6925	0.913573239947465	0.998488811260997	0.838709368310673	4331	1
hsa04971	hsa04971	Gastric acid secretion	2/391	71/6925	0.916369523471786	0.998488811260997	0.838709368310673	760/810	2
hsa05168	hsa05168	Herpes simplex virus 1 infection	20/391	461/6925	0.91790640637254	0.998488811260997	0.838709368310673	3569/6347/3553/7733/5295/7768/7728/330/81931/5452/730087/8503/22869/596/355/4792/163131/3460/201514/148022	20
hsa00071	hsa00071	Fatty acid degradation	1/391	43/6925	0.918482852497304	0.998488811260997	0.838709368310673	224	1
hsa00600	hsa00600	Sphingolipid metabolism	1/391	43/6925	0.918482852497304	0.998488811260997	0.838709368310673	7357	1
hsa00970	hsa00970	Aminoacyl-tRNA biosynthesis	1/391	44/6925	0.923114239401337	0.998488811260997	0.838709368310673	4677	1
hsa00270	hsa00270	Cysteine and methionine metabolism	1/391	47/6925	0.935491948849095	0.998488811260997	0.838709368310673	2730	1
hsa04961	hsa04961	Endocrine and other factor-regulated calcium reabsorption	1/391	48/6925	0.939159097438802	0.998488811260997	0.838709368310673	1212	1
hsa04714	hsa04714	Thermogenesis	8/391	223/6925	0.941616567639186	0.998488811260997	0.838709368310673	6392/4702/9586/51103/4697/4722/1352/10818	8
hsa04724	hsa04724	Glutamatergic synapse	3/391	110/6925	0.952627537590847	0.998488811260997	0.838709368310673	2791/8605/2790	3
hsa00830	hsa00830	Retinol metabolism	1/391	53/6925	0.95460090864051	0.998488811260997	0.838709368310673	9249	1
hsa01200	hsa01200	Carbon metabolism	3/391	112/6925	0.956561406279133	0.998488811260997	0.838709368310673	6392/50/132158	3
hsa04970	hsa04970	Salivary secretion	2/391	85/6925	0.957332165388881	0.998488811260997	0.838709368310673	810/154	2
hsa03015	hsa03015	mRNA surveillance pathway	2/391	86/6925	0.959369575263895	0.998488811260997	0.838709368310673	55012/23283	2
hsa05410	hsa05410	Hypertrophic cardiomyopathy (HCM)	2/391	86/6925	0.959369575263895	0.998488811260997	0.838709368310673	3569/1906	2
hsa05416	hsa05416	Viral myocarditis	1/391	55/6925	0.95962048589232	0.998488811260997	0.838709368310673	27	1
hsa04730	hsa04730	Long-term depression	1/391	58/6925	0.966130922372383	0.998488811260997	0.838709368310673	8605	1
hsa04974	hsa04974	Protein digestion and absorption	2/391	92/6925	0.969769988967657	0.998488811260997	0.838709368310673	1303/1803	2
hsa00230	hsa00230	Purine metabolism	3/391	125/6925	0.975557667763005	0.998488811260997	0.838709368310673	205/131870/5144	3
hsa04922	hsa04922	Glucagon signaling pathway	2/391	98/6925	0.977583752192946	0.998488811260997	0.838709368310673	810/9586	2
hsa04740	hsa04740	Olfactory transduction	4/391	160/6925	0.982661759179912	0.998488811260997	0.838709368310673	5997/810/83988/120066	4
hsa04721	hsa04721	Synaptic vesicle cycle	1/391	71/6925	0.98420489699698	0.998488811260997	0.838709368310673	1212	1
hsa05412	hsa05412	Arrhythmogenic right ventricular cardiomyopathy (ARVC)	1/391	73/6925	0.985955743908194	0.998488811260997	0.838709368310673	51176	1
hsa03008	hsa03008	Ribosome biogenesis in eukaryotes	1/391	74/6925	0.986757160156281	0.998488811260997	0.838709368310673	51119	1
hsa04742	hsa04742	Taste transduction	1/391	74/6925	0.986757160156281	0.998488811260997	0.838709368310673	2555	1
hsa04911	hsa04911	Insulin secretion	1/391	77/6925	0.988897896677442	0.998488811260997	0.838709368310673	9586	1
hsa05322	hsa05322	Systemic lupus erythematosus	1/391	83/6925	0.992199007924173	0.998488811260997	0.838709368310673	8365	1
hsa04512	hsa04512	ECM-receptor interaction	1/391	85/6925	0.993065200119901	0.998488811260997	0.838709368310673	7057	1
hsa04080	hsa04080	Neuroactive ligand-receptor interaction	7/391	270/6925	0.99515876687778	0.998488811260997	0.838709368310673	623/1906/5734/5724/1140/154/2555	7
hsa04141	hsa04141	Protein processing in endoplasmic reticulum	3/391	162/6925	0.995648294163548	0.998488811260997	0.838709368310673	23645/3337/596	3
hsa04972	hsa04972	Pancreatic secretion	1/391	93/6925	0.995670714115152	0.998488811260997	0.838709368310673	760	1
hsa03040	hsa03040	Spliceosome	2/391	131/6925	0.995876560747053	0.998488811260997	0.838709368310673	6637/25804	2
hsa03013	hsa03013	RNA transport	2/391	150/6925	0.998488811260997	0.998488811260997	0.838709368310673	23511/7341	2
