## Supplementary Tables for "Interspecies variation in hominid gut microbiota controls host gene regulation": SITable16_MicSpecies.txt

	OTU	ENSG	log2FoldChange	lfcSE	pvalue	padj	newpadj	freq	Spearman_p	Spearman_rho	Pearson_p	Pearson_r	padjustSpearman	padjustPearson	num	symbol	entrez
1	s__Bacteroides_ovatus	ENSG00000185950	0.044712012	0.007665669	5.45E-09	2.27E-05	0.000103646	39	0.000355578	0.747368421	3.65E-05	0.801887653	0.008780501	0.002205054	1	IRS2	8660
2	s__Bacteroides_ovatus	ENSG00000020577	0.035896367	0.007296139	8.66E-07	0.001349717	0.006330977	39	0.003438067	0.647368421	0.000809055	0.701891017	0.021897363	0.004754197	1	SAMD4A	23034
3	s__Bacteroides_ovatus	ENSG00000169429	0.03618671	0.008126535	8.47E-06	0.007043221	0.028090967	39	0.043880863	0.470175439	0.026234474	0.50841575	0.096063511	0.0488504	1	CXCL8	3576
4	s__Bacteroides_ovatus	ENSG00000138771	0.040402585	0.008138734	6.90E-07	0.001228795	0.005415147	39	0.002464274	0.664912281	0.000445413	0.724955592	0.019960616	0.00348177	1	SHROOM3	57619
5	s__Bacteroides_ovatus	ENSG00000131016	0.038685235	0.006320534	9.32E-10	5.81E-06	2.22E-05	39	4.23E-05	0.803508772	4.60E-05	0.795842572	0.002285788	0.002205054	1	AKAP12	9590
6	s__Bacteroides_ovatus	ENSG00000107984	0.04490272	0.00840439	9.15E-08	0.000283982	0.001273348	39	0.01639224	0.549122807	0.014138128	0.552616059	0.050104582	0.030951037	1	DKK1	22943
7	s__Bacteroides_ovatus	ENSG00000116679	-0.039858005	0.007515992	1.14E-07	0.000283982	0.001411677	39	0.001546168	-0.687719298	0.000451341	-0.724467756	0.017988689	0.00348177	1	IVNS1ABP	10625
8	s__Bacteroides_ovatus	ENSG00000179304	0.0172633	0.002512521	6.38E-12	7.96E-08	2.06E-07	39	0.922491465	-0.024561404	0.196671947	0.309878682	0.945845679	0.252863931	1	FAM156B	727866
9	s__Bacteroides_ovatus	ENSG00000140285	0.031018608	0.007218262	1.73E-05	0.01268651	0.044045815	39	0.023803957	0.521052632	0.003968464	0.628264231	0.064270684	0.012220095	1	FGF7	2252
10	s__Bacteroides_ovatus	ENSG00000059804	0.036195603	0.007982575	5.78E-06	0.005543605	0.022119838	39	0.014867145	0.556140351	0.002228174	0.657290517	0.04722505	0.008021427	1	SLC2A3	6515
11	s__Bacteroides_ovatus	ENSG00000108342	0.0375489	0.008695506	1.57E-05	0.01226131	0.042049043	39	0.000852816	0.714035088	0.000425909	0.726600633	0.013815617	0.00348177	1	CSF3	1440
12	s__Bacteroides_ovatus	ENSG00000128342	0.042003372	0.008664449	1.25E-06	0.001469956	0.008216411	39	0.004031319	0.638596491	0.000449111	0.724650607	0.022461024	0.00348177	1	LIF	3976
13	s__Bacteroides_ovatus	ENSG00000118523	0.036195306	0.007624185	2.06E-06	0.002141011	0.010883344	39	0.068897218	0.428070175	0.064598727	0.432204569	0.134474088	0.102597979	1	CCN2	1490
14	s__Bacteroides_uniformis	ENSG00000020577	0.042118007	0.007973131	1.27E-07	0.0003365	0.001546447	51	0.009105469	0.589473684	0.001484561	0.676065618	0.034304324	0.006156098	2	SAMD4A	23034
15	s__Bacteroides_uniformis	ENSG00000057704	0.045096351	0.009097548	7.16E-07	0.001031203	0.005518252	51	0.007940933	0.598245614	0.000560027	0.716361752	0.03216078	0.003628977	2	TMCC3	57458
16	s__Bacteroides_uniformis	ENSG00000137193	0.04374208	0.009325361	2.72E-06	0.002537936	0.013226959	51	0.012475277	0.568421053	0.005195471	0.613675182	0.042104059	0.014630854	2	PIM1	5292
17	s__Bacteroides_uniformis	ENSG00000169429	0.038352605	0.008210465	2.99E-06	0.002635803	0.013885986	51	0.134923212	0.356140351	0.033933887	0.488233204	0.220783438	0.058481806	2	CXCL8	3576
18	s__Bacteroides_uniformis	ENSG00000071575	-0.042727665	0.008907918	1.61E-06	0.001966805	0.009688967	51	0.005000086	-0.626315789	0.000837178	-0.70050354	0.025312937	0.004754197	2	TRIB2	28951
19	s__Bacteroides_uniformis	ENSG00000073756	0.047550883	0.009218003	2.49E-07	0.00049304	0.002730644	51	0.646499751	0.112280702	0.210760911	0.300823563	0.737556054	0.268844627	2	PTGS2	5743
20	s__Bacteroides_uniformis	ENSG00000008086	0.040143517	0.00937374	1.85E-05	0.008870304	0.04601648	51	0.032981415	0.494736842	0.008191719	0.587332237	0.080954381	0.020106948	2	CDKL5	6792
21	s__Bacteroides_uniformis	ENSG00000166106	-0.037319415	0.008527084	1.21E-05	0.007346231	0.035443172	51	0.041336553	-0.475438596	0.003608474	-0.633249178	0.093007243	0.011462211	2	ADAMTS15	170689
22	s__Bacteroides_uniformis	ENSG00000116741	0.041845152	0.009277139	6.47E-06	0.004877744	0.024104495	51	0.015999634	0.550877193	0.000874302	0.698730759	0.049845014	0.004754197	2	RGS2	5997
23	s__Bacteroides_uniformis	ENSG00000102760	0.043869197	0.009303367	2.41E-06	0.002492982	0.012137163	51	0.357626944	0.222807018	0.009083607	0.581035254	0.486853486	0.021786076	2	RGCC	28984
24	s__Bacteroides_uniformis	ENSG00000147050	0.052203985	0.008970894	5.91E-09	3.12E-05	0.000105349	51	0.001604993	0.685964912	0.000888555	0.698066898	0.017988689	0.004754197	2	KDM6A	7403
25	s__Bacteroides_uniformis	ENSG00000108854	0.030490832	0.006993154	1.30E-05	0.007628385	0.037073429	51	0.097025875	0.392982456	0.015289859	0.547322126	0.167214805	0.032763327	2	SMURF2	64750
26	s__Bacteroides_uniformis	ENSG00000113369	-0.042430645	0.008504827	6.07E-07	0.000961517	0.005325251	51	0.006517295	-0.610526316	0.013558147	-0.555413761	0.029327827	0.030087942	2	ARRDC3	57561
27	s__Bacteroides_uniformis	ENSG00000120217	0.042699242	0.009050307	2.38E-06	0.002492982	0.012137163	51	0.19007991	0.314035088	0.091494411	0.397989198	0.287784537	0.140798529	2	CD274	29126
28	s__Bacteroides_uniformis	ENSG00000139132	0.040184634	0.009351409	1.73E-05	0.008870304	0.044045815	51	0.040514652	0.477192982	0.007755821	0.590614538	0.092441882	0.019941223	2	FGD4	121512
29	s__Bacteroides_uniformis	ENSG00000107984	0.040993773	0.009336655	1.13E-05	0.007162564	0.034844419	51	0.075259189	0.419298246	0.056024516	0.445351592	0.14176731	0.090759715	2	DKK1	22943
30	s__Bacteroides_uniformis	ENSG00000164951	0.046464589	0.008737277	1.05E-07	0.000332483	0.001405293	51	0.007510562	0.601754386	0.000710976	0.707070532	0.03119772	0.00442993	2	PDP1	54704
31	s__Bacteroides_uniformis	ENSG00000134668	0.044161838	0.009186733	1.53E-06	0.001966805	0.009306282	51	0.000393093	0.743859649	0.000516852	0.71940778	0.008780501	0.003628977	2	SPOCD1	90853
32	s__Bacteroides_uniformis	ENSG00000170802	0.040685555	0.00878467	3.63E-06	0.003028136	0.01569103	51	0.200587855	0.307017544	0.016143011	0.54360242	0.298121399	0.033963219	2	FOXN2	3344
33	s__Bacteroides_uniformis	ENSG00000138166	0.063067482	0.009205173	7.32E-12	5.80E-08	2.20E-07	51	0.005000086	0.626315789	0.000998387	0.693231003	0.025312937	0.004901171	2	DUSP5	1847
34	s__Bacteroides_uniformis	ENSG00000212724	0.04020469	0.007677815	1.64E-07	0.000370436	0.001866971	51	0.01096599	0.577192982	0.005328521	0.61226927	0.038619355	0.014630854	2	KRTAP2-3	730755
35	s__Bacteroides_uniformis	ENSG00000116285	0.039366492	0.00891658	1.01E-05	0.006668635	0.032009	51	0.090812586	0.4	0.005203826	0.613586037	0.161666363	0.014630854	2	ERRFI1	54206
36	s__Bacteroides_uniformis	ENSG00000179304	0.033174835	0.002780026	7.94E-33	1.26E-28	2.26E-27	51	0.145329749	0.347368421	0.050466749	0.454709581	0.230817836	0.082901539	2	FAM156B	727866
37	s__Bacteroides_uniformis	ENSG00000131737	0.044225433	0.009396288	2.52E-06	0.002492982	0.012433081	51	0.24961998	0.277192982	0.106621876	0.381914405	0.35472313	0.157024945	2	KRT34	3885
38	s__Bacteroides_uniformis	ENSG00000136244	0.035052566	0.00779971	6.99E-06	0.005016376	0.024927059	51	0.020762536	0.531578947	0.005238366	0.613218733	0.057991912	0.014630854	2	IL6	3569
39	s__Bacteroides_uniformis	ENSG00000112658	0.038093247	0.008407297	5.87E-06	0.004650896	0.022236263	51	0.008624028	0.592982456	0.001318547	0.681313822	0.03326411	0.00593346	2	SRF	6722
40	s__Bacteroides_uniformis	ENSG00000140285	0.031006072	0.007239278	1.84E-05	0.008870304	0.04601648	51	0.043880863	0.470175439	0.013512967	0.555635698	0.096063511	0.030087942	2	FGF7	2252
41	s__Bacteroides_uniformis	ENSG00000128342	0.036497102	0.008495708	1.74E-05	0.008870304	0.044093637	51	0.057411615	0.445614035	0.002315883	0.655437666	0.117730148	0.008155936	2	LIF	3976
42	s__Bacteroides_uniformis	ENSG00000118523	0.045870743	0.008240587	2.60E-08	0.000102977	0.000400771	51	0.052253412	0.454385965	0.01761804	0.537525666	0.10993575	0.035236081	2	CCN2	1490
43	s__Bacteroides_xylanisolvens	ENSG00000179304	0.033440518	0.002795263	5.53E-33	8.77E-29	2.26E-27	3	0.605349847	0.126315789	0.102507295	0.386113954	0.705515649	0.153369508	3	FAM156B	727866
44	s__Collinsella_aerofaciens	ENSG00000179304	0.013493823	0.002881797	2.83E-06	0.044913041	0.013586948	4	0.439887801	0.187719298	0.828042883	0.05342336	0.548167875	0.876751288	4	FAM156B	727866
45	s__Coprococcus_catus	ENSG00000172818	-0.11881052	0.023869224	6.44E-07	NA	0.005388454	25	0.038125652	-0.48245614	0.005915065	-0.606394155	0.0895124	0.01570886	5	OVOL1	5017
46	s__Coprococcus_catus	ENSG00000147050	-0.149569253	0.026560694	1.79E-08	0.000102189	0.000283481	25	0.002069674	-0.673684211	7.04E-05	-0.784297817	0.019607817	0.00228169	5	KDM6A	7403
47	s__Coprococcus_catus	ENSG00000146592	-0.123148587	0.02783899	9.71E-06	0.01289822	0.031102487	25	0.057411615	-0.445614035	0.047184145	-0.460610906	0.117730148	0.079623245	5	CREB5	9586
48	s__Coprococcus_catus	ENSG00000170802	-0.113720777	0.026136613	1.36E-05	0.01289822	0.038450911	25	0.003784729	-0.642105263	0.00199763	-0.662466945	0.021897363	0.00735491	5	FOXN2	3344
49	s__Coprococcus_catus	ENSG00000179304	-0.089417169	0.008622971	3.41E-25	NA	3.24E-20	25	0.636110837	-0.115789474	0.017402238	-0.538388794	0.730850749	0.035236081	5	FAM156B	727866
50	s__Coprococcus_catus	ENSG00000131737	-0.129409328	0.027932369	3.60E-06	NA	0.01569103	25	0.037354434	-0.484210526	0.019692777	-0.529629019	0.088991445	0.038436504	5	KRT34	3885
51	s__Coprococcus_catus	ENSG00000188042	0.10928551	0.025040446	1.27E-05	0.01289822	0.036540668	25	3.47E-05	0.807017544	5.44E-05	0.79136827	0.002285788	0.002205054	5	ARL4C	10123
52	s__Coprococcus_catus	ENSG00000064666	-0.091806869	0.021419177	1.82E-05	0.012975081	0.045666306	25	0.167834694	-0.329824561	0.092127433	-0.397279239	0.256502079	0.140798529	5	CNN2	1265
53	s__Coprococcus_catus	ENSG00000206538	-0.136642817	0.026593274	2.77E-07	0.000791867	0.002875683	25	0.075259189	-0.419298246	0.005496185	-0.610537958	0.14176731	0.014839698	5	VGLL3	389136
54	s__Coprococcus_comes	ENSG00000179304	-0.019200338	0.003856706	6.41E-07	0.005077855	0.005388454	3	0.28182634	-0.259649123	0.083948847	-0.406741986	0.393585061	0.13203605	6	FAM156B	727866
55	s__Eubacterium_biforme	ENSG00000185950	-0.048743704	0.011117321	1.16E-05	0.010533307	0.034899303	13	0.003666142	-0.643859649	0.001611179	-0.672382992	0.021897363	0.006156098	7	IRS2	8660
56	s__Eubacterium_biforme	ENSG00000073756	-0.057116792	0.011411132	5.58E-07	0.002020691	0.005047832	13	0.032293715	-0.496491228	0.063402249	-0.433957169	0.080954381	0.101694696	7	PTGS2	5743
57	s__Eubacterium_biforme	ENSG00000142871	-0.06217213	0.010517769	3.40E-09	2.46E-05	7.18E-05	13	0.00179245	-0.680701754	0.001547436	-0.674205501	0.018148552	0.006156098	7	CCN1	3491
58	s__Eubacterium_biforme	ENSG00000114019	-0.049326085	0.010983639	7.09E-06	0.008329701	0.025127971	13	0.003117795	-0.652631579	0.000246725	-0.745774172	0.021897363	0.00348177	7	AMOTL2	51421
59	s__Eubacterium_biforme	ENSG00000107984	-0.052294106	0.011594699	6.48E-06	0.008329701	0.024104495	13	0.024343798	-0.519298246	0.009144773	-0.580622063	0.064650743	0.021786076	7	DKK1	22943
60	s__Eubacterium_biforme	ENSG00000179304	-0.013338358	0.00279212	1.78E-06	NA	0.010243265	13	0.979877507	-0.007017544	0.173085585	-0.326060389	0.979877507	0.229834957	7	FAM156B	727866
61	s__Eubacterium_biforme	ENSG00000188042	0.047453635	0.010630316	8.04E-06	0.008329701	0.0274743	13	0.003117795	0.652631579	0.003374608	0.63671198	0.021897363	0.011156868	7	ARL4C	10123
62	s__Eubacterium_biforme	ENSG00000118523	-0.049439897	0.010684954	3.71E-06	0.008329701	0.015905097	13	0.013458884	-0.563157895	0.009560271	-0.577872943	0.044496719	0.022445854	7	CCN2	1490
63	s__Eubacterium_eligens	ENSG00000179304	-0.051881502	0.004568212	6.84E-30	1.08E-25	9.75E-25	1	0.475415376	-0.173684211	0.004981079	-0.616003962	0.583464325	0.014630854	8	FAM156B	727866
64	s__Eubacterium_ramulus	ENSG00000172818	-0.049039587	0.010733739	4.91E-06	0.025912902	0.019847902	12	0.08347005	-0.40877193	0.275131512	-0.26380736	0.153660774	0.338284866	9	OVOL1	5017
65	s__Eubacterium_ramulus	ENSG00000111752	0.078795497	0.015875672	6.93E-07	0.01098087	0.005415147	12	0.945416307	0.01754386	0.21781329	0.296440155	0.96325435	0.275669945	9	PHC1	1911
66	s__Eubacterium_rectale	ENSG00000163739	0.036966935	0.008151276	5.76E-06	0.067689928	0.022119838	8	0.029023601	0.505263158	0.026038938	0.508985686	0.074632118	0.0488504	10	CXCL1	2919
67	s__Eubacterium_rectale	ENSG00000179304	-0.008321852	0.001950546	1.99E-05	0.067689928	0.048621732	8	0.10865117	-0.380701754	0.050662051	-0.454367792	0.185278837	0.082901539	10	FAM156B	727866
68	s__Eubacterium_rectale	ENSG00000108342	0.036859928	0.008509857	1.48E-05	0.067689928	0.040425342	8	0.006517295	0.610526316	0.003997932	0.627872887	0.029327827	0.012220095	10	CSF3	1440
69	s__Eubacterium_siraeum	ENSG00000142871	-0.051023492	0.010535449	1.28E-06	0.001407894	0.008216411	6	0	-0.835087719	0.000445975	-0.724909176	0	0.00348177	11	CCN1	3491
70	s__Eubacterium_siraeum	ENSG00000113161	-0.045825715	0.009793777	2.88E-06	0.001586469	0.013697047	6	0.003117795	-0.652631579	0.001517103	-0.675094835	0.021897363	0.006156098	11	HMGCR	3156
71	s__Faecalibacterium_prausnitzii	ENSG00000113070	0.068762021	0.015300528	6.99E-06	0.007859452	0.024927059	27	0.968383551	-0.010526316	0.926285954	0.022768341	0.979877507	0.955785507	12	HBEGF	1839
72	s__Faecalibacterium_prausnitzii	ENSG00000169429	0.062418606	0.013446036	3.45E-06	0.005357024	0.015126795	27	0.636110837	-0.115789474	0.132913541	-0.357504341	0.730850749	0.187234727	12	CXCL8	3576
73	s__Faecalibacterium_prausnitzii	ENSG00000138771	0.086809497	0.018127497	1.68E-06	0.003258046	0.009966498	27	0.748183696	0.078947368	0.286908786	0.257647506	0.808038392	0.344290543	12	SHROOM3	57619
74	s__Faecalibacterium_prausnitzii	ENSG00000172818	0.083066245	0.012094507	6.51E-12	5.05E-08	2.06E-07	27	0.130914526	-0.359649123	0.276072379	-0.263309343	0.216409727	0.338284866	12	OVOL1	5017
75	s__Faecalibacterium_prausnitzii	ENSG00000123358	0.060460569	0.012467204	1.24E-06	0.002746276	0.008216411	27	0.521808776	-0.156140351	0.976448666	-0.007265932	0.626170531	0.983779953	12	NR4A1	3164
76	s__Faecalibacterium_prausnitzii	ENSG00000166106	-0.067694924	0.014357721	2.42E-06	0.004175203	0.012137163	27	0.667470561	-0.105263158	0.976892906	-0.007128842	0.75615546	0.983779953	12	ADAMTS15	170689
77	s__Faecalibacterium_prausnitzii	ENSG00000197822	0.060483499	0.013521911	7.71E-06	0.007859452	0.026500209	27	0.426942544	-0.192982456	0.41836287	-0.197212608	0.548167875	0.470658228	12	OCLN	100506658
78	s__Faecalibacterium_prausnitzii	ENSG00000002587	0.068181502	0.013343857	3.23E-07	0.001091481	0.003230686	27	0.781263486	0.068421053	0.44434918	0.186590898	0.83817672	0.496445291	12	HS3ST1	9957
79	s__Faecalibacterium_prausnitzii	ENSG00000107984	0.080297739	0.017915612	7.39E-06	0.007859452	0.025560704	27	0.37728885	-0.214035088	0.277727699	-0.262435699	0.505130527	0.338284866	12	DKK1	22943
80	s__Faecalibacterium_prausnitzii	ENSG00000221852	0.050603409	0.011081953	4.96E-06	0.006427555	0.019939093	27	0.435549509	-0.189473684	0.307423887	-0.247276708	0.548167875	0.363523137	12	KRTAP1-5	83895
81	s__Faecalibacterium_prausnitzii	ENSG00000232810	0.071547046	0.01248185	9.92E-09	5.14E-05	0.000171452	27	0.418429064	0.196491228	0.976343319	0.007298442	0.546657326	0.983779953	12	TNF	7124
82	s__Faecalibacterium_prausnitzii	ENSG00000212724	0.052286947	0.011931175	1.17E-05	0.010489507	0.035053373	27	0.156296239	-0.338596491	0.324977126	-0.238729345	0.243461449	0.379666435	12	KRTAP2-3	730755
83	s__Faecalibacterium_prausnitzii	ENSG00000143536	0.056606872	0.011538986	9.31E-07	0.002410615	0.006636756	27	0.848491916	0.047368421	0.903552217	0.029817791	0.88112622	0.938304225	12	CRNN	49860
84	s__Faecalibacterium_prausnitzii	ENSG00000179304	0.072395004	0.008837504	2.57E-16	4.00E-12	1.63E-11	27	0.979877507	-0.007017544	0.736981498	0.082520713	0.979877507	0.790668892	12	FAM156B	727866
85	s__Faecalibacterium_prausnitzii	ENSG00000136244	0.065612412	0.012881241	3.51E-07	0.001091481	0.003395476	27	0.288569197	-0.256140351	0.103193064	-0.385405682	0.39955735	0.153369508	12	IL6	3569
86	s__Faecalibacterium_prausnitzii	ENSG00000182580	0.066771772	0.014962221	8.09E-06	0.007859452	0.027477019	27	0.393456867	0.207017544	0.621886638	0.120936306	0.522459118	0.673766538	12	EPHB3	2049
87	s__Faecalibacterium_prausnitzii	ENSG00000244094	0.051347005	0.011943567	1.71E-05	0.014021425	0.044045815	27	0.73180116	-0.084210526	0.838136086	0.050246387	0.801025594	0.881675623	12	SPRR2F	6705
88	s__Faecalibacterium_prausnitzii	ENSG00000128342	0.063917539	0.013900863	4.26E-06	0.006022198	0.017749816	27	0.479957246	-0.171929825	0.518379785	-0.157955765	0.584609577	0.575188529	12	LIF	3976
89	s__Lachnospiraceae_bacterium_7_1_58FAA	ENSG00000185950	0.053572843	0.012166192	1.07E-05	0.021317675	0.033392444	18	0.039705626	0.478947368	0.028411016	0.502286233	0.091890162	0.051139829	13	IRS2	8660
90	s__Lachnospiraceae_bacterium_7_1_58FAA	ENSG00000073756	0.067705483	0.012567915	7.16E-08	0.000501176	0.001020568	18	0.1654807	0.331578947	0.131871385	0.358403355	0.255313081	0.187234727	13	PTGS2	5743
91	s__Lachnospiraceae_bacterium_7_1_58FAA	ENSG00000142871	0.062204147	0.011723895	1.12E-07	0.000523776	0.001411677	18	0.000232117	0.761403509	0.000189609	0.75446901	0.007520603	0.003412968	13	CCN1	3491
92	s__Lachnospiraceae_bacterium_7_1_58FAA	ENSG00000137962	0.049331057	0.011290107	1.25E-05	0.021808641	0.036068999	18	0.009354269	0.587719298	0.01537045	0.546963767	0.034440719	0.032763327	13	ARHGAP29	9411
93	s__Lachnospiraceae_bacterium_7_1_58FAA	ENSG00000114019	0.054714219	0.011960867	4.78E-06	0.013373942	0.019452845	18	0.000433605	0.740350877	0.000493824	0.721121235	0.008780501	0.003628977	13	AMOTL2	51421
94	s__Lachnospiraceae_bacterium_7_1_58FAA	ENSG00000179304	0.021148606	0.003630759	5.72E-09	8.01E-05	0.000105174	18	0.439887801	0.187719298	0.263862447	0.269856411	0.548167875	0.331362143	13	FAM156B	727866
95	s__Lachnospiraceae_bacterium_7_1_58FAA	ENSG00000118523	0.058868675	0.011427884	2.59E-07	0.000905572	0.002783484	18	0.01096599	0.577192982	0.012832119	0.55905447	0.038619355	0.02927892	13	CCN2	1490
96	s__Methanobrevibacter_unclassified	ENSG00000020577	-0.046290607	0.009559235	1.28E-06	0.003240937	0.008216411	14	0.017200777	-0.545614035	0.000114853	-0.770108584	0.050664105	0.003101025	14	SAMD4A	23034
97	s__Methanobrevibacter_unclassified	ENSG00000178573	0.052800997	0.011108847	2.00E-06	0.003240937	0.010883302	14	0.012475277	0.568421053	0.001588865	0.673014043	0.042104059	0.006156098	14	MAF	4094
98	s__Methanobrevibacter_unclassified	ENSG00000132854	0.051889289	0.011160402	3.33E-06	0.004362457	0.014949418	14	0.00839121	0.594736842	0.006757427	0.598739003	0.033155511	0.017656502	14	KANK4	163782
99	s__Methanobrevibacter_unclassified	ENSG00000164951	-0.049722002	0.010473608	2.06E-06	0.003240937	0.010883344	14	0.005802342	-0.61754386	0.000138942	-0.764304831	0.027646454	0.003215505	14	PDP1	54704
100	s__Methanobrevibacter_unclassified	ENSG00000138166	-0.051403854	0.011138475	3.93E-06	0.004415982	0.016608757	14	0.037354434	-0.484210526	0.001156001	-0.687017967	0.088991445	0.005508006	14	DUSP5	1847
101	s__Methanobrevibacter_unclassified	ENSG00000116679	0.048985176	0.009918599	7.86E-07	0.003091624	0.005901312	14	0.029023601	0.505263158	0.000351902	0.733486848	0.074632118	0.00348177	14	IVNS1ABP	10625
102	s__Methanobrevibacter_unclassified	ENSG00000179304	-0.025134722	0.003494072	6.31E-13	NA	2.57E-08	14	0.786814693	-0.066666667	0.033433883	-0.489428888	0.838578817	0.058239667	14	FAM156B	727866
103	s__Methanobrevibacter_unclassified	ENSG00000163638	-0.047789541	0.010444351	4.75E-06	NA	0.019452845	14	0.000173456	-0.770175439	0.000405436	-0.728397349	0.007024984	0.00348177	14	ADAMTS9	56999
104	s__Methanobrevibacter_unclassified	ENSG00000128342	-0.062089754	0.011011985	1.72E-08	0.000134974	0.000279723	14	0.000524361	-0.733333333	3.51E-06	-0.852806992	0.009438502	0.00056803	14	LIF	3976
105	s__Oscillibacter_unclassified	ENSG00000185716	0.066580028	0.014980582	8.81E-06	0.012447743	0.029007582	28	0.02327373	0.522807018	0.003530224	0.634386649	0.063904141	0.011437926	15	MOSMO	730094
106	s__Oscillibacter_unclassified	ENSG00000020577	0.069240299	0.014817642	2.97E-06	0.006645026	0.013885986	28	0.048391638	0.461403509	0.025604543	0.510263948	0.103150596	0.0488504	15	SAMD4A	23034
107	s__Oscillibacter_unclassified	ENSG00000169429	0.069908363	0.015405861	5.69E-06	0.008832831	0.022057141	28	0.143204045	0.349122807	0.129485665	0.360480385	0.229693617	0.185634317	15	CXCL8	3576
108	s__Oscillibacter_unclassified	ENSG00000123358	0.054534821	0.012765115	1.94E-05	0.021482613	0.047793609	28	0.047461815	0.463157895	0.027436913	0.504982321	0.10251752	0.049941348	15	NR4A1	3164
109	s__Oscillibacter_unclassified	ENSG00000102760	0.091963205	0.017460421	1.39E-07	0.001077548	0.001614497	28	0.06647058	0.431578947	0.016688927	0.541303742	0.131319926	0.034661618	15	RGCC	28984
110	s__Oscillibacter_unclassified	ENSG00000131016	0.064715458	0.013752278	2.53E-06	0.006645026	0.012433081	28	0.095443761	0.394736842	0.170458788	0.327952799	0.167214805	0.228217551	15	AKAP12	9590
111	s__Oscillibacter_unclassified	ENSG00000138166	0.081514133	0.01743848	2.95E-06	0.006645026	0.013885986	28	0.21991348	0.294736842	0.135304167	0.355460629	0.32387258	0.188959268	15	DUSP5	1847
112	s__Oscillibacter_unclassified	ENSG00000179304	0.064789889	0.005451179	1.41E-32	2.19E-28	2.68E-27	28	0.803528255	0.061403509	0.138908476	0.352426698	0.850794623	0.192334813	15	FAM156B	727866
113	s__Oscillibacter_unclassified	ENSG00000118523	0.068774515	0.015698528	1.18E-05	0.014122092	0.035100058	28	0.237438931	0.284210526	0.15749204	0.33759807	0.340399176	0.212614253	15	CCN2	1490
114	s__Parabacteroides_unclassified	ENSG00000179304	-0.010473292	0.002233273	2.74E-06	0.04335564	0.013226959	3	0.084901561	-0.407017544	0.09442581	-0.394731031	0.154539921	0.142962441	16	FAM156B	727866
115	s__Phascolarctobacterium_succinatutens	ENSG00000020577	-0.036875408	0.007296999	4.34E-07	0.002305099	0.004055759	13	0.006706831	-0.60877193	0.000281121	-0.741334861	0.029365044	0.00348177	17	SAMD4A	23034
116	s__Phascolarctobacterium_succinatutens	ENSG00000147050	-0.036944026	0.008284045	8.21E-06	0.014540821	0.02754061	13	0.003666142	-0.643859649	0.001634026	-0.671744405	0.021897363	0.006156098	17	KDM6A	7403
117	s__Phascolarctobacterium_succinatutens	ENSG00000108854	-0.029532063	0.006190559	1.84E-06	0.004882748	0.01037732	13	0.062953774	-0.436842105	0.001526754	-0.674810282	0.125907548	0.006156098	17	SMURF2	64750
118	s__Phascolarctobacterium_succinatutens	ENSG00000138166	-0.042928387	0.008453534	3.81E-07	0.002305099	0.003622709	13	0.018041161	-0.542105263	0.00259862	-0.649836665	0.051274878	0.008956944	17	DUSP5	1847
119	s__Phascolarctobacterium_succinatutens	ENSG00000179304	-0.016675833	0.002600423	1.43E-10	NA	3.54E-06	13	0.600284279	-0.128070175	0.048481012	-0.458243167	0.704681544	0.080968289	17	FAM156B	727866
120	s__Phascolarctobacterium_succinatutens	ENSG00000128342	-0.035172312	0.008132003	1.52E-05	0.023140608	0.041197668	13	0.147477853	-0.345614035	0.00095396	-0.695130596	0.231955458	0.004829421	17	LIF	3976
121	s__Phascolarctobacterium_succinatutens	ENSG00000118523	-0.036770339	0.007539843	1.08E-06	0.003819647	0.007408813	13	0.234455995	-0.285964912	0.029194849	-0.500168755	0.33912385	0.051973247	17	CCN2	1490
122	s__Phascolarctobacterium_succinatutens	ENSG00000169242	0.037814752	0.008476973	8.16E-06	0.014540821	0.02754061	13	0.062953774	0.436842105	0.018304793	0.534833705	0.125907548	0.036163127	17	EFNA1	1942
123	s__Prevotella_copri	ENSG00000100739	-0.03400524	0.00756697	6.99E-06	0.027697121	0.024927059	7	0.005309321	-0.622807018	0.001214038	-0.684908446	0.026063938	0.005619262	18	BDKRB1	623
124	s__Prevotella_copri	ENSG00000183688	-0.036513425	0.00800094	5.03E-06	0.027697121	0.020051147	7	0.001277603	-0.696491228	0.000281149	-0.741331487	0.017988689	0.00348177	18	RFLNB	359845
125	s__Prevotella_copri	ENSG00000116679	0.034036662	0.007482772	5.40E-06	0.027697121	0.021234741	7	0.001665619	0.684210526	0.000329413	0.735822774	0.017988689	0.00348177	18	IVNS1ABP	10625
126	s__Prevotella_copri	ENSG00000179304	-0.010501963	0.001993708	1.38E-07	0.002190372	0.001614497	7	0.842843153	-0.049122807	0.11029526	-0.378262621	0.880907037	0.160971461	18	FAM156B	727866
127	s__Prevotella_copri	ENSG00000128342	-0.03293844	0.007455042	9.95E-06	0.031524688	0.031700359	7	0.018041161	-0.542105263	0.0001861	-0.755072972	0.051274878	0.003412968	18	LIF	3976
128	s__Roseburia_hominis	ENSG00000179304	-0.028227688	0.003362025	4.62E-17	7.32E-13	3.29E-12	2	0.555527252	-0.143859649	0.026742089	-0.506951579	0.661730991	0.049229755	19	FAM156B	727866
129	s__Roseburia_intestinalis	ENSG00000116679	-0.042560502	0.008562943	6.68E-07	0.005295132	0.005388454	5	0.076583314	-0.41754386	0.008001108	-0.588749642	0.142603412	0.019941223	20	IVNS1ABP	10625
130	s__Roseburia_intestinalis	ENSG00000179304	0.020293046	0.002530585	1.07E-15	1.69E-11	6.07E-11	5	0.58519645	0.133333333	0.188715005	0.315184377	0.691984123	0.244574646	20	FAM156B	727866
131	s__Roseburia_inulinivorans	ENSG00000152766	-0.02560366	0.005269408	1.18E-06	0.006232887	0.008013599	9	0.001546168	-0.687719298	0.00797598	-0.588938536	0.017988689	0.019941223	21	ANKRD22	118932
132	s__Roseburia_inulinivorans	ENSG00000179304	0.015591585	0.002858315	4.90E-08	0.000776677	0.000735789	9	0.73180116	-0.084210526	0.540106553	0.149932573	0.801025594	0.595219466	21	FAM156B	727866
133	s__Ruminococcus_flavefaciens	ENSG00000183688	-0.039394846	0.008936027	1.04E-05	0.082438224	0.032792646	2	0.004159449	-0.636842105	0.000550962	-0.716984482	0.022461024	0.003628977	22	RFLNB	359845
134	s__Ruminococcus_obeum	ENSG00000020577	-0.078060807	0.017774622	1.12E-05	0.025454671	0.034844419	14	0.002299682	-0.668421053	0.000397022	-0.729158091	0.019607817	0.00348177	23	SAMD4A	23034
135	s__Ruminococcus_torques	ENSG00000008086	0.087004088	0.015248287	1.16E-08	9.17E-05	0.000194217	27	0.003438067	0.647368421	0.000909754	0.69709588	0.021897363	0.004754197	24	CDKL5	6792
136	s__Ruminococcus_torques	ENSG00000166106	-0.074417192	0.01497438	6.71E-07	0.002656677	0.005388454	27	0.002220812	-0.670175439	0.005021319	-0.615560693	0.019607817	0.014630854	24	ADAMTS15	170689
137	s__Ruminococcus_torques	ENSG00000111752	0.06594085	0.015485091	2.06E-05	0.021750685	0.04998275	27	0.141100643	0.350877193	0.086561285	0.403648653	0.228583041	0.134835848	24	PHC1	1911
138	s__Ruminococcus_torques	ENSG00000147050	0.07050221	0.015261373	3.84E-06	0.008270909	0.016360527	27	0.070135581	0.426315789	0.025776538	0.509755812	0.135261477	0.0488504	24	KDM6A	7403
139	s__Ruminococcus_torques	ENSG00000163406	-0.042318022	0.008964699	2.35E-06	0.006211255	0.012137163	27	0.123156306	-0.366666667	0.030841934	-0.49585994	0.205683728	0.054308622	24	SLC15A2	6565
140	s__Ruminococcus_torques	ENSG00000179304	0.048956806	0.004629878	3.93E-26	6.22E-22	4.48E-21	27	0.265409286	0.268421053	0.156867732	0.338075992	0.373880907	0.212614253	24	FAM156B	727866
141	s__Subdoligranulum_unclassified	ENSG00000171401	0.083838212	0.019418028	1.58E-05	0.011451697	0.042049043	37	0.197924614	0.30877193	0.180856208	0.320573816	0.29688692	0.236279884	25	KRT13	3860
142	s__Subdoligranulum_unclassified	ENSG00000189001	0.08288844	0.018607387	8.41E-06	0.007832996	0.028033488	37	0.825943281	-0.054385965	0.80383725	0.061076567	0.868849426	0.85672128	25	SBSN	374897
143	s__Subdoligranulum_unclassified	ENSG00000172818	0.13008672	0.018739018	3.87E-12	3.06E-08	1.38E-07	37	0.302356678	-0.249122807	0.366968912	-0.219324571	0.415099847	0.418654674	25	OVOL1	5017
144	s__Subdoligranulum_unclassified	ENSG00000203785	0.081263931	0.018528027	1.15E-05	0.009654517	0.034899303	37	0.498343597	0.164912281	0.285561134	0.258344381	0.602475095	0.344290543	25	SPRR2E	6704
145	s__Subdoligranulum_unclassified	ENSG00000181143	0.092529252	0.019487816	2.05E-06	0.002502959	0.010883344	37	0.007099416	0.605263158	0.010561143	0.571627089	0.030265933	0.024441501	25	MUC16	94025
146	s__Subdoligranulum_unclassified	ENSG00000163435	0.079209682	0.018586814	2.03E-05	0.013398087	0.049469165	37	0.032981415	0.494736842	0.045496326	0.463768007	0.080954381	0.077583209	25	ELF3	1999
147	s__Subdoligranulum_unclassified	ENSG00000189143	0.093365833	0.020503254	5.27E-06	0.005219131	0.02087623	37	0.42267407	0.194736842	0.623857906	0.120257597	0.547785595	0.673766538	25	CLDN4	1364
148	s__Subdoligranulum_unclassified	ENSG00000163898	0.094131511	0.019218065	9.68E-07	0.001853803	0.006814536	37	0.113935191	0.375438596	0.328106796	0.237234417	0.192265635	0.379666435	25	LIPH	200879
149	s__Subdoligranulum_unclassified	ENSG00000197822	0.103760549	0.02017451	2.70E-07	0.000856056	0.002853478	37	0.737249698	0.08245614	0.977707237	0.00687755	0.801573497	0.983779953	25	OCLN	100506658
150	s__Subdoligranulum_unclassified	ENSG00000086548	0.087173203	0.020040724	1.36E-05	0.010793828	0.038472509	37	0.086351438	0.405263158	0.146495666	0.346215511	0.155432589	0.201121169	25	CEACAM6	4680
151	s__Subdoligranulum_unclassified	ENSG00000163209	0.092656146	0.018631886	6.59E-07	0.00167517	0.005388454	37	0.365418188	0.219298246	0.175638624	0.32423971	0.493314554	0.231328919	25	SPRR3	6707
152	s__Subdoligranulum_unclassified	ENSG00000214711	0.08102194	0.018475466	1.16E-05	0.009654517	0.034899303	37	0.097025875	0.392982456	0.117700424	0.371157985	0.167214805	0.170245256	25	CAPN14	440854
153	s__Subdoligranulum_unclassified	ENSG00000144063	0.08800594	0.018411926	1.75E-06	0.002502959	0.010210272	37	0.014504395	0.557894737	0.017539856	0.537837399	0.046994241	0.035236081	25	MALL	7851
154	s__Subdoligranulum_unclassified	ENSG00000232810	0.093194203	0.019091508	1.05E-06	0.001853803	0.007324679	37	0.699383392	-0.094736842	0.354747109	-0.224833867	0.781380065	0.407581785	25	TNF	7124
155	s__Subdoligranulum_unclassified	ENSG00000143536	0.109371826	0.018627425	4.32E-09	2.28E-05	8.49E-05	37	0.431234389	0.19122807	0.326059725	0.23821127	0.548167875	0.379666435	25	CRNN	49860
156	s__Subdoligranulum_unclassified	ENSG00000105388	0.082426823	0.019098823	1.59E-05	0.011451697	0.042066321	37	0.720942205	-0.087719298	0.855606813	0.044764924	0.79994957	0.89424712	25	CEACAM5	1048
157	s__Subdoligranulum_unclassified	ENSG00000179304	0.130099452	0.017811291	2.79E-13	4.41E-09	1.22E-08	37	0.699383392	0.094736842	0.985597813	-0.004442919	0.781380065	0.985597813	25	FAM156B	727866
158	s__Subdoligranulum_unclassified	ENSG00000169474	0.086576787	0.018186465	1.93E-06	0.002502959	0.010692916	37	0.859811055	-0.043859649	0.607229809	0.126009771	0.887193573	0.664670467	25	SPRR1A	6698
159	s__Subdoligranulum_unclassified	ENSG00000244094	0.101072651	0.019031801	1.09E-07	0.000432475	0.001411677	37	0.448633487	0.184210526	0.4105627	0.200468885	0.554798663	0.465112988	25	SPRR2F	6705
160	s__Subdoligranulum_unclassified	ENSG00000169469	0.091599469	0.019140079	1.70E-06	0.002502959	0.010016662	37	0.414207619	0.198245614	0.29015024	0.255979516	0.545541742	0.345620139	25	SPRR1B	6699
161	s__Subdoligranulum_unclassified	ENSG00000163216	0.086491753	0.018591256	3.28E-06	0.003467323	0.014949418	37	0.225656214	0.29122807	0.271025397	0.265993262	0.329336096	0.33773934	25	SPRR2D	6703
162	s__Subdoligranulum_unclassified	ENSG00000167916	0.093081823	0.018802429	7.40E-07	0.00167517	0.005628494	37	0.016792583	0.547368421	0.002922159	0.644016066	0.05037775	0.009862287	25	KRT24	192666
