## Supplementary Tables for "Interspecies variation in hominid gut microbiota controls host gene regulation": SITable18_GO_Molecular_Function_2018_table.txt

Term	Overlap	P-value	Adjusted P-value	Old P-value	Old Adjusted P-value	Odds Ratio	Combined Score	Genes
growth factor activity (GO:0008083)	5/69	1.0644340630827625E-6	0.0012251636066082595	0	0	27.344818156959256	376.07512431529364	CSF3;IL6;LIF;DKK1;HBEGF
cytokine activity (GO:0005125)	6/155	3.3417262101223625E-6	0.0019231634339254196	0	0	14.607425441265978	184.1853641646941	CSF3;IL6;CXCL8;LIF;CXCL1;TNF
phosphatidylinositol-4,5-bisphosphate 3-kinase activity (GO:0046934)	3/68	7.797400050951919E-4	0.29916024862152196	0	0	16.64816870144284	119.14345206405214	FGF7;IRS2;HBEGF
phosphatidylinositol bisphosphate kinase activity (GO:0052813)	3/71	8.84293848307515E-4	0.25445555485048743	0	0	15.944724953494552	112.10291484944096	FGF7;IRS2;HBEGF
CXCR chemokine receptor binding (GO:0045236)	2/17	9.134779480079395E-4	0.2102826236314277	0	0	44.39511653718091	310.6881830210572	CXCL8;CXCL1
phosphatidylinositol 3-kinase activity (GO:0035004)	3/76	0.0010775747112888028	0.20671474878223536	0	0	14.895729890764647	101.78315393396863	FGF7;IRS2;HBEGF
growth factor receptor binding (GO:0070851)	3/92	0.0018683735355071597	0.3072139913383915	0	0	12.305168170631665	77.30952002080794	CSF3;IL6;HBEGF
cytokine receptor binding (GO:0005126)	3/137	0.005736788259174734	0.8253804107887649	0	0	8.263324610935133	42.645826431446594	CSF3;IL6;LIF
1-phosphatidylinositol-3-kinase activity (GO:0016303)	2/43	0.005804046626383199	0.7422730741074512	0	0	17.551557700745942	90.37647934183795	FGF7;IRS2
chemokine activity (GO:0008009)	2/46	0.006618861584156887	0.7618309683364577	0	0	16.406890894175554	82.3270203438972	CXCL8;CXCL1
protein tyrosine kinase activity (GO:0004713)	3/147	0.006967299262543405	0.7290328591988599	0	0	7.7011936850211775	38.248191063272614	FGF7;EPHB3;HBEGF
chemokine receptor binding (GO:0042379)	2/49	0.007482577992904463	0.7177039391527531	0	0	15.402387370042355	75.39742618277405	CXCL8;CXCL1
phosphatidylinositol kinase activity (GO:0052742)	2/51	0.008085162591771175	0.7158478571637402	0	0	14.798372179060303	71.29448280955695	FGF7;IRS2
protein kinase activity (GO:0004672)	5/513	0.011362321682578575	0.9341451611891386	0	0	3.6779579977196657	16.467882279981314	FGF7;CDKL5;PIM1;EPHB3;HBEGF
transcription factor activity, RNA polymerase II distal enhancer sequence-specific binding (GO:0003705)	2/64	0.012507115231514742	0.9597126420982313	0	0	11.79245283018868	51.66813181717115	SRF;VGLL3
primary miRNA binding (GO:0070878)	1/7	0.018405771321200717	1.0	0	0	53.908355795148246	215.36878732004925	SRF
MAP kinase tyrosine/serine/threonine phosphatase activity (GO:0017017)	1/7	0.018405771321200717	1.0	0	0	53.908355795148246	215.36878732004925	DUSP5
[heparan sulfate]-glucosamine 3-sulfotransferase 1 activity (GO:0008467)	1/7	0.018405771321200717	1.0	0	0	53.908355795148246	215.36878732004925	HS3ST1
interleukin-6 receptor binding (GO:0005138)	1/7	0.018405771321200717	1.0	0	0	53.908355795148246	215.36878732004925	IL6
sequence-specific DNA binding (GO:0043565)	4/394	0.020352799684115665	1.0	0	0	3.8310506656450527	14.9201677997943	NR4A1;SRF;FOXN2;KDM6A
D-glucose transmembrane transporter activity (GO:0055056)	1/9	0.023603252767760232	1.0	0	0	41.92872117400419	157.08053447822863	SLC2A3
MAP kinase phosphatase activity (GO:0033549)	1/9	0.023603252767760232	1.0	0	0	41.92872117400419	157.08053447822863	DUSP5
glucocorticoid receptor binding (GO:0035259)	1/9	0.023603252767760232	1.0	0	0	41.92872117400419	157.08053447822863	NR4A1
filamin binding (GO:0031005)	1/10	0.026191859470542787	1.0	0	0	37.735849056603776	137.44553297078377	RFLNB
adenylate cyclase binding (GO:0008179)	1/10	0.026191859470542787	1.0	0	0	37.735849056603776	137.44553297078377	AKAP12
GTPase activator activity (GO:0005096)	3/249	0.028296228393694296	1.0	0	0	4.546487838145033	16.20835078664292	ERRFI1;RGS2;ARHGAP29
tumor necrosis factor receptor binding (GO:0005164)	1/11	0.02877373299362358	1.0	0	0	34.305317324185246	121.72529526045803	TNF
phosphatase activity (GO:0016791)	2/104	0.031072915337737053	1.0	0	0	7.25689404934688	25.191717915118478	PDP1;DUSP5
transcriptional repressor activity, RNA polymerase II activating transcription factor binding (GO:0098811)	1/12	0.031348890445829294	1.0	0	0	31.446540880503143	108.88605047192044	KDM6A
RNA polymerase II core promoter proximal region sequence-specific DNA binding (GO:0000978)	3/262	0.03220711252376718	1.0	0	0	4.320898746939363	14.844741314959725	NR4A1;SRF;KDM6A
hexose transmembrane transporter activity (GO:0015149)	1/13	0.033917348898843465	1.0	0	0	29.02757619738752	98.22434335489783	SLC2A3
GTPase regulator activity (GO:0030695)	3/275	0.036387572741289995	1.0	0	0	4.1166380789022305	13.640595420262688	ERRFI1;RGS2;ARHGAP29
ribosomal small subunit binding (GO:0043024)	1/14	0.036479125395076716	1.0	0	0	26.954177897574123	89.24568972989405	PIM1
heparan sulfate sulfotransferase activity (GO:0034483)	1/14	0.036479125395076716	1.0	0	0	26.954177897574123	89.24568972989405	HS3ST1
core promoter proximal region sequence-specific DNA binding (GO:0000987)	3/278	0.037390319629263244	1.0	0	0	4.072213926971631	13.382693531316548	NR4A1;SRF;KDM6A
ephrin receptor activity (GO:0005003)	1/17	0.04412453306089756	1.0	0	0	22.197558268590456	69.2727934733398	EPHB3
receptor antagonist activity (GO:0048019)	1/17	0.04412453306089756	1.0	0	0	22.197558268590456	69.2727934733398	DKK1
transmembrane-ephrin receptor activity (GO:0005005)	1/17	0.04412453306089756	1.0	0	0	22.197558268590456	69.2727934733398	EPHB3
transcriptional activator activity, RNA polymerase II distal enhancer sequence-specific binding (GO:0001205)	1/18	0.04665975146146969	1.0	0	0	20.964360587002094	64.25310983206771	SRF
R-SMAD binding (GO:0070412)	1/19	0.04918837257235504	1.0	0	0	19.860973187686195	59.82319787972893	RGCC
insulin receptor binding (GO:0005158)	1/19	0.04918837257235504	1.0	0	0	19.860973187686195	59.82319787972893	IRS2
phosphoprotein phosphatase activity (GO:0004721)	2/136	0.050494237400710185	1.0	0	0	5.549389567147614	16.569900444445008	PDP1;DUSP5
glucose transmembrane transporter activity (GO:0005355)	1/20	0.05171041322818909	1.0	0	0	18.867924528301888	55.88860568572333	SLC2A3
transcription factor activity, RNA polymerase II core promoter sequence-specific (GO:0000983)	1/20	0.05171041322818909	1.0	0	0	18.867924528301888	55.88860568572333	SRF
low-density lipoprotein particle receptor binding (GO:0050750)	1/20	0.05171041322818909	1.0	0	0	18.867924528301888	55.88860568572333	DKK1
oxidoreductase activity, acting on single donors with incorporation of molecular oxygen, incorporation of two atoms of oxygen (GO:0016702)	1/21	0.05422589020123468	1.0	0	0	17.969451931716083	52.373707198549084	PTGS2
kinase activator activity (GO:0019209)	1/24	0.061733106226820024	1.0	0	0	15.723270440251572	43.78828497289534	RGCC
epidermal growth factor receptor binding (GO:0005154)	1/25	0.0642224954747202	1.0	0	0	15.09433962264151	41.440026156352445	HBEGF
lipoprotein particle receptor binding (GO:0070325)	1/25	0.0642224954747202	1.0	0	0	15.09433962264151	41.440026156352445	DKK1
tumor necrosis factor receptor superfamily binding (GO:0032813)	1/26	0.06670540432209354	1.0	0	0	14.51378809869376	39.295635776830316	TNF
transcriptional activator activity, RNA polymerase II core promoter proximal region sequence-specific binding (GO:0001077)	2/175	0.07851375614324749	1.0	0	0	4.3126684636118595	10.973504828258637	NR4A1;SRF
cyclin-dependent protein serine/threonine kinase activity (GO:0004693)	1/33	0.08390569957761398	1.0	0	0	11.435105774728417	28.336898054079608	CDKL5
protein tyrosine/serine/threonine phosphatase activity (GO:0008138)	1/34	0.08633735729569093	1.0	0	0	11.098779134295228	27.186380659648222	DUSP5
cyclin-dependent protein kinase activity (GO:0097472)	1/34	0.08633735729569093	1.0	0	0	11.098779134295228	27.186380659648222	CDKL5
manganese ion binding (GO:0030145)	1/35	0.08876268201595139	1.0	0	0	10.78167115902965	26.1109322359125	PIM1
sulfotransferase activity (GO:0008146)	1/39	0.09840097371317154	1.0	0	0	9.675858732462506	22.435457953689685	HS3ST1
RNA polymerase II regulatory region DNA binding (GO:0001012)	2/201	0.09931875340403266	1.0	0	0	3.7548108514033607	8.671438542117755	NR4A1;SRF
lipase activity (GO:0016298)	1/43	0.10793922397015307	1.0	0	0	8.775778850372971	19.53652436395939	LIPH
Rac GTPase binding (GO:0048365)	1/43	0.10793922397015307	1.0	0	0	8.775778850372971	19.53652436395939	CDKL5
RNA polymerase II activating transcription factor binding (GO:0001102)	1/47	0.11737845127517897	1.0	0	0	8.028904054596547	17.200738161787264	SRF
regulatory region DNA binding (GO:0000975)	2/224	0.11885767615937622	1.0	0	0	3.3692722371967654	7.175972036079782	SRF;TNF
RNA polymerase II regulatory region sequence-specific DNA binding (GO:0000977)	3/460	0.12240484558935033	1.0	0	0	2.461033634126333	5.169207518144087	NR4A1;SRF;KDM6A
transcriptional activator activity, RNA polymerase II transcription factor binding (GO:0001190)	1/50	0.12439349491287167	1.0	0	0	7.547169811320755	15.73060673012445	KDM6A
protein kinase activator activity (GO:0030295)	1/55	0.1359638603430485	1.0	0	0	6.861063464837049	13.690333868480248	RGCC
chloride transmembrane transporter activity (GO:0015108)	1/56	0.13825986668647797	1.0	0	0	6.738544474393531	13.333020705450437	CLDN4
phosphoric ester hydrolase activity (GO:0042578)	1/56	0.13825986668647797	1.0	0	0	6.738544474393531	13.333020705450437	DUSP5
protein kinase binding (GO:0019901)	3/495	0.14335430122933232	1.0	0	0	2.287021154945683	4.442392411698407	ERRFI1;RGCC;EPHB3
Rho guanyl-nucleotide exchange factor activity (GO:0005089)	1/59	0.14511202875008503	1.0	0	0	6.395906619763352	12.345693781919241	FGD4
ATP binding (GO:0005524)	2/255	0.14654129311878106	1.0	0	0	2.959674435812061	5.6839009277077945	CDKL5;PIM1
chloride channel activity (GO:0005254)	1/61	0.14965040861097215	1.0	0	0	6.186204763377668	11.750407140383375	CLDN4
protein serine/threonine phosphatase activity (GO:0004722)	1/61	0.14965040861097215	1.0	0	0	6.186204763377668	11.750407140383375	PDP1
transmembrane receptor protein tyrosine kinase activity (GO:0004714)	1/61	0.14965040861097215	1.0	0	0	6.186204763377668	11.750407140383375	EPHB3
transmembrane receptor protein kinase activity (GO:0019199)	1/62	0.15191072568004607	1.0	0	0	6.086427267194157	11.469642493820063	EPHB3
PDZ domain binding (GO:0030165)	1/62	0.15191072568004607	1.0	0	0	6.086427267194157	11.469642493820063	ARHGAP29
small GTPase binding (GO:0031267)	1/63	0.15416514764479222	1.0	0	0	5.989817310572027	11.199346294466428	FGD4
mitogen-activated protein kinase kinase binding (GO:0031434)	1/65	0.15865636663963978	1.0	0	0	5.805515239477504	10.688038500218838	EPHB3
anion channel activity (GO:0005253)	1/66	0.16089319370328137	1.0	0	0	5.717552887364208	10.446052185749542	CLDN4
activating transcription factor binding (GO:0033613)	1/68	0.16534935780163626	1.0	0	0	5.549389567147614	9.987207122278885	SRF
phospholipase activity (GO:0004620)	1/69	0.16756872462309957	1.0	0	0	5.468963631391851	9.769547255171988	LIPH
adenyl ribonucleotide binding (GO:0032559)	2/279	0.16880587986380127	1.0	0	0	2.705078785419625	4.81235102214266	CDKL5;PIM1
transcription factor activity, RNA polymerase II core promoter proximal region sequence-specific binding (GO:0000982)	2/280	0.16974644991205373	1.0	0	0	2.6954177897574123	4.780187133120292	NR4A1;SRF
transcriptional activator activity, RNA polymerase II transcription regulatory region sequence-specific binding (GO:0001228)	2/284	0.17351791806618957	1.0	0	0	2.6574541589157588	4.654462957137708	NR4A1;SRF
Rho GTPase binding (GO:0017048)	1/72	0.17419214247767076	1.0	0	0	5.2410901467505235	9.159309863254755	CDKL5
heme binding (GO:0020037)	1/72	0.17419214247767076	1.0	0	0	5.2410901467505235	9.159309863254755	PTGS2
transcription regulatory region sequence-specific DNA binding (GO:0000976)	2/292	0.1811026558508377	1.0	0	0	2.5846471956577926	4.416364045214582	NR4A1;SRF
GTPase binding (GO:0051020)	1/76	0.1829429907725733	1.0	0	0	4.965243296921549	8.433866437477166	FGD4
steroid hormone receptor binding (GO:0035258)	1/76	0.1829429907725733	1.0	0	0	4.965243296921549	8.433866437477166	NR4A1
MAP kinase kinase kinase activity (GO:0004709)	1/78	0.18728423215388812	1.0	0	0	4.837929366231253	8.10415025666386	EPHB3
histone deacetylase binding (GO:0042826)	1/85	0.20230109846646596	1.0	0	0	4.439511653718091	7.09433120947644	SRF
DNA binding (GO:0003677)	4/893	0.2110292080170929	1.0	0	0	1.6902955904413783	2.6296921185148348	NR4A1;SRF;FOXN2;KDM6A
metallopeptidase activity (GO:0008237)	1/102	0.23764642747380324	1.0	0	0	3.6995930447650758	5.3162090594018725	ADAMTS9
protein kinase regulator activity (GO:0019887)	1/107	0.24774644488655426	1.0	0	0	3.5267148651031563	4.920999666637915	RGCC
protein serine/threonine kinase activity (GO:0004674)	2/368	0.25500057629761913	1.0	0	0	2.0508613617719442	2.8024804631575093	CDKL5;PIM1
sequence-specific double-stranded DNA binding (GO:1990837)	1/112	0.25771514426355596	1.0	0	0	3.3692722371967654	4.568397560717059	SRF
transcription regulatory region DNA binding (GO:0044212)	2/374	0.2609104880252396	1.0	0	0	2.017959842599132	2.711286223873691	SRF;TNF
protease binding (GO:0002020)	1/118	0.2695066005663393	1.0	0	0	3.197953309881676	4.19303612739253	TNF
RNA polymerase II transcription factor binding (GO:0001085)	1/121	0.2753332147632474	1.0	0	0	3.118665211289568	4.022370886547076	SRF
purine ribonucleoside triphosphate binding (GO:0035639)	2/396	0.2825915924860415	1.0	0	0	1.9058509624547362	2.4085240323126476	CDKL5;PIM1
actin filament binding (GO:0051015)	1/127	0.28684997913025934	1.0	0	0	2.971326697370376	3.7105806587108936	SHROOM3
kinase binding (GO:0019900)	2/418	0.3042368905431811	1.0	0	0	1.8055430170623814	2.1485034500713125	ERRFI1;RGCC
mRNA binding (GO:0003729)	1/179	0.37942440614699086	1.0	0	0	2.108147991989038	2.043005998264219	SAMD4A
peptidase activity, acting on L-amino acid peptides (GO:0070011)	1/185	0.3893155692267226	1.0	0	0	2.039775624681285	1.924252998040132	ADAMTS9
ubiquitin-like protein ligase activity (GO:0061659)	1/186	0.3909489891741956	1.0	0	0	2.028809089064719	1.9054132480783679	SMURF2
ubiquitin protein ligase activity (GO:0061630)	1/192	0.4006598720725818	1.0	0	0	1.9654088050314464	1.7976462478781363	SMURF2
phosphotransferase activity, alcohol group as acceptor (GO:0016773)	1/254	0.4925196215376323	1.0	0	0	1.485663348685188	1.052177950494822	CDKL5
actin binding (GO:0003779)	1/254	0.4925196215376323	1.0	0	0	1.485663348685188	1.052177950494822	SHROOM3
protein heterodimerization activity (GO:0046982)	1/265	0.5073071511833434	1.0	0	0	1.4239943040227838	0.966377554933276	NR4A1
kinase activity (GO:0016301)	1/280	0.5267926000410875	1.0	0	0	1.3477088948787062	0.8638118008225956	CDKL5
cadherin binding (GO:0045296)	1/313	0.5670376857135802	1.0	0	0	1.2056181807221653	0.6839827745611865	CNN2
transition metal ion binding (GO:0046914)	1/399	0.6568000244259655	1.0	0	0	0.9457606279850569	0.39757477056279245	PIM1
ubiquitin-protein transferase activity (GO:0004842)	1/417	0.6731323310220317	1.0	0	0	0.9049364282159178	0.35818591023443264	SMURF2
protein homodimerization activity (GO:0042803)	1/664	0.8333460071141946	1.0	0	0	0.5683109797681292	0.10360669946156499	SRF
RNA binding (GO:0003723)	2/1387	0.8906100303602138	1.0	0	0	0.54413625171743	0.06303743585747985	SRF;SAMD4A
