## Supplementary Tables for "Interspecies variation in hominid gut microbiota controls host gene regulation": SITable19_KEGG_2019_Human_table.txt

Term	Overlap	P-value	Adjusted P-value	Old P-value	Old Adjusted P-value	Odds Ratio	Combined Score	Genes
IL-17 signaling pathway	6/93	1.652858767070304E-7	5.0908050025765365E-5	0	0	24.345709068776628	380.1725934543764	CSF3;IL6;CXCL8;CXCL1;PTGS2;TNF
TNF signaling pathway	6/110	4.4879145071826054E-7	6.911388341061212E-5	0	0	20.58319039451115	300.8584740745338	IL6;LIF;CXCL1;PTGS2;TNF;CREB5
Malaria	4/49	8.522502796162638E-6	8.74976953739364E-4	0	0	30.80477474008471	359.57799013762263	CSF3;IL6;CXCL8;TNF
Legionellosis	4/55	1.355840737421729E-5	0.0010439973678147314	0	0	27.444253859348198	307.6090218217169	IL6;CXCL8;CXCL1;TNF
Rheumatoid arthritis	4/91	9.902524088972589E-5	0.006099954838807114	0	0	16.587186398507153	152.93611083299183	IL6;CXCL8;CXCL1;TNF
Amoebiasis	4/96	1.2188512151674564E-4	0.0062567695711929425	0	0	15.723270440251572	141.70489911559838	IL6;CXCL8;CXCL1;TNF
Cytokine-cytokine receptor interaction	6/294	1.2319279089330627E-4	0.005420482799305476	0	0	7.7011936850211775	69.32429745131584	CSF3;IL6;CXCL8;LIF;CXCL1;TNF
AGE-RAGE signaling pathway in diabetic complications	4/100	1.4275235595897137E-4	0.005495965704420398	0	0	15.09433962264151	133.65130876186382	IL6;CXCL8;PIM1;TNF
Insulin resistance	4/108	1.9207249264700503E-4	0.00657314752614195	0	0	13.97624039133473	119.60360155592915	IL6;IRS2;TNF;CREB5
Human cytomegalovirus infection	5/225	3.1870695221902025E-4	0.009816174128345824	0	0	8.385744234800839	67.5156270228416	IL6;CXCL8;PTGS2;TNF;CREB5
Non-alcoholic fatty liver disease (NAFLD)	4/149	6.524256401140782E-4	0.018267917923194186	0	0	10.13042927694061	74.30480827425627	IL6;CXCL8;IRS2;TNF
Epithelial cell signaling in Helicobacter pylori infection	3/68	7.797400050951919E-4	0.02001332679744326	0	0	16.64816870144284	119.14345206405214	CXCL8;CXCL1;HBEGF
JAK-STAT signaling pathway	4/162	8.917977679543883E-4	0.021128747117688584	0	0	9.317493594223153	65.42996663059394	CSF3;IL6;PIM1;LIF
Hepatitis B	4/163	9.124532976845355E-4	0.020073972549059783	0	0	9.260331056835282	64.81651723057843	IL6;CXCL8;TNF;CREB5
cGMP-PKG signaling pathway	4/166	9.764437877146E-4	0.020049645774406454	0	0	9.092975676290067	63.02880995106967	RGS2;SRF;IRS2;CREB5
Pertussis	3/76	0.0010775747112888028	0.020743313192309452	0	0	14.895729890764647	101.78315393396863	IL6;CXCL8;TNF
MAPK signaling pathway	5/295	0.0010855266216105183	0.01966718820329645	0	0	6.395906619763352	43.65647613816322	DUSP5;NR4A1;FGF7;SRF;TNF
NOD-like receptor signaling pathway	4/178	0.0012642058404366068	0.021631966603026385	0	0	8.479966080135679	56.58945217781774	IL6;CXCL8;CXCL1;TNF
Kaposi sarcoma-associated herpesvirus infection	4/186	0.0014861547980413044	0.024091351462985355	0	0	8.115236356258876	52.8428741501767	IL6;CXCL8;CXCL1;PTGS2
Salmonella infection	3/86	0.0015397218329483988	0.023711716227405342	0	0	13.163668275559456	85.24993646547668	IL6;CXCL8;CXCL1
NF-kappa B signaling pathway	3/95	0.002047861422943544	0.03003530086983865	0	0	11.916583912611719	73.7750852672005	CXCL8;PTGS2;TNF
Hematopoietic cell lineage	3/97	0.002173281013710703	0.030425934191949843	0	0	11.67088115152694	71.56020928357265	CSF3;IL6;TNF
PI3K-Akt signaling pathway	5/354	0.002415684560657418	0.03234916716010803	0	0	5.3299221831361265	32.11689889177811	NR4A1;CSF3;FGF7;IL6;CREB5
Chagas disease (American trypanosomiasis)	3/103	0.0025778600300349914	0.033082537052115724	0	0	10.99102399706906	65.51524825006689	IL6;CXCL8;TNF
Toll-like receptor signaling pathway	3/104	0.0026494970110091014	0.03264180317563213	0	0	10.88534107402032	64.58692450108174	IL6;CXCL8;TNF
C-type lectin receptor signaling pathway	3/104	0.0026494970110091014	0.031386349207338585	0	0	10.88534107402032	64.58692450108174	IL6;PTGS2;TNF
Pathways in cancer	6/530	0.0026895556321111366	0.03068085684037889	0	0	4.271982912068351	25.28321520058918	FGF7;IL6;CXCL8;PIM1;BDKRB1;PTGS2
Human T-cell leukemia virus 1 infection	4/219	0.00269187078531287	0.029610578638441572	0	0	6.892392521754114	40.78586279220453	IL6;SRF;TNF;CREB5
African trypanosomiasis	2/37	0.004324354153180692	0.04592762341998804	0	0	20.39775624681285	111.03503270766528	IL6;TNF
Bladder cancer	2/41	0.005288401739687235	0.054294257860788946	0	0	18.40773124712379	96.49773046231971	CXCL8;HBEGF
Graft-versus-host disease	2/41	0.005288401739687235	0.052542830187860275	0	0	18.40773124712379	96.49773046231971	IL6;TNF
Estrogen signaling pathway	3/137	0.005736788259174734	0.05521658699455682	0	0	8.263324610935133	42.645826431446594	KRT34;CREB5;HBEGF
Type II diabetes mellitus	2/46	0.006618861584156887	0.061776041452130954	0	0	16.406890894175554	82.3270203438972	IRS2;TNF
Cell adhesion molecules (CAMs)	3/145	0.006709683633274231	0.06078183997201362	0	0	7.807417046193884	39.069903534053935	CD274;CLDN4;OCLN
Hepatitis C	3/155	0.008056312222093815	0.07089554755442558	0	0	7.303712720632989	35.21338552294895	CLDN4;OCLN;TNF
Regulation of lipolysis in adipocytes	2/55	0.00935353747989604	0.08002470955022167	0	0	13.722126929674099	64.10978616999348	IRS2;PTGS2
Tight junction	3/170	0.01035589129235109	0.08620579778497664	0	0	6.659267480577136	30.434182336629302	CLDN4;OCLN;AMOTL2
Influenza A	3/171	0.010521353711109996	0.08527834060583891	0	0	6.620324395895398	30.151263821170442	IL6;CXCL8;TNF
Cortisol synthesis and secretion	2/65	0.012882471772281008	0.10173849502211668	0	0	11.611030478955009	50.529900364958856	NR4A1;CREB5
Inflammatory bowel disease (IBD)	2/65	0.012882471772281008	0.09919503264656376	0	0	11.611030478955009	50.529900364958856	IL6;TNF
Transcriptional misregulation in cancer	3/186	0.013188992316294662	0.09907828374192088	0	0	6.086427267194157	26.34432570129601	IL6;CXCL8;KDM6A
Adipocytokine signaling pathway	2/69	0.014432520171168592	0.10583848125523634	0	0	10.937927262783703	46.35790290849241	IRS2;TNF
RIG-I-like receptor signaling pathway	2/70	0.014832051002818671	0.10623887695042211	0	0	10.78167115902965	45.40123807507475	CXCL8;TNF
Leishmaniasis	2/74	0.01647743624155548	0.11534205369088836	0	0	10.198878123406425	41.87417985180547	PTGS2;TNF
Hypertrophic cardiomyopathy (HCM)	2/85	0.021380461880316077	0.1463373835363856	0	0	8.879023307436182	34.142310945493186	IL6;TNF
TGF-beta signaling pathway	2/90	0.02378554357048376	0.159259726515413	0	0	8.385744234800839	31.35159157953549	SMURF2;TNF
Aldosterone synthesis and secretion	2/98	0.0278524987743966	0.18252275792583303	0	0	7.7011936850211775	27.57668536029385	NR4A1;CREB5
Longevity regulating pathway	2/102	0.029983620589829514	0.19239489878473937	0	0	7.3991860895301516	25.949715329341743	IRS2;CREB5
Parathyroid hormone synthesis, secretion and action	2/106	0.03217777872679021	0.20226032342553846	0	0	7.1199715201139195	24.467633793620546	CREB5;HBEGF
Leukocyte transendothelial migration	2/112	0.035583902572101735	0.21919683984414667	0	0	6.738544474393531	22.47885389708242	CLDN4;OCLN
AMPK signaling pathway	2/120	0.04033209211620721	0.24357420336846708	0	0	6.289308176100628	20.192501864813632	IRS2;CREB5
MicroRNAs in cancer	3/299	0.04480431045552385	0.26537937731348743	0	0	3.7862055909635894	11.757875668572709	PIM1;IRS2;PTGS2
FoxO signaling pathway	2/132	0.047873962180196836	0.2782109500283137	0	0	5.717552887364208	17.376692449482736	IL6;IRS2
Human papillomavirus infection	3/330	0.05698396361020164	0.3250196442952242	0	0	3.4305317324185247	9.828423296408435	PTGS2;TNF;CREB5
Oxytocin signaling pathway	2/153	0.06218246445110409	0.3482218009261829	0	0	4.932790726353435	13.701725199124215	RGS2;PTGS2
Cushing syndrome	2/155	0.06361337697202556	0.34987357334614055	0	0	4.869141813755325	13.414152165567529	NR4A1;CREB5
Cellular senescence	2/160	0.06723933617124507	0.3633283428200611	0	0	4.716981132075472	12.73347567461341	IL6;CXCL8
Asthma	1/31	0.07902332022213049	0.41964107980027915	0	0	12.172854534388314	30.89485425916869	TNF
Tuberculosis	2/179	0.0816151569043371	0.4260587851955225	0	0	4.216295983978076	10.564942712697873	IL6;TNF
Prion diseases	1/35	0.08876268201595139	0.45564843434855046	0	0	10.78167115902965	26.1109322359125	IL6
Chemokine signaling pathway	2/190	0.09033544373357716	0.4561199454088814	0	0	3.972194637537239	9.5500511804533	CXCL8;CXCL1
Allograft rejection	1/38	0.09600081967786796	0.47690729775456986	0	0	9.930486593843098	23.271087877255486	TNF
Viral carcinogenesis	2/201	0.09931875340403266	0.4855583499752708	0	0	3.7548108514033607	8.671438542117755	SRF;CREB5
Epstein-Barr virus infection	2/201	0.09931875340403266	0.4779715007569072	0	0	3.7548108514033607	8.671438542117755	IL6;TNF
Proteoglycans in cancer	2/201	0.09931875340403266	0.47061809305295477	0	0	3.7548108514033607	8.671438542117755	TNF;HBEGF
Type I diabetes mellitus	1/43	0.10793922397015307	0.5037163785273809	0	0	8.775778850372971	19.53652436395939	TNF
Regulation of actin cytoskeleton	2/214	0.11024492875870509	0.5067975829504653	0	0	3.5267148651031563	7.776585305471961	FGF7;BDKRB1
Vasopressin-regulated water reabsorption	1/44	0.11030827463950899	0.4996315968965995	0	0	8.576329331046312	18.906315061229108	CREB5
Hedgehog signaling pathway	1/47	0.11737845127517897	0.5239501883007989	0	0	8.028904054596547	17.200738161787264	SMURF2
Intestinal immune network for IgA production	1/48	0.11972290415463233	0.5267807782803823	0	0	7.861635220125786	16.68691303774772	IL6
Cocaine addiction	1/49	0.12206124682690901	0.5295051270801123	0	0	7.7011936850211775	16.197399592213852	CREB5
Ovarian steroidogenesis	1/49	0.12206124682690901	0.5221508892039997	0	0	7.7011936850211775	16.197399592213852	PTGS2
Amyotrophic lateral sclerosis (ALS)	1/51	0.12671966397645323	0.5346528288321589	0	0	7.3991860895301516	15.285075861047028	TNF
Glycosaminoglycan biosynthesis	1/53	0.1313538272083178	0.5467159294616472	0	0	7.1199715201139195	14.452549845444226	HS3ST1
Pathogenic Escherichia coli infection	1/55	0.1359638603430485	0.5583582531421192	0	0	6.861063464837049	13.690333868480248	OCLN
VEGF signaling pathway	1/59	0.14511202875008503	0.588085590197713	0	0	6.395906619763352	12.345693781919241	PTGS2
Arachidonic acid metabolism	1/63	0.15416514764479222	0.6166605905791689	0	0	5.989817310572027	11.199346294466428	PTGS2
Cytosolic DNA-sensing pathway	1/63	0.15416514764479222	0.6087546855717436	0	0	5.989817310572027	11.199346294466428	IL6
Shigellosis	1/65	0.15865636663963978	0.6185589990507475	0	0	5.805515239477504	10.688038500218838	CXCL8
Acute myeloid leukemia	1/66	0.16089319370328137	0.6194387957576333	0	0	5.717552887364208	10.446052185749542	PIM1
Amphetamine addiction	1/68	0.16534935780163626	0.6287358296654811	0	0	5.549389567147614	9.987207122278885	CREB5
Fc epsilon RI signaling pathway	1/68	0.16534935780163626	0.6210683195476094	0	0	5.549389567147614	9.987207122278885	TNF
Melanoma	1/72	0.17419214247767076	0.6463997576279831	0	0	5.2410901467505235	9.159309863254755	FGF7
Thyroid hormone synthesis	1/74	0.1785789998452881	0.6547896660993897	0	0	5.099439061703213	8.784927075503866	CREB5
Antigen processing and presentation	1/77	0.1851164478822136	0.6707748935026092	0	0	4.90075961774075	8.266455299736123	TNF
Complement and coagulation cascades	1/79	0.189446358131585	0.6784823058666067	0	0	4.776689754000477	7.946736876414668	BDKRB1
Chemical carcinogenesis	1/82	0.19589893099909875	0.6935272499738209	0	0	4.601932811780948	7.501870275733452	PTGS2
ErbB signaling pathway	1/85	0.20230109846646596	0.7080538446326309	0	0	4.439511653718091	7.09433120947644	HBEGF
Insulin secretion	1/86	0.2044240199319846	0.7074449229106883	0	0	4.3878894251864855	6.966032967145722	CREB5
Dilated cardiomyopathy (DCM)	1/91	0.21495575933398842	0.735626376387427	0	0	4.146796599626788	6.374965965447751	TNF
GnRH signaling pathway	1/93	0.2191300468797104	0.7416709279005582	0	0	4.057618178129438	6.159829190664382	HBEGF
Small cell lung cancer	1/93	0.2191300468797104	0.7336092873799	0	0	4.057618178129438	6.159829190664382	PTGS2
Prostate cancer	1/97	0.2274133958593331	0.7531540422008021	0	0	3.8902937171756466	5.761469716431099	CREB5
HIF-1 signaling pathway	1/100	0.23356927222454107	0.7653120834591346	0	0	3.7735849056603774	5.487836138924141	IL6
Inflammatory mediator regulation of TRP channels	1/100	0.23356927222454107	0.7572561667911437	0	0	3.7735849056603774	5.487836138924141	BDKRB1
T cell receptor signaling pathway	1/101	0.23561051694391522	0.7559170751950613	0	0	3.736222678871661	5.40099080597807	TNF
Glucagon signaling pathway	1/103	0.23967701748244924	0.7610363029339626	0	0	3.6636746656896864	5.233423786330214	CREB5
Th17 cell differentiation	1/107	0.24774644488655426	0.7786316839291705	0	0	3.5267148651031563	4.920999666637915	IL6
Cholinergic synapse	1/112	0.25771514426355596	0.8017804488199519	0	0	3.3692722371967654	4.568397560717059	CREB5
Toxoplasmosis	1/113	0.2596932737449941	0.7998552831345819	0	0	3.3394556687259978	4.502434666038187	TNF
Serotonergic synapse	1/113	0.2596932737449941	0.7919359238956256	0	0	3.3394556687259978	4.502434666038187	PTGS2
Sphingolipid signaling pathway	1/119	0.2714538942389273	0.8196843080940157	0	0	3.1710797526557792	4.134970580847049	TNF
Osteoclast differentiation	1/127	0.28684997913025934	0.8577649861370862	0	0	2.971326697370376	3.7105806587108936	TNF
Autophagy	1/128	0.28875190100360926	0.855149860664535	0	0	2.94811320754717	3.662109179261563	IRS2
Relaxin signaling pathway	1/130	0.29254082698316297	0.8581197591506113	0	0	2.902757619738752	3.5679275547776816	CREB5
Dopaminergic synapse	1/131	0.29442785660299275	0.8555073569219035	0	0	2.880599164626242	3.5221698833078836	CREB5
Natural killer cell mediated cytotoxicity	1/131	0.29442785660299275	0.8475119610628203	0	0	2.880599164626242	3.5221698833078836	TNF
Systemic lupus erythematosus	1/133	0.2981871126097133	0.8503854692943676	0	0	2.837281883955171	3.4332078163048427	TNF
Apelin signaling pathway	1/137	0.3056467657251325	0.8636624205811083	0	0	2.7544415369783777	3.264908977254564	CCN2
Ubiquitin mediated proteolysis	1/137	0.3056467657251325	0.855810944030371	0	0	2.7544415369783777	3.264908977254564	SMURF2
Insulin signaling pathway	1/137	0.3056467657251325	0.8481009355255928	0	0	2.7544415369783777	3.264908977254564	IRS2
Measles	1/138	0.3074994900852245	0.8456235977343673	0	0	2.7344818156959256	3.2247247743953293	IL6
Fluid shear stress and atherosclerosis	1/139	0.3093473638534097	0.8431768855473468	0	0	2.7148092846477536	3.1852598849136067	TNF
Signaling pathways regulating pluripotency of stem cells	1/139	0.3093473638534097	0.8357805970776332	0	0	2.7148092846477536	3.1852598849136067	LIF
Apoptosis	1/143	0.3166906021667216	0.8481800475421762	0	0	2.638870563398865	3.0342525402361122	TNF
Adrenergic signaling in cardiomyocytes	1/145	0.3203334403206148	0.8505405139547358	0	0	2.6024723487312946	2.962635848256757	CREB5
Breast cancer	1/147	0.3239572224178248	0.8528104658520517	0	0	2.567064561673726	2.8934509086923215	FGF7
Phospholipase D signaling pathway	1/148	0.3257619980038818	0.8502940286880982	0	0	2.5497195308516063	2.8597354199827167	CXCL8
Retrograde endocannabinoid signaling	1/148	0.3257619980038818	0.8431487007159293	0	0	2.5497195308516063	2.8597354199827167	PTGS2
Gastric cancer	1/149	0.327562046155542	0.8407425851325578	0	0	2.5326073192351526	2.826586774574912	FGF7
mTOR signaling pathway	1/152	0.33293394754397654	0.8474682301119403	0	0	2.4826216484607744	2.7304150059597463	TNF
Wnt signaling pathway	1/158	0.3435517406268233	0.8673273451890293	0	0	2.3883448770002387	2.5517495842569513	DKK1
Hippo signaling pathway	1/160	0.3470540194443562	0.8690458373078188	0	0	2.358490566037736	2.495931215847456	CCN2
Necroptosis	1/162	0.35053796361167666	0.8706910709064226	0	0	2.3293733985557883	2.4418501412611917	TNF
Alzheimer disease	1/171	0.3659913340474585	0.9018026470929377	0	0	2.2067747986317996	2.2181300305131786	TNF
Herpes simplex virus 1 infection	2/492	0.3759871503339847	0.919079700816407	0	0	1.5339776039269828	1.5005373689520887	IL6;TNF
Alcoholism	1/180	0.38108377992179704	0.9242031828024685	0	0	2.0964360587002098	2.022507407171676	CREB5
Axon guidance	1/181	0.38273880018762685	0.9209652379514771	0	0	2.0848535390388823	2.0022985641667344	EPHB3
Calcium signaling pathway	1/188	0.3942029797950209	0.9411978122237707	0	0	2.0072260136491367	1.8685052693650452	BDKRB1
Huntington disease	1/193	0.40226351544129346	0.9530550981224492	0	0	1.955225339720403	1.780521838046037	CREB5
Rap1 signaling pathway	1/206	0.42273167883657475	0.9939034891730155	0	0	1.8318373328448432	1.5772442392364212	FGF7
cAMP signaling pathway	1/212	0.4319450471806209	1.0	0	0	1.7799928800284799	1.4942273129757209	CREB5
Human immunodeficiency virus 1 infection	1/212	0.4319450471806209	1.0	0	0	1.7799928800284799	1.4942273129757209	TNF
Thermogenesis	1/231	0.4601791401714015	1.0	0	0	1.6335865392469167	1.2678909256782886	CREB5
Ras signaling pathway	1/232	0.46162637804682477	1.0	0	0	1.6265452179570592	1.2573185110694076	FGF7
Endocytosis	1/244	0.4786990791566307	1.0	0	0	1.546551190844417	1.139318135198037	SMURF2
Neuroactive ligand-receptor interaction	1/338	0.5952718260613302	1.0	0	0	1.1164452383610584	0.5791415956656145	BDKRB1
Olfactory transduction	1/444	0.6962106935829356	1.0	0	0	0.8499065102838688	0.3077536493228247	RGS2
