## Supplementary Tables for "Interspecies variation in hominid gut microbiota controls host gene regulation": SITable20_Reactome_2016_table.txt

Term	Overlap	P-value	Adjusted P-value	Old P-value	Old Adjusted P-value	Odds Ratio	Combined Score	Genes
Signaling by Interleukins Homo sapiens R-HSA-449147	7/392	7.46669444297159E-5	0.11424042497746534	0	0	6.738544474393531	64.03283743088562	DUSP5;CSF3;FGF7;IL6;LIF;IRS2;HBEGF
PI3K/AKT Signaling in Cancer Homo sapiens R-HSA-2219528	4/86	7.945280558338202E-5	0.060781396271287244	0	0	17.551557700745942	165.6928012819457	NR4A1;FGF7;IRS2;HBEGF
Signal Transduction Homo sapiens R-HSA-162582	17/2465	1.331685392690111E-4	0.06791595502719565	0	0	2.6024723487312946	23.22419003104677	DUSP5;CXCL8;SMURF2;SRF;ARHGAP29;IRS2;CXCL1;TNF;DKK1;FGD4;NR4A1;FGF7;RGS2;IL6;BDKRB1;AMOTL2;HBEGF
Cytokine Signaling in Immune system Homo sapiens R-HSA-1280215	8/620	2.109539034554009E-4	0.08068986807169085	0	0	4.869141813755325	41.21178778036091	DUSP5;CSF3;FGF7;IL6;LIF;IRS2;TNF;HBEGF
PI-3K cascade:FGFR1 Homo sapiens R-HSA-5654689	4/122	3.0631123838661744E-4	0.09373123894630495	0	0	12.372409526755336	100.10403778554083	NR4A1;FGF7;IRS2;HBEGF
PI-3K cascade:FGFR3 Homo sapiens R-HSA-5654710	4/122	3.0631123838661744E-4	0.07810936578858745	0	0	12.372409526755336	100.10403778554083	NR4A1;FGF7;IRS2;HBEGF
PI3K events in ERBB4 signaling Homo sapiens R-HSA-1250342	4/122	3.0631123838661744E-4	0.06695088496164639	0	0	12.372409526755336	100.10403778554083	NR4A1;FGF7;IRS2;HBEGF
PIP3 activates AKT signaling Homo sapiens R-HSA-1257604	4/122	3.0631123838661744E-4	0.05858202434144059	0	0	12.372409526755336	100.10403778554083	NR4A1;FGF7;IRS2;HBEGF
PI-3K cascade:FGFR4 Homo sapiens R-HSA-5654720	4/122	3.0631123838661744E-4	0.052072910525724964	0	0	12.372409526755336	100.10403778554083	NR4A1;FGF7;IRS2;HBEGF
PI-3K cascade:FGFR2 Homo sapiens R-HSA-5654695	4/122	3.0631123838661744E-4	0.04686561947315247	0	0	12.372409526755336	100.10403778554083	NR4A1;FGF7;IRS2;HBEGF
GAB1 signalosome Homo sapiens R-HSA-180292	4/125	3.3600281825447667E-4	0.04673493744812267	0	0	12.075471698113208	96.58434427621572	NR4A1;FGF7;IRS2;HBEGF
PI3K/AKT activation Homo sapiens R-HSA-198203	4/125	3.3600281825447667E-4	0.04284035932744578	0	0	12.075471698113208	96.58434427621572	NR4A1;FGF7;IRS2;HBEGF
MAPK1/MAPK3 signaling Homo sapiens R-HSA-5684996	5/241	4.365221720180772E-4	0.051375301783666005	0	0	7.8290143270962185	60.570511148307496	DUSP5;FGF7;IL6;IRS2;HBEGF
Constitutive Signaling by Aberrant PI3K in Cancer Homo sapiens R-HSA-2219530	3/61	5.673227015750895E-4	0.06200026667213478	0	0	18.558614290133004	138.71788946898957	FGF7;IRS2;HBEGF
Role of LAT2/NTAL/LAB on calcium mobilization Homo sapiens R-HSA-2730905	4/162	8.917977679543883E-4	0.0909633723313476	0	0	9.317493594223153	65.42996663059394	NR4A1;FGF7;IRS2;HBEGF
MAPK family signaling cascades Homo sapiens R-HSA-5683057	5/284	9.163462194677334E-4	0.08762560723660201	0	0	6.643635397289397	46.47300223127251	DUSP5;FGF7;IL6;IRS2;HBEGF
Gastrin-CREB signalling pathway via PKC and MAPK Homo sapiens R-HSA-881907	6/432	9.545381935700195E-4	0.08590843742130176	0	0	5.2410901467505235	36.44802359214953	DUSP5;FGF7;RGS2;BDKRB1;IRS2;HBEGF
Diseases of signal transduction Homo sapiens R-HSA-5663202	5/288	9.754054112028803E-4	0.08290945995224482	0	0	6.551362683438155	45.41835277140991	NR4A1;FGF7;IRS2;DKK1;HBEGF
Developmental Biology Homo sapiens R-HSA-1266738	8/786	0.001015406633452335	0.08176695522010909	0	0	3.840798886168323	26.47257620673415	DUSP5;FGF7;IRS2;TNF;DKK1;KDM6A;EPHB3;HBEGF
Signalling by NGF Homo sapiens R-HSA-166520	6/450	0.0011776917699353837	0.09009342040005686	0	0	5.031446540880504	33.933076142859825	DUSP5;FGD4;NR4A1;FGF7;IRS2;HBEGF
PI5P, PP2A and IER3 Regulate PI3K/AKT Signaling Homo sapiens R-HSA-6811558	3/83	0.0013901138479899182	0.10127972321069405	0	0	13.639463514435098	89.7254325551014	FGF7;IRS2;HBEGF
Signaling by SCF-KIT Homo sapiens R-HSA-1433557	5/325	0.0016648923615033308	0.11578569605000437	0	0	5.805515239477504	37.14365634476188	DUSP5;NR4A1;FGF7;IRS2;HBEGF
Downstream signaling events of B Cell Receptor (BCR) Homo sapiens R-HSA-1168372	4/192	0.00166951260484222	0.11105888197428682	0	0	7.861635220125786	50.27691468977086	NR4A1;FGF7;IRS2;HBEGF
RAF-independent MAPK1/3 activation Homo sapiens R-HSA-112409	2/23	0.001682135580176126	0.10723614323622804	0	0	32.81378178835111	209.60430235124764	DUSP5;IL6
Negative regulation of the PI3K/AKT network Homo sapiens R-HSA-199418	3/90	0.0017543843654351749	0.1073683231646327	0	0	12.578616352201257	79.81933676139575	FGF7;IRS2;HBEGF
Downstream signaling of activated FGFR2 Homo sapiens R-HSA-5654696	5/329	0.0017565338731616183	0.10336526253604908	0	0	5.734931467568963	36.38477262132243	DUSP5;NR4A1;FGF7;IRS2;HBEGF
Downstream signaling of activated FGFR4 Homo sapiens R-HSA-5654716	5/329	0.0017565338731616183	0.09953691947915838	0	0	5.734931467568963	36.38477262132243	DUSP5;NR4A1;FGF7;IRS2;HBEGF
Downstream signaling of activated FGFR3 Homo sapiens R-HSA-5654708	5/329	0.0017565338731616183	0.09598202949775987	0	0	5.734931467568963	36.38477262132243	DUSP5;NR4A1;FGF7;IRS2;HBEGF
Signaling by ERBB4 Homo sapiens R-HSA-1236394	5/330	0.0017800126607728612	0.09391101279249922	0	0	5.717552887364208	36.19859806695081	DUSP5;NR4A1;FGF7;IRS2;HBEGF
Signaling by FGFR4 Homo sapiens R-HSA-5654743	5/332	0.0018276618628408417	0.09321075500488292	0	0	5.683109797681291	35.83040349866188	DUSP5;NR4A1;FGF7;IRS2;HBEGF
Downstream signaling of activated FGFR1 Homo sapiens R-HSA-5654687	5/332	0.0018276618628408417	0.09020395645633832	0	0	5.683109797681291	35.83040349866188	DUSP5;NR4A1;FGF7;IRS2;HBEGF
Signaling by FGFR3 Homo sapiens R-HSA-5654741	5/333	0.0018518350071276097	0.08854086127828883	0	0	5.666043401892458	35.64835535016591	DUSP5;NR4A1;FGF7;IRS2;HBEGF
Signaling by FGFR1 Homo sapiens R-HSA-5654736	5/336	0.0019257650258496422	0.08928546938030159	0	0	5.615453728661276	35.11024244252827	DUSP5;NR4A1;FGF7;IRS2;HBEGF
Downstream signal transduction Homo sapiens R-HSA-186763	5/341	0.0020537659498481554	0.09241946774316699	0	0	5.533115697449234	34.239363262522524	DUSP5;NR4A1;FGF7;IRS2;HBEGF
Immune System Homo sapiens R-HSA-168256	11/1547	0.0021111009245679798	0.0922852689882574	0	0	2.6832213291702747	16.53010762792262	DUSP5;CD274;NR4A1;CSF3;FGF7;IL6;SMURF2;LIF;IRS2;TNF;HBEGF
DAP12 signaling Homo sapiens R-HSA-2424491	5/344	0.002133497542945144	0.09067364557516862	0	0	5.484861781483106	33.73185940649064	DUSP5;NR4A1;FGF7;IRS2;HBEGF
Interleukin-6 family signaling Homo sapiens R-HSA-6783589	2/27	0.0023179503687532177	0.09585038011330874	0	0	27.95248078266946	169.5897119645157	IL6;LIF
Signaling by EGFR Homo sapiens R-HSA-177929	5/355	0.0024453277935942374	0.09845661905787324	0	0	5.3149083178315175	31.961605623873286	DUSP5;NR4A1;FGF7;IRS2;HBEGF
DAP12 interactions Homo sapiens R-HSA-2172127	5/359	0.0025665602595546034	0.10068813325944982	0	0	5.25568928364955	31.3511783095936	DUSP5;NR4A1;FGF7;IRS2;HBEGF
Signaling by FGFR2 Homo sapiens R-HSA-5654738	5/361	0.0026287917101578276	0.1005512829135369	0	0	5.226571891496367	31.052270758147348	DUSP5;NR4A1;FGF7;IRS2;HBEGF
Signaling by PDGF Homo sapiens R-HSA-186797	5/364	0.0027241892788579646	0.10165877065006551	0	0	5.183495749533486	30.611571674674522	DUSP5;NR4A1;FGF7;IRS2;HBEGF
Signaling by FGFR Homo sapiens R-HSA-190236	5/366	0.0027891708698138816	0.10160551025750568	0	0	5.155170636148056	30.322769907173694	DUSP5;NR4A1;FGF7;IRS2;HBEGF
NGF signalling via TRKA from the plasma membrane Homo sapiens R-HSA-187037	5/374	0.0030604051350443372	0.10889348503762408	0	0	5.044899606497831	29.205973033539774	DUSP5;NR4A1;FGF7;IRS2;HBEGF
Signaling by the B Cell Receptor (BCR) Homo sapiens R-HSA-983705	4/233	0.003362127597563047	0.11691034600616958	0	0	6.47825734877318	36.89485005646908	NR4A1;FGF7;IRS2;HBEGF
GRB2 events in EGFR signaling Homo sapiens R-HSA-179812	4/235	0.003466344347617204	0.11785570781898493	0	0	6.423123243677238	36.384775543793815	DUSP5;FGF7;IRS2;HBEGF
SHC1 events in EGFR signaling Homo sapiens R-HSA-180336	4/235	0.003466344347617204	0.11529362721422438	0	0	6.423123243677238	36.384775543793815	DUSP5;FGF7;IRS2;HBEGF
SOS-mediated signalling Homo sapiens R-HSA-112412	4/235	0.003466344347617204	0.1128405713160494	0	0	6.423123243677238	36.384775543793815	DUSP5;FGF7;IRS2;HBEGF
SHC1 events in ERBB4 signaling Homo sapiens R-HSA-1250347	4/235	0.003466344347617204	0.11048972608029838	0	0	6.423123243677238	36.384775543793815	DUSP5;FGF7;IRS2;HBEGF
RAF/MAP kinase cascade Homo sapiens R-HSA-5673001	4/235	0.003466344347617204	0.10823483371131269	0	0	6.423123243677238	36.384775543793815	DUSP5;FGF7;IRS2;HBEGF
FRS-mediated FGFR2 signaling Homo sapiens R-HSA-5654700	4/236	0.003519270034653902	0.10768966306040939	0	0	6.395906619763352	36.13368524078282	DUSP5;FGF7;IRS2;HBEGF
FRS-mediated FGFR4 signaling Homo sapiens R-HSA-5654712	4/236	0.003519270034653902	0.10557810103961705	0	0	6.395906619763352	36.13368524078282	DUSP5;FGF7;IRS2;HBEGF
FRS-mediated FGFR3 signaling Homo sapiens R-HSA-5654706	4/236	0.003519270034653902	0.10354775294270134	0	0	6.395906619763352	36.13368524078282	DUSP5;FGF7;IRS2;HBEGF
FRS-mediated FGFR1 signaling Homo sapiens R-HSA-5654693	4/236	0.003519270034653902	0.1015940217551032	0	0	6.395906619763352	36.13368524078282	DUSP5;FGF7;IRS2;HBEGF
ARMS-mediated activation Homo sapiens R-HSA-170984	4/239	0.003681349329707208	0.10430489767503756	0	0	6.31562327307176	35.39575860630251	DUSP5;FGF7;IRS2;HBEGF
Signalling to p38 via RIT and RIN Homo sapiens R-HSA-187706	4/239	0.003681349329707208	0.10240844499003689	0	0	6.31562327307176	35.39575860630251	DUSP5;FGF7;IRS2;HBEGF
Frs2-mediated activation Homo sapiens R-HSA-170968	4/240	0.003736485627244072	0.1020861251729184	0	0	6.289308176100628	35.15477849801219	DUSP5;FGF7;IRS2;HBEGF
Prolonged ERK activation events Homo sapiens R-HSA-169893	4/242	0.003848439365591006	0.10330021455007438	0	0	6.237330422579136	34.68010336784408	DUSP5;FGF7;IRS2;HBEGF
Fc epsilon receptor (FCERI) signaling Homo sapiens R-HSA-2454202	5/395	0.003862879336165708	0.10190009283333679	0	0	4.776689754000477	26.54092396259862	DUSP5;NR4A1;FGF7;IRS2;HBEGF
Signaling by Leptin Homo sapiens R-HSA-2586552	4/243	0.0039052622292228135	0.10127205441882889	0	0	6.21166239614877	34.44634114931507	DUSP5;FGF7;IRS2;HBEGF
Interleukin receptor SHC signaling Homo sapiens R-HSA-912526	4/245	0.004020613447911836	0.10252564292175183	0	0	6.160954948016943	33.98580385990115	DUSP5;FGF7;IRS2;HBEGF
Signalling to RAS Homo sapiens R-HSA-167044	4/246	0.004079147181625662	0.10231303586700433	0	0	6.135910415707931	33.75896509603319	DUSP5;FGF7;IRS2;HBEGF
VEGFR2 mediated cell proliferation Homo sapiens R-HSA-5218921	4/248	0.004197944288404889	0.10359443163321741	0	0	6.086427267194157	33.311992262061935	DUSP5;FGF7;IRS2;HBEGF
Interleukin-2 signaling Homo sapiens R-HSA-451927	4/252	0.004442531562290253	0.10789005222704899	0	0	5.989817310572027	32.44403050815888	DUSP5;FGF7;IRS2;HBEGF
Signalling to ERKs Homo sapiens R-HSA-187687	4/253	0.0045051506991491954	0.10770125890153545	0	0	5.9661421433365645	32.23228540204264	DUSP5;FGF7;IRS2;HBEGF
Interleukin-3, 5 and GM-CSF signaling Homo sapiens R-HSA-512988	4/261	0.005027713164522209	0.11834463294952277	0	0	5.783271886069543	30.609643822801996	DUSP5;FGF7;IRS2;HBEGF
NCAM signaling for neurite out-growth Homo sapiens R-HSA-375165	4/266	0.005374214213178983	0.12458405676005824	0	0	5.674563767910342	29.656081194793966	DUSP5;FGF7;IRS2;HBEGF
Signaling by GPCR Homo sapiens R-HSA-372790	9/1293	0.0064452985333724915	0.14718368292626735	0	0	2.626625224357571	13.249759637997215	DUSP5;FGD4;FGF7;RGS2;CXCL8;BDKRB1;IRS2;CXCL1;HBEGF
IRS-mediated signalling Homo sapiens R-HSA-112399	4/284	0.006753730091690804	0.15195892706304306	0	0	5.3149083178315175	26.56210640739755	DUSP5;FGF7;IRS2;HBEGF
Insulin receptor signalling cascade Homo sapiens R-HSA-74751	4/287	0.007004417646384425	0.1553153478111329	0	0	5.2593517848925115	26.09277095071314	DUSP5;FGF7;IRS2;HBEGF
IGF1R signaling cascade Homo sapiens R-HSA-2428924	4/288	0.0070893335482454375	0.154952576125936	0	0	5.2410901467505235	25.939014369461745	DUSP5;FGF7;IRS2;HBEGF
Signaling by Type 1 Insulin-like Growth Factor 1 Receptor (IGF1R) Homo sapiens R-HSA-2404192	4/288	0.0070893335482454375	0.15277014547627493	0	0	5.2410901467505235	25.939014369461745	DUSP5;FGF7;IRS2;HBEGF
IRS-related events triggered by IGF1R Homo sapiens R-HSA-2428928	4/288	0.0070893335482454375	0.15064833790021556	0	0	5.2410901467505235	25.939014369461745	DUSP5;FGF7;IRS2;HBEGF
FCERI mediated MAPK activation Homo sapiens R-HSA-2871796	4/289	0.007174929998969744	0.15037866984142065	0	0	5.222954886727166	25.78657582359572	DUSP5;FGF7;IRS2;HBEGF
Cellular Senescence Homo sapiens R-HSA-2559583	3/161	0.008935386516638416	0.1847451536548213	0	0	7.031524668932381	33.172876169617844	IL6;CXCL8;PHC1
Signaling by Insulin receptor Homo sapiens R-HSA-74752	4/311	0.009234781962714484	0.18838955203937546	0	0	4.853485409209489	22.73750300549359	DUSP5;FGF7;IRS2;HBEGF
Chemokine receptors bind chemokines Homo sapiens R-HSA-380108	2/56	0.009683630371694523	0.1949467693249029	0	0	13.477088948787062	62.49755269009135	CXCL8;CXCL1
VEGFA-VEGFR2 Pathway Homo sapiens R-HSA-4420097	4/320	0.010178115878309213	0.202240484335235	0	0	4.716981132075472	21.639223423139136	DUSP5;FGF7;IRS2;HBEGF
Signaling by VEGF Homo sapiens R-HSA-194138	4/328	0.011067527455664382	0.21709380778418597	0	0	4.601932811780948	20.725908479587343	DUSP5;FGF7;IRS2;HBEGF
Axon guidance Homo sapiens R-HSA-422475	5/515	0.011540666105217206	0.22350910305040916	0	0	3.6636746656896864	16.34687048230579	DUSP5;FGF7;IRS2;EPHB3;HBEGF
Disease Homo sapiens R-HSA-1643685	6/725	0.012001033958252364	0.22951977445157645	0	0	3.1229668184775536	13.812140438938005	NR4A1;FGF7;IRS2;ADAMTS9;DKK1;HBEGF
IRS activation Homo sapiens R-HSA-74713	1/5	0.013181151581290242	0.24897730764659345	0	0	75.47169811320755	326.714519270479	IRS2
Peptide ligand-binding receptors Homo sapiens R-HSA-375276	3/193	0.014554351564103766	0.27156290113510684	0	0	5.865676019161208	24.81101918178754	CXCL8;BDKRB1;CXCL1
Adaptive Immune System Homo sapiens R-HSA-1280218	6/762	0.015036010522078464	0.2771698325154223	0	0	2.971326697370376	12.471571099355385	CD274;NR4A1;FGF7;SMURF2;IRS2;HBEGF
Misspliced LRP5 mutants have enhanced beta-catenin-dependent signaling Homo sapiens R-HSA-5339717	1/6	0.015796862298306416	0.28772856329058116	0	0	62.893081761006286	260.87697782297795	DKK1
Uptake and function of diphtheria toxin Homo sapiens R-HSA-5336415	1/6	0.015796862298306416	0.2843435213695155	0	0	62.893081761006286	260.87697782297795	HBEGF
Synthesis of 15-eicosatetraenoic acid derivatives Homo sapiens R-HSA-2142770	1/6	0.015796862298306416	0.2810372013535909	0	0	62.893081761006286	260.87697782297795	PTGS2
TNFR1-mediated ceramide production Homo sapiens R-HSA-5626978	1/6	0.015796862298306416	0.2778068886943542	0	0	62.893081761006286	260.87697782297795	TNF
Senescence-Associated Secretory Phenotype (SASP) Homo sapiens R-HSA-2559582	2/77	0.017760350182659392	0.30878790658487354	0	0	9.8015192354815	39.50783459074165	IL6;CXCL8
PTK6 promotes HIF1A stabilization Homo sapiens R-HSA-8857538	1/7	0.018405771321200717	0.31641382158918085	0	0	53.908355795148246	215.36878732004925	HBEGF
PI3K Cascade Homo sapiens R-HSA-109704	2/79	0.01863850207343616	0.3168545352484147	0	0	9.553379508000955	38.04658069090956	FGF7;IRS2
Vitamin C (ascorbate) metabolism Homo sapiens R-HSA-196836	1/8	0.02100789576309119	0.3532096760168079	0	0	47.16981132075472	182.21023222670433	SLC2A3
Nicotinamide salvaging Homo sapiens R-HSA-197264	1/8	0.02100789576309119	0.3493704404079296	0	0	47.16981132075472	182.21023222670433	PTGS2
MAPK1 (ERK2) activation Homo sapiens R-HSA-112411	1/9	0.023603252767760232	0.38831157779218445	0	0	41.92872117400419	157.08053447822863	IL6
AKT phosphorylates targets in the nucleus Homo sapiens R-HSA-198693	1/9	0.023603252767760232	0.3841806035603527	0	0	41.92872117400419	157.08053447822863	NR4A1
EGFR Transactivation by Gastrin Homo sapiens R-HSA-2179392	1/9	0.023603252767760232	0.3801365972070858	0	0	41.92872117400419	157.08053447822863	HBEGF
G alpha (i) signalling events Homo sapiens R-HSA-418594	3/240	0.025747570148020305	0.4103518992340736	0	0	4.716981132075472	17.261391601455447	CXCL8;BDKRB1;CXCL1
Signal attenuation Homo sapiens R-HSA-74749	1/10	0.026191859470542787	0.4131293297930975	0	0	37.735849056603776	137.44553297078377	IRS2
MAPK3 (ERK1) activation Homo sapiens R-HSA-110056	1/10	0.026191859470542787	0.40891372438704554	0	0	37.735849056603776	137.44553297078377	IL6
FGFR2b ligand binding and activation Homo sapiens R-HSA-190377	1/10	0.026191859470542787	0.4047832827265703	0	0	37.735849056603776	137.44553297078377	FGF7
POU5F1 (OCT4), SOX2, NANOG repress genes related to differentiation Homo sapiens R-HSA-2892245	1/10	0.026191859470542787	0.4007354498993046	0	0	37.735849056603776	137.44553297078377	DKK1
Metabolism of water-soluble vitamins and cofactors Homo sapiens R-HSA-196849	2/98	0.0278524987743966	0.42192399133491876	0	0	7.7011936850211775	27.57668536029385	SLC2A3;PTGS2
Interleukin-6 signaling Homo sapiens R-HSA-1059683	1/11	0.02877373299362358	0.4316059949043537	0	0	34.305317324185246	121.72529526045803	IL6
Apoptotic cleavage of cell adhesion proteins Homo sapiens R-HSA-351906	1/11	0.02877373299362358	0.4274156454392629	0	0	34.305317324185246	121.72529526045803	OCLN
Facilitative Na+-independent glucose transporters Homo sapiens R-HSA-428790	1/13	0.033917348898843465	0.49897638283875484	0	0	29.02757619738752	98.22434335489783	SLC2A3
ERBB2 Activates PTK6 Signaling Homo sapiens R-HSA-8847993	1/13	0.033917348898843465	0.49422422681171907	0	0	29.02757619738752	98.22434335489783	HBEGF
TNFR1-induced proapoptotic signaling Homo sapiens R-HSA-5357786	1/13	0.033917348898843465	0.4895617341059481	0	0	29.02757619738752	98.22434335489783	TNF
Nicotinate metabolism Homo sapiens R-HSA-196807	1/14	0.036479125395076716	0.5216174005090409	0	0	26.954177897574123	89.24568972989405	PTGS2
Synthesis of Prostaglandins (PG) and Thromboxanes (TX) Homo sapiens R-HSA-2162123	1/14	0.036479125395076716	0.5167876097635868	0	0	26.954177897574123	89.24568972989405	PTGS2
Regulation of pyruvate dehydrogenase (PDH) complex Homo sapiens R-HSA-204174	1/14	0.036479125395076716	0.5120464390318108	0	0	26.954177897574123	89.24568972989405	PDP1
Negative regulation of TCF-dependent signaling by WNT ligand antagonists Homo sapiens R-HSA-3772470	1/15	0.03903423694583945	0.5429307502466759	0	0	25.157232704402514	81.5928590578418	DKK1
ERBB2 Regulates Cell Motility Homo sapiens R-HSA-6785631	1/15	0.03903423694583945	0.5380394822264356	0	0	25.157232704402514	81.5928590578418	HBEGF
Rho GTPase cycle Homo sapiens R-HSA-194840	2/122	0.04155484060585961	0.5676688047050464	0	0	6.186204763377668	19.676716756719173	FGD4;ARHGAP29
PI3K events in ERBB2 signaling Homo sapiens R-HSA-1963642	1/16	0.04158270052170735	0.5630224052939137	0	0	23.58490566037736	75.001675732294	HBEGF
GRB2 events in ERBB2 signaling Homo sapiens R-HSA-1963640	1/16	0.04158270052170735	0.5580836122650197	0	0	23.58490566037736	75.001675732294	HBEGF
Activated point mutants of FGFR2 Homo sapiens R-HSA-2033519	1/17	0.04412453306089756	0.5870481355058544	0	0	22.197558268590456	69.2727934733398	FGF7
Digestion of dietary lipid Homo sapiens R-HSA-192456	1/17	0.04412453306089756	0.5819873757170109	0	0	22.197558268590456	69.2727934733398	LIPH
SHC1 events in ERBB2 signaling Homo sapiens R-HSA-1250196	1/18	0.04665975146146969	0.6101659806499883	0	0	20.964360587002094	64.25310983206771	HBEGF
Ephrin signaling Homo sapiens R-HSA-3928664	1/19	0.04918837257235504	0.6377814409805357	0	0	19.860973187686195	59.82319787972893	EPHB3
IL-6-type cytokine receptor ligand interactions Homo sapiens R-HSA-6788467	1/20	0.05171041322818909	0.6648481700767169	0	0	18.867924528301888	55.88860568572333	LIF
FGFR2 ligand binding and activation Homo sapiens R-HSA-190241	1/20	0.05171041322818909	0.659307768659411	0	0	18.867924528301888	55.88860568572333	FGF7
Signaling by Hippo Homo sapiens R-HSA-2028269	1/20	0.05171041322818909	0.6538589441250356	0	0	18.867924528301888	55.88860568572333	AMOTL2
Class A/1 (Rhodopsin-like receptors) Homo sapiens R-HSA-373076	3/323	0.05410765690934035	0.6785632382892683	0	0	3.5048776213563877	10.222955443510704	CXCL8;BDKRB1;CXCL1
TP53 regulates transcription of additional cell cycle genes whose exact role in the p53 pathway remain uncertain Homo sapiens R-HSA-6804115	1/21	0.05422589020123468	0.674517170795846	0	0	17.969451931716083	52.373707198549084	RGCC
Metabolism of vitamins and cofactors Homo sapiens R-HSA-196854	2/148	0.05865521503593854	0.7237296693950481	0	0	5.099439061703213	14.462410963369711	SLC2A3;PTGS2
Downregulation of SMAD2/3:SMAD4 transcriptional activity Homo sapiens R-HSA-2173795	1/23	0.05923722002281265	0.7250635730792268	0	0	16.406890894175554	46.36924065709751	SMURF2
Signaling by BMP Homo sapiens R-HSA-201451	1/23	0.05923722002281265	0.7193091002770107	0	0	16.406890894175554	46.36924065709751	SMURF2
Growth hormone receptor signaling Homo sapiens R-HSA-982772	1/24	0.061733106226820024	0.7437137994254696	0	0	15.723270440251572	43.78828497289534	IRS2
Innate Immune System Homo sapiens R-HSA-168249	5/807	0.0618181876487071	0.738920524238452	0	0	2.3380327792195645	6.50804905027481	DUSP5;NR4A1;FGF7;IRS2;HBEGF
ATF4 activates genes Homo sapiens R-HSA-380994	1/25	0.0642224954747202	0.7617086672583093	0	0	15.09433962264151	41.440026156352445	CXCL8
Constitutive Signaling by AKT1 E17K in Cancer Homo sapiens R-HSA-5674400	1/25	0.0642224954747202	0.7558493698178608	0	0	15.09433962264151	41.440026156352445	NR4A1
HDMs demethylate histones Homo sapiens R-HSA-3214842	1/25	0.0642224954747202	0.7500795273001671	0	0	15.09433962264151	41.440026156352445	KDM6A
SHC-mediated cascade:FGFR2 Homo sapiens R-HSA-5654699	1/26	0.06670540432209354	0.7731762773697206	0	0	14.51378809869376	39.295635776830316	FGF7
Downregulation of TGF-beta receptor signaling Homo sapiens R-HSA-2173788	1/26	0.06670540432209354	0.7673629219007754	0	0	14.51378809869376	39.295635776830316	SMURF2
PD-1 signaling Homo sapiens R-HSA-389948	1/26	0.06670540432209354	0.7616363329313666	0	0	14.51378809869376	39.295635776830316	CD274
TNFR1-induced NFkappaB signaling pathway Homo sapiens R-HSA-5357956	1/26	0.06670540432209354	0.7559945823170602	0	0	14.51378809869376	39.295635776830316	TNF
Uptake and actions of bacterial toxins Homo sapiens R-HSA-5339562	1/27	0.06918184933137322	0.7782958049779487	0	0	13.97624039133473	37.3307720987078	HBEGF
Pyruvate metabolism Homo sapiens R-HSA-70268	1/27	0.06918184933137322	0.7726148137007374	0	0	13.97624039133473	37.3307720987078	PDP1
PERK regulates gene expression Homo sapiens R-HSA-381042	1/28	0.07165184698641218	0.7944009122406568	0	0	13.477088948787062	35.52474861377244	CXCL8
Signaling by Rho GTPases Homo sapiens R-HSA-194315	3/367	0.07336217569836843	0.8075117181187317	0	0	3.084674309804123	8.05823904265363	FGD4;SRF;ARHGAP29
Cellular responses to stress Homo sapiens R-HSA-2262752	3/367	0.07336217569836843	0.8017437772750265	0	0	3.084674309804123	8.05823904265363	IL6;CXCL8;PHC1
Tight junction interactions Homo sapiens R-HSA-420029	1/30	0.07657256603469816	0.8308938016531077	0	0	12.578616352201257	32.32096115907198	CLDN4
HS-GAG biosynthesis Homo sapiens R-HSA-2022928	1/31	0.07902332022213049	0.8514484502807018	0	0	12.172854534388314	30.89485425916869	HS3ST1
Regulation of TNFR1 signaling Homo sapiens R-HSA-5357905	1/31	0.07902332022213049	0.8454942653137039	0	0	12.172854534388314	30.89485425916869	TNF
TGF-beta receptor signaling activates SMADs Homo sapiens R-HSA-2173789	1/32	0.08146769264082336	0.8655942343087483	0	0	11.79245283018868	29.570150314166433	SMURF2
FGFR2 mutant receptor activation Homo sapiens R-HSA-1839126	1/33	0.08390569957761398	0.8853497955430992	0	0	11.435105774728417	28.336898054079608	FGF7
Signaling by WNT in cancer Homo sapiens R-HSA-4791275	1/34	0.08633735729569093	0.9047681963178571	0	0	11.098779134295228	27.186380659648222	DKK1
Negative regulation of FGFR2 signaling Homo sapiens R-HSA-5654727	1/34	0.08633735729569093	0.89861331062862	0	0	11.098779134295228	27.186380659648222	FGF7
G alpha (q) signalling events Homo sapiens R-HSA-416476	2/191	0.09114157237428583	0.9422067954909277	0	0	3.9513978069742173	9.464946126637985	RGS2;BDKRB1
Defective B3GALTL causes Peters-plus syndrome (PpS) Homo sapiens R-HSA-5083635	1/37	0.09359439709359604	0.9610699835785367	0	0	10.198878123406425	24.15894704132006	ADAMTS9
Apoptotic cleavage of cellular proteins Homo sapiens R-HSA-111465	1/37	0.09359439709359604	0.9546628503546797	0	0	10.198878123406425	24.15894704132006	OCLN
O-glycosylation of TSR domain-containing proteins Homo sapiens R-HSA-5173214	1/38	0.09600081967786796	0.9727235371333641	0	0	9.930486593843098	23.271087877255486	ADAMTS9
TCF dependent signaling in response to WNT Homo sapiens R-HSA-201681	2/199	0.09766685082981265	0.9830939590106141	0	0	3.7925476438797765	8.822198058236376	SMURF2;DKK1
Nuclear signaling by ERBB4 Homo sapiens R-HSA-1251985	1/39	0.09840097371317154	0.9840097371317154	0	0	9.675858732462506	22.435457953689685	HBEGF
Negative regulation of MAPK pathway Homo sapiens R-HSA-5675221	1/40	0.10079487520046404	1.0	0	0	9.433962264150944	21.647809112288375	DUSP5
TNF signaling Homo sapiens R-HSA-75893	1/41	0.10318254012687832	1.0	0	0	9.203865623561896	20.90433156985836	TNF
EPHB-mediated forward signaling Homo sapiens R-HSA-3928662	1/42	0.10556398441269689	1.0	0	0	8.984725965858042	20.201599484105884	EPHB3
Glucose transport Homo sapiens R-HSA-70153	1/42	0.10556398441269689	1.0	0	0	8.984725965858042	20.201599484105884	SLC2A3
Transcriptional regulation of pluripotent stem cells Homo sapiens R-HSA-452723	1/42	0.10556398441269689	1.0	0	0	8.984725965858042	20.201599484105884	DKK1
Signaling by FGFR2 in disease Homo sapiens R-HSA-5655253	1/43	0.10793922397015307	1.0	0	0	8.775778850372971	19.53652436395939	FGF7
Transcriptional activity of SMAD2/SMAD3:SMAD4 heterotrimer Homo sapiens R-HSA-2173793	1/44	0.11030827463950899	1.0	0	0	8.576329331046312	18.906315061229108	SMURF2
NRAGE signals death through JNK Homo sapiens R-HSA-193648	1/45	0.11267115223650281	1.0	0	0	8.385744234800839	18.308443272198822	FGD4
SUMOylation of RNA binding proteins Homo sapiens R-HSA-4570464	1/45	0.11267115223650281	1.0	0	0	8.385744234800839	18.308443272198822	PHC1
Signaling by ERBB2 Homo sapiens R-HSA-1227986	1/45	0.11267115223650281	1.0	0	0	8.385744234800839	18.308443272198822	HBEGF
GPCR ligand binding Homo sapiens R-HSA-500792	3/447	0.11494050463054722	1.0	0	0	2.5326073192351526	5.478892327541674	CXCL8;BDKRB1;CXCL1
GPCR downstream signaling Homo sapiens R-HSA-388396	5/983	0.11794999585633432	1.0	0	0	1.9194226376705887	4.102755347049177	FGD4;RGS2;CXCL8;BDKRB1;CXCL1
EPH-ephrin mediated repulsion of cells Homo sapiens R-HSA-3928665	1/48	0.11972290415463233	1.0	0	0	7.861635220125786	16.68691303774772	EPHB3
TP53 Regulates Transcription of Cell Cycle Genes Homo sapiens R-HSA-6791312	1/48	0.11972290415463233	1.0	0	0	7.861635220125786	16.68691303774772	RGCC
Hexose transport Homo sapiens R-HSA-189200	1/48	0.11972290415463233	1.0	0	0	7.861635220125786	16.68691303774772	SLC2A3
Pyruvate metabolism and Citric Acid (TCA) cycle Homo sapiens R-HSA-71406	1/48	0.11972290415463233	1.0	0	0	7.861635220125786	16.68691303774772	PDP1
Death Receptor Signalling Homo sapiens R-HSA-73887	1/48	0.11972290415463233	1.0	0	0	7.861635220125786	16.68691303774772	TNF
Phospholipase C-mediated cascade; FGFR2 Homo sapiens R-HSA-5654221	1/49	0.12206124682690901	1.0	0	0	7.7011936850211775	16.197399592213852	FGF7
Apoptotic execution phase Homo sapiens R-HSA-75153	1/51	0.12671966397645323	1.0	0	0	7.3991860895301516	15.285075861047028	OCLN
Nuclear Receptor transcription pathway Homo sapiens R-HSA-383280	1/51	0.12671966397645323	1.0	0	0	7.3991860895301516	15.285075861047028	NR4A1
Arachidonic acid metabolism Homo sapiens R-HSA-2142753	1/53	0.1313538272083178	1.0	0	0	7.1199715201139195	14.452549845444226	PTGS2
Heparan sulfate/heparin (HS-GAG) metabolism Homo sapiens R-HSA-1638091	1/54	0.13366185231401212	1.0	0	0	6.988120195667365	14.063187691077804	HS3ST1
Degradation of AXIN Homo sapiens R-HSA-4641257	1/54	0.13366185231401212	1.0	0	0	6.988120195667365	14.063187691077804	SMURF2
Cell-cell junction organization Homo sapiens R-HSA-421270	1/61	0.14965040861097215	1.0	0	0	6.186204763377668	11.750407140383375	CLDN4
Cell death signalling via NRAGE, NRIF and NADE Homo sapiens R-HSA-204998	1/61	0.14965040861097215	1.0	0	0	6.186204763377668	11.750407140383375	FGD4
Diseases associated with O-glycosylation of proteins Homo sapiens R-HSA-3906995	1/62	0.15191072568004607	1.0	0	0	6.086427267194157	11.469642493820063	ADAMTS9
Signaling by FGFR in disease Homo sapiens R-HSA-1226099	1/63	0.15416514764479222	1.0	0	0	5.989817310572027	11.199346294466428	FGF7
Asymmetric localization of PCP proteins Homo sapiens R-HSA-4608870	1/63	0.15416514764479222	1.0	0	0	5.989817310572027	11.199346294466428	SMURF2
Signaling by PTK6 Homo sapiens R-HSA-8848021	1/67	0.16312418577706625	1.0	0	0	5.632216277105041	10.212579511814104	HBEGF
Metabolism of carbohydrates Homo sapiens R-HSA-71387	2/282	0.1716303687595115	1.0	0	0	2.6763013515321825	4.716745974744602	SLC2A3;HS3ST1
Lipid digestion, mobilization, and transport Homo sapiens R-HSA-73923	1/71	0.1719901021729171	1.0	0	0	5.3149083178315175	9.355930636889642	LIPH
Costimulation by the CD28 family Homo sapiens R-HSA-388841	1/72	0.17419214247767076	1.0	0	0	5.2410901467505235	9.159309863254755	CD274
Signaling by TGF-beta Receptor Complex Homo sapiens R-HSA-170834	1/73	0.1763884367943279	1.0	0	0	5.169294391315585	8.96907050199314	SMURF2
G alpha (12/13) signalling events Homo sapiens R-HSA-416482	1/75	0.18076384627851877	1.0	0	0	5.031446540880504	8.60661039644509	FGD4
SUMOylation of DNA damage response and repair proteins Homo sapiens R-HSA-3108214	1/75	0.18076384627851877	1.0	0	0	5.031446540880504	8.60661039644509	PHC1
Signaling by Wnt Homo sapiens R-HSA-195721	2/295	0.18396040570718716	1.0	0	0	2.5583626479053403	4.331396817148817	SMURF2;DKK1
Transcriptional regulation of white adipocyte differentiation Homo sapiens R-HSA-381340	1/79	0.189446358131585	1.0	0	0	4.776689754000477	7.946736876414668	TNF
p75 NTR receptor-mediated signalling Homo sapiens R-HSA-193704	1/83	0.19803856828621402	1.0	0	0	4.546487838145033	7.362098103806619	FGD4
Hedgehog 'on' state Homo sapiens R-HSA-5632684	1/85	0.20230109846646596	1.0	0	0	4.439511653718091	7.09433120947644	SMURF2
Cell junction organization Homo sapiens R-HSA-446728	1/86	0.2044240199319846	1.0	0	0	4.3878894251864855	6.966032967145722	CLDN4
Unfolded Protein Response (UPR) Homo sapiens R-HSA-381119	1/86	0.2044240199319846	1.0	0	0	4.3878894251864855	6.966032967145722	CXCL8
Diseases of glycosylation Homo sapiens R-HSA-3781865	1/88	0.20865324681188407	1.0	0	0	4.288164665523156	6.7199035635565645	ADAMTS9
Activation of anterior HOX genes in hindbrain development during early embryogenesis Homo sapiens R-HSA-5617472	1/89	0.21075958057773525	1.0	0	0	4.239983040067839	6.601811421199227	KDM6A
Activation of HOX genes during differentiation Homo sapiens R-HSA-5619507	1/89	0.21075958057773525	1.0	0	0	4.239983040067839	6.601811421199227	KDM6A
PCP/CE pathway Homo sapiens R-HSA-4086400	1/91	0.21495575933398842	1.0	0	0	4.146796599626788	6.374965965447751	SMURF2
Oxidative Stress Induced Senescence Homo sapiens R-HSA-2559580	1/91	0.21495575933398842	1.0	0	0	4.146796599626788	6.374965965447751	PHC1
EPH-Ephrin signaling Homo sapiens R-HSA-2682334	1/95	0.22328255524810228	1.0	0	0	3.972194637537239	5.9555799232461215	EPHB3
TNFR2 non-canonical NF-kB pathway Homo sapiens R-HSA-5668541	1/95	0.22328255524810228	1.0	0	0	3.972194637537239	5.9555799232461215	TNF
SUMO E3 ligases SUMOylate target proteins Homo sapiens R-HSA-3108232	1/96	0.22535067707618797	1.0	0	0	3.930817610062893	5.857301593145603	PHC1
Transport of glucose and other sugars, bile salts and organic acids, metal ions and amine compounds Homo sapiens R-HSA-425366	1/101	0.23561051694391522	1.0	0	0	3.736222678871661	5.40099080597807	SLC2A3
SUMOylation Homo sapiens R-HSA-2990846	1/101	0.23561051694391522	1.0	0	0	3.736222678871661	5.40099080597807	PHC1
Degradation of the extracellular matrix Homo sapiens R-HSA-1474228	1/106	0.2457370008212327	1.0	0	0	3.5599857600569598	4.996416579921876	ADAMTS9
O-linked glycosylation Homo sapiens R-HSA-5173105	1/110	0.2537433150138595	1.0	0	0	3.4305317324185247	4.7047413164533	ADAMTS9
RHO GTPases Activate Formins Homo sapiens R-HSA-5663220	1/114	0.26166623087870555	1.0	0	0	3.310162197947699	4.437886512085149	SRF
Glycosaminoglycan metabolism Homo sapiens R-HSA-1630316	1/121	0.2753332147632474	1.0	0	0	3.118665211289568	4.022370886547076	HS3ST1
Cell-Cell communication Homo sapiens R-HSA-1500931	1/131	0.29442785660299275	1.0	0	0	2.880599164626242	3.5221698833078836	CLDN4
Signaling by Hedgehog Homo sapiens R-HSA-5358351	1/136	0.3037891783385338	1.0	0	0	2.774694783573807	3.305830495173119	SMURF2
Beta-catenin independent WNT signaling Homo sapiens R-HSA-3858494	1/144	0.31851440938712056	1.0	0	0	2.6205450733752618	2.998133028274235	SMURF2
The citric acid (TCA) cycle and respiratory electron transport Homo sapiens R-HSA-1428517	1/153	0.3347152072954452	1.0	0	0	2.4663953631767175	2.6994086476671546	PDP1
Apoptosis Homo sapiens R-HSA-109581	1/163	0.3522730896330789	1.0	0	0	2.3150827642088205	2.4154383177630567	OCLN
Programmed Cell Death Homo sapiens R-HSA-5357801	1/166	0.35745122403485163	1.0	0	0	2.2732439190725167	2.338614145084106	OCLN
Generic Transcription Pathway Homo sapiens R-HSA-212436	3/812	0.3651946251981322	1.0	0	0	1.394181615391765	1.4043937835159246	NR4A1;RGCC;SMURF2
Post-translational protein modification Homo sapiens R-HSA-597592	2/521	0.40337218516532414	1.0	0	0	1.4485930539963061	1.315171269825688	PHC1;ADAMTS9
Chromatin organization Homo sapiens R-HSA-4839726	1/226	0.4528855006967624	1.0	0	0	1.6697278343629989	1.3226180385565904	KDM6A
Chromatin modifying enzymes Homo sapiens R-HSA-3247509	1/226	0.4528855006967624	1.0	0	0	1.6697278343629989	1.3226180385565904	KDM6A
RHO GTPase Effectors Homo sapiens R-HSA-195258	1/255	0.49388174040603205	1.0	0	0	1.4798372179060304	1.0439647537456906	SRF
Antigen processing: Ubiquitination & Proteasome degradation Homo sapiens R-HSA-983168	1/260	0.5006387107927464	1.0	0	0	1.451378809869376	1.0041662905417077	SMURF2
SLC-mediated transmembrane transport Homo sapiens R-HSA-425407	1/268	0.5112661950445853	1.0	0	0	1.4080540692762602	0.9446140450267814	SLC2A3
Metabolism of lipids and lipoproteins Homo sapiens R-HSA-556833	2/659	0.5251127236744004	1.0	0	0	1.1452457983794773	0.7377012943304856	LIPH;PTGS2
Extracellular matrix organization Homo sapiens R-HSA-1474244	1/283	0.5305979523552254	1.0	0	0	1.3334222281485433	0.8450572656815054	ADAMTS9
Metabolism of proteins Homo sapiens R-HSA-392499	3/1074	0.5472152793923223	1.0	0	0	1.054073995994519	0.6355149048145319	CXCL8;PHC1;ADAMTS9
Class I MHC mediated antigen processing & presentation Homo sapiens R-HSA-983169	1/305	0.5576011757104414	1.0	0	0	1.2372409526755335	0.7226864349132109	SMURF2
Metabolism Homo sapiens R-HSA-1430728	5/1908	0.5787778460872905	1.0	0	0	0.9888849333491555	0.5407584357318153	PDP1;LIPH;SLC2A3;PTGS2;HS3ST1
Transcriptional Regulation by TP53 Homo sapiens R-HSA-3700989	1/348	0.6060525128580075	1.0	0	0	1.0843634786380394	0.5430369136694203	RGCC
Infectious disease Homo sapiens R-HSA-5663205	1/348	0.6060525128580075	1.0	0	0	1.0843634786380394	0.5430369136694203	HBEGF
Transmembrane transport of small molecules Homo sapiens R-HSA-382551	1/594	0.798114795141846	1.0	0	0	0.6352836541515786	0.14325826714760756	SLC2A3
Gene Expression Homo sapiens R-HSA-74160	3/1631	0.8178718289286434	1.0	0	0	0.6940990016542693	0.1395483564945112	NR4A1;RGCC;SMURF2
