## Supplementary Tables for "Interspecies variation in hominid gut microbiota controls host gene regulation": SITable21_Pathways.txt

	Path	ENSG	log2FoldChange	lfcSE	pvalue	padj	newpadj	freq	Spearman_p	Spearman_rho	Pearson_p	Pearson_r	padjustSpearman	padjustPearson	num	symbol
1	1CMET2-PWY: N10-formyl-tetrahydrofolate biosynthesis	ENSG00000179304	0.071473665	0.009419308	3.25E-14	5.15E-10	1.50E-09	1	0.968383551	-0.010526316	0.081699607	0.409462454	0.97739177	0.269881711	1	FAM156B
2	ANAEROFRUCAT-PWY: homolactic fermentation	ENSG00000179304	-0.300876591	0.049916204	1.66E-09	2.43E-05	1.66E-05	1	0.79237606	-0.064912281	0.162941868	0.333480387	0.932436531	0.333569673	2	FAM156B
3	ARGININE-SYN4-PWY: L-ornithine de novo biosynthesis	ENSG00000020577	0.094394501	0.016486926	1.03E-08	9.38E-05	7.20E-05	2	0.01639224	0.549122807	0.000289239	0.740354756	0.595838784	0.0377219	3	SAMD4A
4	ARGININE-SYN4-PWY: L-ornithine de novo biosynthesis	ENSG00000179304	0.045034781	0.006980254	1.11E-10	NA	2.01E-06	2	0.353768247	0.224561404	0.053122539	0.450145275	0.739095683	0.233241605	3	FAM156B
5	ARGSYNBSUB-PWY: L-arginine biosynthesis II (acetyl cycle)	ENSG00000172818	-0.090524815	0.015008572	1.62E-09	2.57E-05	1.63E-05	1	0.057411615	-0.445614035	0.142238909	-0.349671864	0.595838784	0.308658432	4	OVOL1
6	ARO-PWY: chorismate biosynthesis I	ENSG00000113070	0.937492696	0.150177001	4.30E-10	1.07E-06	5.87E-06	10	0.275184094	0.263157895	0.134549585	0.356102952	0.703240757	0.294921818	5	HBEGF
7	ARO-PWY: chorismate biosynthesis I	ENSG00000172818	1.154605606	0.133493132	5.19E-18	7.74E-14	4.25E-13	10	0.565340284	0.140350877	0.166769736	0.330644295	0.856491748	0.337589358	5	OVOL1
8	ARO-PWY: chorismate biosynthesis I	ENSG00000169509	0.801978309	0.133282331	1.78E-09	3.31E-06	1.74E-05	10	0.580204087	-0.135087719	0.524548787	-0.155662115	0.856491748	0.643090886	5	CRCT1
9	ARO-PWY: chorismate biosynthesis I	ENSG00000141579	0.879658806	0.13601967	9.99E-11	2.98E-07	1.86E-06	10	0.667470561	0.105263158	0.195454297	0.310681217	0.932436531	0.36674194	5	ZNF750
10	ARO-PWY: chorismate biosynthesis I	ENSG00000166292	-0.893898615	0.137200681	7.26E-11	2.71E-07	1.48E-06	10	0.192670706	-0.312280702	0.231140064	-0.288403069	0.659508553	0.407783691	5	TMEM100
11	ARO-PWY: chorismate biosynthesis I	ENSG00000212724	0.957832339	0.134556723	1.09E-12	8.15E-09	3.42E-08	10	0.295412658	0.252631579	0.03595756	0.483529088	0.70444557	0.193554802	5	KRTAP2-3
12	ARO-PWY: chorismate biosynthesis I	ENSG00000136244	0.89598772	0.13701219	6.17E-11	2.71E-07	1.34E-06	10	0.27190069	0.264912281	0.03746222	0.480162577	0.703240757	0.193554802	5	IL6
13	ARO-PWY: chorismate biosynthesis I	ENSG00000136688	0.772804579	0.136467712	1.49E-08	2.22E-05	9.37E-05	10	0.177484738	0.322807018	0.273605211	0.264617509	0.656295953	0.429117973	5	IL36G
14	ARO-PWY: chorismate biosynthesis I	ENSG00000169474	0.791937483	0.132192138	2.09E-09	3.46E-06	1.95E-05	10	0.848491916	-0.047368421	0.652006929	-0.110654449	0.944219209	0.721864814	5	SPRR1A
15	ARO-PWY: chorismate biosynthesis I	ENSG00000169469	0.818341334	0.133051701	7.72E-10	1.65E-06	8.96E-06	10	0.517073632	-0.157894737	0.40857634	-0.201303426	0.843646452	0.572006876	5	SPRR1B
16	ASPASN-PWY: superpathway of L-aspartate and L-asparagine biosynthesis	ENSG00000179304	0.256928482	0.039312087	6.34E-11	1.00E-06	1.35E-06	1	0.770192565	0.071929825	0.069974319	0.424617395	0.932436531	0.269881711	6	FAM156B
17	BRANCHED-CHAIN-AA-SYN-PWY: superpathway of branched amino acid biosynthesis	ENSG00000144063	0.297908873	0.051127924	5.65E-09	8.61E-05	4.34E-05	1	0.029655608	-0.503508772	0.019872126	-0.528977903	0.595838784	0.193554802	7	MALL
18	CALVIN-PWY: Calvin-Benson-Bassham cycle	ENSG00000144063	0.325461563	0.050446276	1.11E-10	1.69E-06	2.01E-06	1	0.044755626	-0.468421053	0.026096561	-0.508817384	0.595838784	0.193554802	8	MALL
19	COA-PWY-1: coenzyme A biosynthesis II (mammalian)	ENSG00000113070	0.662225014	0.099811555	3.25E-11	2.38E-07	7.98E-07	7	0.175036953	0.324561404	0.109247143	0.379295554	0.656295953	0.279362827	9	HBEGF
20	COA-PWY-1: coenzyme A biosynthesis II (mammalian)	ENSG00000172818	0.828093638	0.088520049	8.37E-21	1.22E-16	8.81E-16	7	0.431234389	0.19122807	0.088282506	0.401647819	0.806705711	0.269881711	9	OVOL1
21	COA-PWY-1: coenzyme A biosynthesis II (mammalian)	ENSG00000141579	0.533386132	0.086333776	6.48E-10	1.90E-06	7.83E-06	7	0.369350628	0.21754386	0.095764478	0.393267598	0.749056881	0.269881711	9	ZNF750
22	COA-PWY-1: coenzyme A biosynthesis II (mammalian)	ENSG00000212724	0.559741603	0.085280149	5.25E-11	2.56E-07	1.17E-06	7	0.231497922	0.287719298	0.029647207	0.498966865	0.703240757	0.193554802	9	KRTAP2-3
23	COA-PWY-1: coenzyme A biosynthesis II (mammalian)	ENSG00000179304	0.36763152	0.057669204	1.83E-10	6.69E-07	3.14E-06	7	0.775722693	0.070175439	0.090280351	0.399360908	0.932436531	0.269881711	9	FAM156B
24	COA-PWY-1: coenzyme A biosynthesis II (mammalian)	ENSG00000136244	0.491971342	0.085653605	9.26E-09	2.26E-05	6.59E-05	7	0.365418188	0.219298246	0.032469937	0.491773767	0.748073084	0.193554802	9	IL6
25	COA-PWY-1: coenzyme A biosynthesis II (mammalian)	ENSG00000106003	-0.562905877	0.098649306	1.16E-08	2.41E-05	7.78E-05	7	0.470895652	-0.175438596	0.043792546	-0.467047172	0.837000267	0.215324233	9	LFNG
26	COA-PWY: coenzyme A biosynthesis I	ENSG00000172818	-0.83152773	0.113024754	1.88E-13	NA	7.70E-09	1	0.683360791	0.1	0.317531159	0.242320612	0.932436531	0.471946997	10	OVOL1
27	COMPLETE-ARO-PWY: superpathway of aromatic amino acid biosynthesis	ENSG00000113070	1.043350231	0.146073396	9.16E-13	3.42E-09	3.07E-08	13	0.255860496	0.273684211	0.121507161	0.367629265	0.703240757	0.289292956	11	HBEGF
28	COMPLETE-ARO-PWY: superpathway of aromatic amino acid biosynthesis	ENSG00000158055	0.77608335	0.136572022	1.33E-08	1.75E-05	8.61E-05	13	0.414207619	0.198245614	0.183295145	0.318884663	0.788447836	0.355134344	11	GRHL3
29	COMPLETE-ARO-PWY: superpathway of aromatic amino acid biosynthesis	ENSG00000169429	0.861288017	0.135677303	2.18E-10	4.07E-07	3.61E-06	13	0.184970294	0.31754386	0.084717145	0.405825011	0.656295953	0.269881711	11	CXCL8
30	COMPLETE-ARO-PWY: superpathway of aromatic amino acid biosynthesis	ENSG00000172818	1.172575845	0.127917837	4.88E-20	7.28E-16	4.79E-15	13	0.526564677	0.154385965	0.150272075	0.343207133	0.846403962	0.322861784	11	OVOL1
31	COMPLETE-ARO-PWY: superpathway of aromatic amino acid biosynthesis	ENSG00000169509	0.730161315	0.12690812	8.74E-09	1.30E-05	6.25E-05	13	0.526564677	-0.154385965	0.518106809	-0.158057553	0.846403962	0.640847602	11	CRCT1
32	COMPLETE-ARO-PWY: superpathway of aromatic amino acid biosynthesis	ENSG00000141579	0.859740098	0.130353396	4.24E-11	1.05E-07	9.91E-07	13	0.72636525	0.085964912	0.197465134	0.309357681	0.932436531	0.36674194	11	ZNF750
33	COMPLETE-ARO-PWY: superpathway of aromatic amino acid biosynthesis	ENSG00000197632	0.784355053	0.138280509	1.41E-08	1.75E-05	8.95E-05	13	0.536138137	0.150877193	0.238724079	0.283962447	0.849211501	0.410609779	11	SERPINB2
34	COMPLETE-ARO-PWY: superpathway of aromatic amino acid biosynthesis	ENSG00000166292	-0.848111102	0.130658978	8.53E-11	1.82E-07	1.65E-06	13	0.182451333	-0.319298246	0.244095214	-0.28087198	0.656295953	0.410609779	11	TMEM100
35	COMPLETE-ARO-PWY: superpathway of aromatic amino acid biosynthesis	ENSG00000212724	0.986147289	0.129655254	2.83E-14	2.11E-10	1.34E-09	13	0.302356678	0.249122807	0.036673103	0.481914829	0.713167383	0.193554802	11	KRTAP2-3
36	COMPLETE-ARO-PWY: superpathway of aromatic amino acid biosynthesis	ENSG00000136244	1.008257173	0.133640116	4.54E-14	2.26E-10	2.03E-09	13	0.255860496	0.273684211	0.032144668	0.492577215	0.703240757	0.193554802	11	IL6
37	COMPLETE-ARO-PWY: superpathway of aromatic amino acid biosynthesis	ENSG00000136688	0.871307487	0.130944889	2.85E-11	8.51E-08	7.37E-07	13	0.158557804	0.336842105	0.22835956	0.290054625	0.656295953	0.406180529	11	IL36G
38	COMPLETE-ARO-PWY: superpathway of aromatic amino acid biosynthesis	ENSG00000169474	0.71107294	0.12576848	1.57E-08	1.80E-05	9.76E-05	13	0.781263486	-0.068421053	0.632083306	-0.117434594	0.932436531	0.710684339	11	SPRR1A
39	COMPLETE-ARO-PWY: superpathway of aromatic amino acid biosynthesis	ENSG00000169469	0.765197745	0.127428423	1.91E-09	3.17E-06	1.86E-05	13	0.453040665	-0.18245614	0.406290724	-0.202266416	0.837000267	0.572006876	11	SPRR1B
40	DENOVOPURINE2-PWY: superpathway of purine nucleotides de novo biosynthesis II	ENSG00000113070	-0.493081753	0.081289031	1.31E-09	1.04E-05	1.37E-05	3	0.79237606	0.064912281	0.764353102	0.073680409	0.932436531	0.813061878	12	HBEGF
41	DENOVOPURINE2-PWY: superpathway of purine nucleotides de novo biosynthesis II	ENSG00000128342	-0.471396604	0.079788245	3.46E-09	1.83E-05	2.95E-05	3	0.087819814	0.403508772	0.056762279	0.444162949	0.615822852	0.236873359	12	LIF
42	DTDPRHAMSYN-PWY: dTDP-L-rhamnose biosynthesis I	ENSG00000172818	0.592032259	0.083119224	1.06E-12	1.68E-08	3.39E-08	3	0.381294509	0.212280702	0.187895597	0.315739193	0.759090902	0.357660917	13	OVOL1
43	DTDPRHAMSYN-PWY: dTDP-L-rhamnose biosynthesis I	ENSG00000232810	0.561018304	0.086286355	7.94E-11	6.29E-07	1.56E-06	3	0.349934237	0.226315789	0.274485796	0.26414976	0.739095683	0.429117973	13	TNF
44	DTDPRHAMSYN-PWY: dTDP-L-rhamnose biosynthesis I	ENSG00000136688	0.579247387	0.093218504	5.17E-10	2.73E-06	6.80E-06	3	0.076583314	0.41754386	0.197978468	0.309021241	0.615502931	0.36674194	13	IL36G
45	GLUCONEO-PWY: gluconeogenesis I	ENSG00000136688	-0.187472227	0.030088437	4.64E-10	7.36E-06	6.22E-06	1	0.899626755	0.031578947	0.928604932	-0.022050296	0.957802143	0.928604932	14	IL36G
46	GLUTORN-PWY: L-ornithine biosynthesis	ENSG00000137193	-0.109378102	0.018704287	4.98E-09	3.95E-05	3.93E-05	2	0.041336553	-0.475438596	0.073405678	-0.419998932	0.595838784	0.269881711	15	PIM1
47	GLUTORN-PWY: L-ornithine biosynthesis	ENSG00000172818	-0.105729611	0.014460722	2.64E-13	4.19E-09	1.02E-08	2	0.05427173	-0.450877193	0.123392623	-0.365910532	0.595838784	0.289292956	15	OVOL1
48	GLYCOGENSYNTH-PWY: glycogen biosynthesis I (from ADP-D-Glucose)	ENSG00000179304	-0.145784724	0.011899583	1.65E-34	2.32E-30	8.12E-29	2	0.156296239	-0.338596491	0.873998335	-0.039016275	0.656295953	0.882128552	16	FAM156B
49	GLYCOLYSIS: glycolysis I (from glucose 6-phosphate)	ENSG00000179304	-0.053681825	0.009271811	7.05E-09	0.000111653	5.19E-05	1	0.493714443	-0.166666667	0.399091499	0.205319027	0.837000267	0.569755628	17	FAM156B
50	HISDEG-PWY: L-histidine degradation I	ENSG00000107984	-0.104450731	0.018254143	1.05E-08	0.000118343	7.28E-05	1	0.055303231	-0.449122807	0.023899093	-0.5154534	0.595838784	0.193554802	18	DKK1
51	NONMEVIPP-PWY: methylerythritol phosphate pathway I	ENSG00000189001	0.394757257	0.068602522	8.70E-09	1.97E-05	6.25E-05	7	0.620652753	-0.121052632	0.528371707	-0.154247048	0.903903674	0.644138542	19	SBSN
52	NONMEVIPP-PWY: methylerythritol phosphate pathway I	ENSG00000172818	0.596483365	0.069198924	6.71E-18	1.06E-13	5.20E-13	7	0.373307536	0.215789474	0.090453055	0.399164959	0.750071623	0.269881711	19	OVOL1
53	NONMEVIPP-PWY: methylerythritol phosphate pathway I	ENSG00000163209	0.397389514	0.068259128	5.82E-09	1.73E-05	4.44E-05	7	0.888222456	-0.035087719	0.396396593	-0.206469445	0.957802143	0.569755628	19	SPRR3
54	NONMEVIPP-PWY: methylerythritol phosphate pathway I	ENSG00000144063	0.395195133	0.066938864	3.55E-09	1.41E-05	2.99E-05	7	0.029655608	-0.503508772	0.031702947	-0.4936785	0.595838784	0.193554802	19	MALL
55	NONMEVIPP-PWY: methylerythritol phosphate pathway I	ENSG00000169474	0.39446124	0.067985978	6.55E-09	1.73E-05	4.92E-05	7	0.882528278	-0.036842105	0.648917755	-0.111700548	0.957802143	0.721864814	19	SPRR1A
56	NONMEVIPP-PWY: methylerythritol phosphate pathway I	ENSG00000244094	0.421207419	0.070281535	2.06E-09	1.09E-05	1.94E-05	7	0.848491916	0.047368421	0.8562235	-0.044571821	0.944219209	0.87641745	19	SPRR2F
57	NONMEVIPP-PWY: methylerythritol phosphate pathway I	ENSG00000169469	0.460674703	0.069362856	3.10E-11	2.46E-07	7.89E-07	7	0.575230486	-0.136842105	0.431266941	-0.191896021	0.856491748	0.577684729	19	SPRR1B
58	PANTO-PWY: phosphopantothenate biosynthesis I	ENSG00000144802	0.69865226	0.088792335	3.59E-15	2.85E-11	1.96E-10	10	0.006151337	0.614035088	0.006755072	0.59875929	0.595838784	0.193554802	20	NFKBIZ
59	PANTO-PWY: phosphopantothenate biosynthesis I	ENSG00000172818	0.42937502	0.061225196	2.33E-12	9.24E-09	7.01E-08	10	0.42267407	0.194736842	0.094941141	0.394165895	0.797567593	0.269881711	20	OVOL1
60	PANTO-PWY: phosphopantothenate biosynthesis I	ENSG00000073756	0.678731412	0.087765712	1.05E-14	5.53E-11	5.51E-10	10	0.113935191	0.375438596	0.044696914	0.465294665	0.656295953	0.215324233	20	PTGS2
61	PANTO-PWY: phosphopantothenate biosynthesis I	ENSG00000142871	0.559887645	0.086054426	7.71E-11	2.44E-07	1.53E-06	10	0.160842343	0.335087719	0.025617979	0.510224157	0.656295953	0.193554802	20	CYR61
62	PANTO-PWY: phosphopantothenate biosynthesis I	ENSG00000114019	0.537625625	0.085843395	3.78E-10	8.55E-07	5.50E-06	10	0.024893377	0.51754386	0.002576705	0.650252227	0.595838784	0.111828999	20	AMOTL2
63	PANTO-PWY: phosphopantothenate biosynthesis I	ENSG00000107984	0.525756608	0.090146642	5.47E-09	8.66E-06	4.24E-05	10	0.06647058	0.431578947	0.0183051	0.534832519	0.595838784	0.193554802	20	DKK1
64	PANTO-PWY: phosphopantothenate biosynthesis I	ENSG00000138166	0.578435611	0.090207051	1.43E-10	3.78E-07	2.58E-06	10	0.08347005	0.40877193	0.001187752	0.685853189	0.615822852	0.08591407	20	DUSP5
65	PANTO-PWY: phosphopantothenate biosynthesis I	ENSG00000179304	0.249658874	0.031627537	2.93E-15	2.85E-11	1.66E-10	10	0.854147973	0.045614035	0.089034806	0.400782269	0.945663827	0.269881711	20	FAM156B
66	PANTO-PWY: phosphopantothenate biosynthesis I	ENSG00000136244	0.410316298	0.069016072	2.76E-09	4.86E-06	2.38E-05	10	0.158557804	0.336842105	0.016215841	0.54329221	0.656295953	0.193554802	20	IL6
67	PANTO-PWY: phosphopantothenate biosynthesis I	ENSG00000118523	0.522468543	0.084483821	6.24E-10	1.24E-06	7.66E-06	10	0.200587855	0.307017544	0.065989646	0.430197456	0.659508553	0.265180615	20	CTGF
68	PANTOSYN-PWY: pantothenate and coenzyme A biosynthesis I	ENSG00000163191	-1.097174647	0.182713631	1.91E-09	8.41E-06	1.86E-05	3	0.195285585	-0.310526316	0.265152653	-0.269155776	0.659508553	0.429117973	21	S100A11
69	PEPTIDOGLYCANSYN-PWY: peptidoglycan biosynthesis I (meso-diaminopimelate containing)	ENSG00000113070	0.560041115	0.090312805	5.61E-10	1.21E-06	7.18E-06	20	0.179956173	0.321052632	0.111975532	0.376621281	0.656295953	0.279362827	22	HBEGF
70	PEPTIDOGLYCANSYN-PWY: peptidoglycan biosynthesis I (meso-diaminopimelate containing)	ENSG00000189001	0.506917519	0.083474274	1.26E-09	1.78E-06	1.32E-05	20	0.646499751	-0.112280702	0.537484474	-0.150892862	0.910976922	0.650801013	22	SBSN
71	PEPTIDOGLYCANSYN-PWY: peptidoglycan biosynthesis I (meso-diaminopimelate containing)	ENSG00000158055	0.494324805	0.086610861	1.15E-08	8.91E-06	7.75E-05	20	0.353768247	0.224561404	0.126477674	0.363138	0.739095683	0.289292956	22	GRHL3
72	PEPTIDOGLYCANSYN-PWY: peptidoglycan biosynthesis I (meso-diaminopimelate containing)	ENSG00000172818	0.82233008	0.084735385	2.88E-22	4.47E-18	3.54E-17	20	0.357626944	0.222807018	0.091536677	0.397941683	0.739095683	0.269881711	22	OVOL1
73	PEPTIDOGLYCANSYN-PWY: peptidoglycan biosynthesis I (meso-diaminopimelate containing)	ENSG00000136689	0.570233164	0.095462366	2.32E-09	2.78E-06	2.06E-05	20	0.493714443	-0.166666667	0.271519001	-0.265729407	0.837000267	0.429117973	22	IL1RN
74	PEPTIDOGLYCANSYN-PWY: peptidoglycan biosynthesis I (meso-diaminopimelate containing)	ENSG00000141579	0.542341995	0.083634385	8.89E-11	3.45E-07	1.70E-06	20	0.493714443	0.166666667	0.130601466	0.359505633	0.837000267	0.289400275	22	ZNF750
75	PEPTIDOGLYCANSYN-PWY: peptidoglycan biosynthesis I (meso-diaminopimelate containing)	ENSG00000125538	0.579946499	0.098864874	4.46E-09	3.85E-06	3.61E-05	20	0.187513129	0.315789474	0.287765116	0.257205738	0.656295953	0.436678533	22	IL1B
76	PEPTIDOGLYCANSYN-PWY: peptidoglycan biosynthesis I (meso-diaminopimelate containing)	ENSG00000172005	0.496419819	0.084349027	3.97E-09	3.63E-06	3.27E-05	20	0.786814693	-0.066666667	0.593881647	-0.130673603	0.932436531	0.68159261	22	MAL
77	PEPTIDOGLYCANSYN-PWY: peptidoglycan biosynthesis I (meso-diaminopimelate containing)	ENSG00000189143	0.511351441	0.085783362	2.51E-09	2.78E-06	2.20E-05	20	0.781263486	0.068421053	0.423251491	0.195188342	0.932436531	0.577645117	22	CLDN4
78	PEPTIDOGLYCANSYN-PWY: peptidoglycan biosynthesis I (meso-diaminopimelate containing)	ENSG00000163209	0.509192375	0.082580849	7.00E-10	1.21E-06	8.22E-06	20	0.945416307	-0.01754386	0.408366241	-0.201391825	0.958669806	0.572006876	22	SPRR3
79	PEPTIDOGLYCANSYN-PWY: peptidoglycan biosynthesis I (meso-diaminopimelate containing)	ENSG00000144063	0.520471402	0.088119428	3.50E-09	3.39E-06	2.96E-05	20	0.058488776	-0.443859649	0.036632413	-0.482005968	0.595838784	0.193554802	22	MALL
80	PEPTIDOGLYCANSYN-PWY: peptidoglycan biosynthesis I (meso-diaminopimelate containing)	ENSG00000136695	0.550818255	0.084458815	6.95E-11	3.45E-07	1.46E-06	20	0.91676896	0.026315789	0.873447917	-0.039188024	0.957802143	0.882128552	22	IL36RN
81	PEPTIDOGLYCANSYN-PWY: peptidoglycan biosynthesis I (meso-diaminopimelate containing)	ENSG00000212724	0.478628322	0.083802696	1.12E-08	8.91E-06	7.64E-05	20	0.255860496	0.273684211	0.027477413	0.504868746	0.703240757	0.193554802	22	KRTAP2-3
82	PEPTIDOGLYCANSYN-PWY: peptidoglycan biosynthesis I (meso-diaminopimelate containing)	ENSG00000136688	0.526824845	0.085380903	6.82E-10	1.21E-06	8.10E-06	20	0.1654807	0.331578947	0.242250049	0.281928712	0.656295953	0.410609779	22	IL36G
83	PEPTIDOGLYCANSYN-PWY: peptidoglycan biosynthesis I (meso-diaminopimelate containing)	ENSG00000169474	0.526554047	0.084792939	5.30E-10	1.21E-06	6.91E-06	20	0.922491465	-0.024561404	0.677263215	-0.102168549	0.957802143	0.738523205	22	SPRR1A
84	PEPTIDOGLYCANSYN-PWY: peptidoglycan biosynthesis I (meso-diaminopimelate containing)	ENSG00000244094	0.540279319	0.086572362	4.35E-10	1.21E-06	5.89E-06	20	0.848491916	0.047368421	0.82232235	-0.055227553	0.944219209	0.870458292	22	SPRR2F
85	PEPTIDOGLYCANSYN-PWY: peptidoglycan biosynthesis I (meso-diaminopimelate containing)	ENSG00000241794	0.519852727	0.084869978	9.05E-10	1.41E-06	1.02E-05	20	0.781263486	-0.068421053	0.829721414	-0.05289447	0.932436531	0.872479195	22	SPRR2A
86	PEPTIDOGLYCANSYN-PWY: peptidoglycan biosynthesis I (meso-diaminopimelate containing)	ENSG00000169469	0.595122249	0.082983661	7.41E-13	5.76E-09	2.60E-08	20	0.580204087	-0.135087719	0.454728792	-0.182439177	0.856491748	0.598037259	22	SPRR1B
87	PEPTIDOGLYCANSYN-PWY: peptidoglycan biosynthesis I (meso-diaminopimelate containing)	ENSG00000163216	0.492025193	0.082913187	2.95E-09	3.06E-06	2.53E-05	20	0.803528255	-0.061403509	0.581562157	-0.135016817	0.932436531	0.68159261	22	SPRR2D
88	PWY-1042: glycolysis IV (plant cytosol)	ENSG00000144063	0.20056293	0.033601647	2.39E-09	3.57E-05	2.11E-05	1	0.056349814	-0.447368421	0.032457805	-0.491803619	0.595838784	0.193554802	23	MALL
89	PWY-2942: L-lysine biosynthesis III	ENSG00000172818	0.798897121	0.083961839	1.82E-21	2.71E-17	2.06E-16	4	0.295412658	0.252631579	0.08585001	0.404483995	0.70444557	0.269881711	24	OVOL1
90	PWY-2942: L-lysine biosynthesis III	ENSG00000163209	0.481521086	0.082308177	4.91E-09	1.83E-05	3.89E-05	4	0.9741299	-0.00877193	0.392487058	-0.208146025	0.97863976	0.569755628	24	SPRR3
91	PWY-2942: L-lysine biosynthesis III	ENSG00000136688	0.530421826	0.085829387	6.41E-10	3.19E-06	7.81E-06	4	0.13290798	0.357894737	0.199426493	0.308075315	0.656295953	0.36674194	24	IL36G
92	PWY-2942: L-lysine biosynthesis III	ENSG00000169469	0.52096587	0.083200197	3.81E-10	2.84E-06	5.50E-06	4	0.498343597	-0.164912281	0.380455187	-0.213364508	0.838298919	0.557829565	24	SPRR1B
93	PWY-3841: folate transformations II	ENSG00000179304	0.047729532	0.007711463	6.04E-10	9.57E-06	7.60E-06	1	0.688687248	-0.098245614	0.112998703	0.375630443	0.932436531	0.279362827	25	FAM156B
94	PWY-4242: pantothenate and coenzyme A biosynthesis III	ENSG00000129514	-0.450329094	0.075184069	2.10E-09	6.15E-06	1.95E-05	5	0.385324444	0.210526316	0.473142608	0.175191131	0.760140039	0.603952623	26	FOXA1
95	PWY-4242: pantothenate and coenzyme A biosynthesis III	ENSG00000172818	-0.536101123	0.063934343	5.06E-17	3.70E-13	3.73E-12	5	0.742710624	0.080701754	0.54961425	0.146468136	0.932436531	0.655309298	26	OVOL1
96	PWY-4242: pantothenate and coenzyme A biosynthesis III	ENSG00000212724	-0.398584562	0.062314914	1.59E-10	7.76E-07	2.80E-06	5	0.470895652	0.175438596	0.239667872	0.283416205	0.837000267	0.410609779	26	KRTAP2-3
97	PWY-4242: pantothenate and coenzyme A biosynthesis III	ENSG00000179304	-0.470122611	0.042715917	3.58E-28	5.24E-24	8.80E-23	5	0.81471802	-0.057894737	0.429410572	0.19265562	0.935416986	0.577684729	26	FAM156B
98	PWY-4242: pantothenate and coenzyme A biosynthesis III	ENSG00000136244	-0.383969948	0.064086633	2.08E-09	6.15E-06	1.95E-05	5	0.285185192	0.257894737	0.093801351	0.395418857	0.703240757	0.269881711	26	IL6
99	PWY-4981: L-proline biosynthesis II (from arginine)	ENSG00000179304	-0.052660973	0.007489119	2.04E-12	3.23E-08	6.26E-08	1	0.825943281	-0.054385965	0.512613628	0.160111254	0.943314169	0.639294007	27	FAM156B
100	PWY-5097: L-lysine biosynthesis VI	ENSG00000169991	0.774632076	0.1313054	3.65E-09	7.96E-06	3.05E-05	12	0.34234046	0.229824561	0.24181589	0.282178103	0.739095683	0.410609779	28	IFFO2
101	PWY-5097: L-lysine biosynthesis VI	ENSG00000113070	0.696193495	0.112397625	5.86E-10	1.68E-06	7.45E-06	12	0.121270094	0.368421053	0.101010559	0.387671777	0.656295953	0.274957105	28	HBEGF
102	PWY-5097: L-lysine biosynthesis VI	ENSG00000137193	0.7338928	0.128471846	1.11E-08	1.59E-05	7.63E-05	12	0.06647058	0.431578947	0.049127143	0.457081485	0.595838784	0.222095624	28	PIM1
103	PWY-5097: L-lysine biosynthesis VI	ENSG00000172818	1.055342943	0.104555737	5.90E-24	8.44E-20	9.65E-19	12	0.316546016	0.242105263	0.093726171	0.395501891	0.738607371	0.269881711	28	OVOL1
104	PWY-5097: L-lysine biosynthesis VI	ENSG00000141579	0.638879534	0.102202198	4.07E-10	1.46E-06	5.61E-06	12	0.531341182	0.152631579	0.168016824	0.329729932	0.847801739	0.337589358	28	ZNF750
105	PWY-5097: L-lysine biosynthesis VI	ENSG00000125538	0.696997916	0.122439885	1.25E-08	1.63E-05	8.23E-05	12	0.149648457	0.343859649	0.301960756	0.249996368	0.656295953	0.45189989	28	IL1B
106	PWY-5097: L-lysine biosynthesis VI	ENSG00000189143	0.61169831	0.106737603	9.99E-09	1.59E-05	7.04E-05	12	0.991375375	-0.003508772	0.469242999	0.176714043	0.991375375	0.603952623	28	CLDN4
107	PWY-5097: L-lysine biosynthesis VI	ENSG00000163209	0.564942217	0.099966526	1.59E-08	1.90E-05	9.82E-05	12	0.781263486	-0.068421053	0.364540475	-0.220410842	0.932436531	0.538131177	28	SPRR3
108	PWY-5097: L-lysine biosynthesis VI	ENSG00000212724	0.591838007	0.101017738	4.66E-09	8.34E-06	3.71E-05	12	0.275184094	0.263157895	0.031707199	0.493667843	0.703240757	0.193554802	28	KRTAP2-3
109	PWY-5097: L-lysine biosynthesis VI	ENSG00000136688	0.672762638	0.103792755	9.06E-11	4.32E-07	1.71E-06	12	0.172612737	0.326315789	0.201665107	0.30662186	0.656295953	0.367742254	28	IL36G
110	PWY-5097: L-lysine biosynthesis VI	ENSG00000169474	0.602084618	0.102245231	3.89E-09	7.96E-06	3.22E-05	12	0.922491465	-0.024561404	0.657394557	-0.108834395	0.957802143	0.724135122	28	SPRR1A
111	PWY-5097: L-lysine biosynthesis VI	ENSG00000169469	0.658260936	0.101067353	7.36E-11	4.32E-07	1.49E-06	12	0.512359396	-0.159649123	0.421697081	-0.19583063	0.842287794	0.577645117	28	SPRR1B
112	PWY-5100: pyruvate fermentation to acetate and lactate II	ENSG00000179304	-0.112579711	0.015193135	1.26E-13	2.00E-09	5.32E-09	2	0.69402819	0.096491228	0.293110274	0.254466263	0.932436531	0.441700899	29	FAM156B
113	PWY-5104: L-isoleucine biosynthesis IV	ENSG00000179304	-0.100455174	0.008636362	2.85E-31	4.51E-27	1.05E-25	1	0.580204087	-0.135087719	0.499228129	-0.165159863	0.856491748	0.629022446	30	FAM156B
114	PWY-5188: tetrapyrrole biosynthesis I (from glutamate)	ENSG00000179304	-0.097988483	0.013741069	9.96E-13	1.58E-08	3.26E-08	1	0.410009824	-0.2	0.567051937	0.140182888	0.788447836	0.672405849	31	FAM156B
115	PWY-5667: CDP-diacylglycerol biosynthesis I	ENSG00000113070	0.604029317	0.099132184	1.11E-09	3.51E-06	1.18E-05	5	0.231497922	0.287719298	0.089749259	0.399965203	0.703240757	0.269881711	32	HBEGF
116	PWY-5667: CDP-diacylglycerol biosynthesis I	ENSG00000172818	0.631431678	0.079088514	1.42E-15	2.25E-11	9.09E-11	5	0.475415376	0.173684211	0.101366675	0.387299622	0.837000267	0.274957105	32	OVOL1
117	PWY-5667: CDP-diacylglycerol biosynthesis I	ENSG00000212724	0.54975468	0.083286787	4.09E-11	2.16E-07	9.72E-07	5	0.259018337	0.271929825	0.029986461	0.498074845	0.703240757	0.193554802	32	KRTAP2-3
118	PWY-5667: CDP-diacylglycerol biosynthesis I	ENSG00000179304	0.335592155	0.0535089	3.57E-10	1.41E-06	5.26E-06	5	0.704752624	0.092982456	0.103441858	0.385149565	0.932436531	0.277122014	32	FAM156B
119	PWY-5667: CDP-diacylglycerol biosynthesis I	ENSG00000136244	0.591002423	0.087900003	1.77E-11	1.40E-07	4.67E-07	5	0.285185192	0.257894737	0.019401333	0.530697176	0.703240757	0.193554802	32	IL6
120	PWY-5686: UMP biosynthesis	ENSG00000172818	0.589796786	0.071399171	1.45E-16	2.12E-12	9.71E-12	6	0.285185192	0.257894737	0.109018899	0.379521433	0.703240757	0.279362827	33	OVOL1
121	PWY-5686: UMP biosynthesis	ENSG00000172005	0.404954359	0.071304839	1.35E-08	3.30E-05	8.71E-05	6	0.565340284	-0.140350877	0.676193533	-0.102525635	0.856491748	0.738523205	33	MAL
122	PWY-5686: UMP biosynthesis	ENSG00000144063	0.424068589	0.071977434	3.82E-09	1.40E-05	3.18E-05	6	0.080661594	-0.412280702	0.034890199	-0.485983881	0.615822852	0.193554802	33	MALL
123	PWY-5686: UMP biosynthesis	ENSG00000136688	0.468729206	0.074085115	2.50E-10	1.83E-06	3.97E-06	6	0.071390822	0.424561404	0.158711741	0.33666811	0.595838784	0.331158152	33	IL36G
124	PWY-5686: UMP biosynthesis	ENSG00000169474	0.399879302	0.070358606	1.32E-08	3.30E-05	8.61E-05	6	0.80911857	-0.059649123	0.683816668	-0.099985124	0.933929414	0.741941085	33	SPRR1A
125	PWY-5686: UMP biosynthesis	ENSG00000169469	0.451232573	0.072106214	3.90E-10	1.90E-06	5.54E-06	6	0.457470587	-0.180701754	0.461152282	-0.179894162	0.837000267	0.602831597	33	SPRR1B
126	PWY-5973: cis-vaccenate biosynthesis	ENSG00000138166	0.636038441	0.094577347	1.76E-11	1.07E-07	4.67E-07	2	0.112153367	0.377192982	0.001969251	0.663138034	0.656295953	0.10683185	34	DUSP5
127	PWY-5973: cis-vaccenate biosynthesis	ENSG00000179304	0.261755589	0.026720487	1.17E-22	1.42E-18	1.57E-17	2	0.933947475	0.021052632	0.093360272	0.395906707	0.958669806	0.269881711	34	FAM156B
128	PWY-6121: 5-aminoimidazole ribonucleotide biosynthesis I	ENSG00000172818	0.401168456	0.0627218	1.60E-10	1.47E-06	2.80E-06	4	0.214269363	0.298245614	0.171787811	0.32699288	0.693976892	0.341999586	35	OVOL1
129	PWY-6121: 5-aminoimidazole ribonucleotide biosynthesis I	ENSG00000144063	0.340811634	0.05627315	1.39E-09	7.35E-06	1.42E-05	4	0.098627396	-0.39122807	0.031200608	-0.494945521	0.648549849	0.193554802	35	MALL
130	PWY-6121: 5-aminoimidazole ribonucleotide biosynthesis I	ENSG00000169474	0.349722781	0.060398637	7.03E-09	2.78E-05	5.19E-05	4	0.90533633	0.029824561	0.840314064	-0.049561855	0.957802143	0.872479195	35	SPRR1A
131	PWY-6121: 5-aminoimidazole ribonucleotide biosynthesis I	ENSG00000169469	0.419957245	0.065901618	1.86E-10	1.47E-06	3.15E-06	4	0.678049043	-0.101754386	0.590442996	-0.131882058	0.932436531	0.68159261	35	SPRR1B
132	PWY-6122: 5-aminoimidazole ribonucleotide biosynthesis II	ENSG00000144063	0.231560841	0.037990961	1.09E-09	1.60E-05	1.18E-05	2	0.126992518	-0.363157895	0.033882506	-0.488355441	0.656295953	0.193554802	36	MALL
133	PWY-6122: 5-aminoimidazole ribonucleotide biosynthesis II	ENSG00000169469	0.276412156	0.047827052	7.50E-09	5.48E-05	5.44E-05	2	0.683360791	-0.1	0.610037127	-0.125034246	0.932436531	0.689469044	36	SPRR1B
134	PWY-6151: S-adenosyl-L-methionine cycle I	ENSG00000113070	0.547294132	0.091407466	2.13E-09	8.45E-06	1.95E-05	5	0.090812586	0.4	0.100472603	0.388235766	0.615822852	0.274957105	37	HBEGF
135	PWY-6151: S-adenosyl-L-methionine cycle I	ENSG00000172818	0.573747619	0.072297442	2.09E-15	3.31E-11	1.23E-10	5	0.331136048	0.235087719	0.119741974	0.369255608	0.739095683	0.289292956	37	OVOL1
136	PWY-6151: S-adenosyl-L-methionine cycle I	ENSG00000125538	0.603695721	0.100721973	2.05E-09	8.45E-06	1.94E-05	5	0.121270094	0.368421053	0.27199119	0.265477278	0.656295953	0.429117973	37	IL1B
137	PWY-6151: S-adenosyl-L-methionine cycle I	ENSG00000179304	0.377929376	0.05566943	1.13E-11	8.96E-08	3.14E-07	5	0.646499751	0.112280702	0.081559897	0.409633244	0.910976922	0.269881711	37	FAM156B
138	PWY-6151: S-adenosyl-L-methionine cycle I	ENSG00000136244	0.43560302	0.076495121	1.24E-08	3.92E-05	8.17E-05	5	0.240446766	0.28245614	0.026552072	0.507497097	0.703240757	0.193554802	37	IL6
139	PWY-6163: chorismate biosynthesis from 3-dehydroquinate	ENSG00000113070	0.866027723	0.131105027	3.96E-11	1.13E-07	9.56E-07	13	0.27190069	0.264912281	0.128475184	0.361368256	0.703240757	0.289400275	38	HBEGF
140	PWY-6163: chorismate biosynthesis from 3-dehydroquinate	ENSG00000169429	0.761691283	0.123129884	6.17E-10	1.26E-06	7.64E-06	13	0.237438931	0.284210526	0.088822195	0.401026342	0.703240757	0.269881711	38	CXCL8
141	PWY-6163: chorismate biosynthesis from 3-dehydroquinate	ENSG00000172818	1.013330716	0.115515658	1.75E-18	2.51E-14	1.52E-13	13	0.570275826	0.138596491	0.161498938	0.334561296	0.856491748	0.333569673	38	OVOL1
142	PWY-6163: chorismate biosynthesis from 3-dehydroquinate	ENSG00000169509	0.64958902	0.114427953	1.37E-08	1.51E-05	8.75E-05	13	0.610433244	-0.124561404	0.519765797	-0.157439335	0.895027122	0.640847602	38	CRCT1
143	PWY-6163: chorismate biosynthesis from 3-dehydroquinate	ENSG00000073756	0.742658745	0.127029	5.02E-09	7.37E-06	3.94E-05	13	0.237438931	0.284210526	0.060373099	0.438507985	0.703240757	0.247187973	38	PTGS2
144	PWY-6163: chorismate biosynthesis from 3-dehydroquinate	ENSG00000141579	0.805753241	0.118948189	1.25E-11	4.48E-08	3.42E-07	13	0.641297078	0.114035088	0.177880865	0.322655405	0.910976922	0.350910433	38	ZNF750
145	PWY-6163: chorismate biosynthesis from 3-dehydroquinate	ENSG00000197632	0.721583375	0.126099509	1.05E-08	1.37E-05	7.28E-05	13	0.512359396	0.159649123	0.227765441	0.290409202	0.842287794	0.406180529	38	SERPINB2
146	PWY-6163: chorismate biosynthesis from 3-dehydroquinate	ENSG00000166292	-0.746271277	0.119286058	3.95E-10	9.41E-07	5.54E-06	13	0.175036953	-0.324561404	0.234400526	-0.286482677	0.656295953	0.410200921	38	TMEM100
147	PWY-6163: chorismate biosynthesis from 3-dehydroquinate	ENSG00000212724	0.896003378	0.117755407	2.76E-14	1.98E-10	1.34E-09	13	0.28182634	0.259649123	0.032128676	0.49261688	0.703240757	0.193554802	38	KRTAP2-3
148	PWY-6163: chorismate biosynthesis from 3-dehydroquinate	ENSG00000136244	0.883934857	0.120982426	2.75E-13	1.31E-09	1.04E-08	13	0.295412658	0.252631579	0.032547455	0.491583212	0.70444557	0.193554802	38	IL6
149	PWY-6163: chorismate biosynthesis from 3-dehydroquinate	ENSG00000136688	0.718872182	0.118755562	1.42E-09	2.54E-06	1.44E-05	13	0.197924614	0.30877193	0.262787221	0.270441945	0.659508553	0.429117973	38	IL36G
150	PWY-6163: chorismate biosynthesis from 3-dehydroquinate	ENSG00000169474	0.645256172	0.113237741	1.21E-08	1.44E-05	8.07E-05	13	0.922491465	-0.024561404	0.645913646	-0.112719624	0.957802143	0.721864814	38	SPRR1A
151	PWY-6163: chorismate biosynthesis from 3-dehydroquinate	ENSG00000169469	0.674413382	0.115435452	5.15E-09	7.37E-06	4.01E-05	13	0.565340284	-0.140350877	0.39720079	-0.206125697	0.856491748	0.569755628	38	SPRR1B
152	PWY-6277: superpathway of 5-aminoimidazole ribonucleotide biosynthesis	ENSG00000144063	0.231560841	0.037990961	1.09E-09	1.60E-05	1.18E-05	2	0.126992518	-0.363157895	0.033882506	-0.488355441	0.656295953	0.193554802	39	MALL
153	PWY-6277: superpathway of 5-aminoimidazole ribonucleotide biosynthesis	ENSG00000169469	0.276412156	0.047827052	7.50E-09	5.48E-05	5.44E-05	2	0.683360791	-0.1	0.610037127	-0.125034246	0.932436531	0.689469044	39	SPRR1B
154	PWY-6385: peptidoglycan biosynthesis III (mycobacteria)	ENSG00000179304	0.283843149	0.022311502	4.47E-37	7.09E-33	3.29E-31	1	0.945416307	0.01754386	0.080242188	0.411254792	0.958669806	0.269881711	40	FAM156B
155	PWY-6386: UDP-N-acetylmuramoyl-pentapeptide biosynthesis II (lysine-containing)	ENSG00000113070	0.613376975	0.09359033	5.61E-11	1.71E-07	1.23E-06	25	0.179956173	0.321052632	0.113289994	0.375349531	0.656295953	0.279362827	41	HBEGF
156	PWY-6386: UDP-N-acetylmuramoyl-pentapeptide biosynthesis II (lysine-containing)	ENSG00000137193	0.661560371	0.108174047	9.61E-10	1.03E-06	1.06E-05	25	0.071390822	0.424561404	0.045644768	0.463486786	0.595838784	0.215324233	41	PIM1
157	PWY-6386: UDP-N-acetylmuramoyl-pentapeptide biosynthesis II (lysine-containing)	ENSG00000189001	0.530840461	0.086920446	1.01E-09	1.03E-06	1.11E-05	25	0.646499751	-0.112280702	0.547317364	-0.14730259	0.910976922	0.655309298	41	SBSN
158	PWY-6386: UDP-N-acetylmuramoyl-pentapeptide biosynthesis II (lysine-containing)	ENSG00000158055	0.539546819	0.089891642	1.95E-09	1.85E-06	1.87E-05	25	0.353768247	0.224561404	0.124810921	0.364629886	0.739095683	0.289292956	41	GRHL3
159	PWY-6386: UDP-N-acetylmuramoyl-pentapeptide biosynthesis II (lysine-containing)	ENSG00000172818	0.945272761	0.089243061	3.24E-26	4.94E-22	6.82E-21	25	0.357626944	0.222807018	0.093824729	0.395393047	0.739095683	0.269881711	41	OVOL1
160	PWY-6386: UDP-N-acetylmuramoyl-pentapeptide biosynthesis II (lysine-containing)	ENSG00000169509	0.508136362	0.089316378	1.28E-08	8.45E-06	8.36E-05	25	0.715532263	-0.089473684	0.501478724	-0.164306511	0.932436531	0.629022446	41	CRCT1
161	PWY-6386: UDP-N-acetylmuramoyl-pentapeptide biosynthesis II (lysine-containing)	ENSG00000136689	0.583429842	0.097900333	2.53E-09	2.14E-06	2.21E-05	25	0.493714443	-0.166666667	0.277598399	-0.262503824	0.837000267	0.430277518	41	IL1RN
162	PWY-6386: UDP-N-acetylmuramoyl-pentapeptide biosynthesis II (lysine-containing)	ENSG00000141579	0.601383821	0.087011319	4.79E-12	2.43E-08	1.38E-07	25	0.493714443	0.166666667	0.12664899	0.362985447	0.837000267	0.289292956	41	ZNF750
163	PWY-6386: UDP-N-acetylmuramoyl-pentapeptide biosynthesis II (lysine-containing)	ENSG00000125538	0.639064667	0.102688716	4.87E-10	7.41E-07	6.46E-06	25	0.187513129	0.315789474	0.282691323	0.259835131	0.656295953	0.432000121	41	IL1B
164	PWY-6386: UDP-N-acetylmuramoyl-pentapeptide biosynthesis II (lysine-containing)	ENSG00000197632	0.522956864	0.090738547	8.25E-09	5.71E-06	5.96E-05	25	0.327451063	0.236842105	0.179825363	0.321292373	0.739095683	0.351550485	41	SERPINB2
165	PWY-6386: UDP-N-acetylmuramoyl-pentapeptide biosynthesis II (lysine-containing)	ENSG00000172005	0.510614608	0.087855644	6.17E-09	4.95E-06	4.66E-05	25	0.786814693	-0.066666667	0.596786156	-0.129655128	0.932436531	0.68159261	41	MAL
166	PWY-6386: UDP-N-acetylmuramoyl-pentapeptide biosynthesis II (lysine-containing)	ENSG00000189143	0.545643495	0.088916429	8.43E-10	1.00E-06	9.63E-06	25	0.781263486	0.068421053	0.438358645	0.189009911	0.932436531	0.580023329	41	CLDN4
167	PWY-6386: UDP-N-acetylmuramoyl-pentapeptide biosynthesis II (lysine-containing)	ENSG00000163209	0.530243824	0.085882113	6.65E-10	9.21E-07	7.97E-06	25	0.945416307	-0.01754386	0.416663637	-0.197919178	0.958669806	0.575898148	41	SPRR3
168	PWY-6386: UDP-N-acetylmuramoyl-pentapeptide biosynthesis II (lysine-containing)	ENSG00000144063	0.529392952	0.093252261	1.37E-08	8.62E-06	8.75E-05	25	0.058488776	-0.443859649	0.036244266	-0.482879323	0.595838784	0.193554802	41	MALL
169	PWY-6386: UDP-N-acetylmuramoyl-pentapeptide biosynthesis II (lysine-containing)	ENSG00000136695	0.577285998	0.087814498	4.90E-11	1.71E-07	1.11E-06	25	0.91676896	0.026315789	0.870470152	-0.040117492	0.957802143	0.882128552	41	IL36RN
170	PWY-6386: UDP-N-acetylmuramoyl-pentapeptide biosynthesis II (lysine-containing)	ENSG00000212724	0.534837898	0.087182199	8.53E-10	1.00E-06	9.67E-06	25	0.255860496	0.273684211	0.027114913	0.505890014	0.703240757	0.193554802	41	KRTAP2-3
171	PWY-6386: UDP-N-acetylmuramoyl-pentapeptide biosynthesis II (lysine-containing)	ENSG00000136244	0.496409975	0.085872687	7.44E-09	5.39E-06	5.44E-05	25	0.414207619	0.198245614	0.03228185	0.492237593	0.788447836	0.193554802	41	IL6
172	PWY-6386: UDP-N-acetylmuramoyl-pentapeptide biosynthesis II (lysine-containing)	ENSG00000136688	0.558110174	0.088480362	2.83E-10	5.69E-07	4.35E-06	25	0.1654807	0.331578947	0.250746929	0.277104208	0.656295953	0.415359416	41	IL36G
173	PWY-6386: UDP-N-acetylmuramoyl-pentapeptide biosynthesis II (lysine-containing)	ENSG00000169474	0.558863364	0.088718856	2.99E-10	5.69E-07	4.50E-06	25	0.922491465	-0.024561404	0.69608209	-0.095917815	0.957802143	0.744087752	41	SPRR1A
174	PWY-6386: UDP-N-acetylmuramoyl-pentapeptide biosynthesis II (lysine-containing)	ENSG00000244094	0.5715199	0.090333661	2.50E-10	5.69E-07	3.97E-06	25	0.848491916	0.047368421	0.836162194	-0.050867082	0.944219209	0.872479195	41	SPRR2F
175	PWY-6386: UDP-N-acetylmuramoyl-pentapeptide biosynthesis II (lysine-containing)	ENSG00000241794	0.549257631	0.087794674	3.95E-10	6.68E-07	5.54E-06	25	0.781263486	-0.068421053	0.849552906	-0.04666193	0.932436531	0.873710809	41	SPRR2A
176	PWY-6386: UDP-N-acetylmuramoyl-pentapeptide biosynthesis II (lysine-containing)	ENSG00000169469	0.62265011	0.08600021	4.48E-13	3.41E-09	1.65E-08	25	0.580204087	-0.135087719	0.470892605	-0.176069052	0.856491748	0.603952623	41	SPRR1B
177	PWY-6386: UDP-N-acetylmuramoyl-pentapeptide biosynthesis II (lysine-containing)	ENSG00000163216	0.51637697	0.086286823	2.17E-09	1.95E-06	1.96E-05	25	0.803528255	-0.061403509	0.596639307	-0.129706571	0.932436531	0.68159261	41	SPRR2D
178	PWY-6386: UDP-N-acetylmuramoyl-pentapeptide biosynthesis II (lysine-containing)	ENSG00000185873	0.495373123	0.087343847	1.42E-08	8.62E-06	8.95E-05	25	0.699383392	0.094736842	0.691453174	0.097449923	0.932436531	0.744087752	41	TMPRSS11B
179	PWY-6387: UDP-N-acetylmuramoyl-pentapeptide biosynthesis I (meso-diaminopimelate containing)	ENSG00000113070	0.615857824	0.093412745	4.31E-11	1.31E-07	9.93E-07	24	0.179956173	0.321052632	0.113056408	0.375574753	0.656295953	0.279362827	42	HBEGF
180	PWY-6387: UDP-N-acetylmuramoyl-pentapeptide biosynthesis I (meso-diaminopimelate containing)	ENSG00000137193	0.649124254	0.10756143	1.59E-09	1.51E-06	1.61E-05	24	0.071390822	0.424561404	0.046841193	0.461245339	0.595838784	0.216266784	42	PIM1
181	PWY-6387: UDP-N-acetylmuramoyl-pentapeptide biosynthesis I (meso-diaminopimelate containing)	ENSG00000189001	0.533876509	0.087254229	9.44E-10	1.10E-06	1.05E-05	24	0.646499751	-0.112280702	0.539834942	-0.150031947	0.910976922	0.650801013	42	SBSN
182	PWY-6387: UDP-N-acetylmuramoyl-pentapeptide biosynthesis I (meso-diaminopimelate containing)	ENSG00000158055	0.544951915	0.089942385	1.37E-09	1.39E-06	1.41E-05	24	0.353768247	0.224561404	0.12314699	0.366133384	0.739095683	0.289292956	42	GRHL3
183	PWY-6387: UDP-N-acetylmuramoyl-pentapeptide biosynthesis I (meso-diaminopimelate containing)	ENSG00000172818	0.89764103	0.08855181	3.79E-24	5.77E-20	6.98E-19	24	0.357626944	0.222807018	0.091819111	0.397624588	0.739095683	0.269881711	42	OVOL1
184	PWY-6387: UDP-N-acetylmuramoyl-pentapeptide biosynthesis I (meso-diaminopimelate containing)	ENSG00000169509	0.510436877	0.089621006	1.23E-08	8.15E-06	8.16E-05	24	0.715532263	-0.089473684	0.498771563	-0.165333204	0.932436531	0.629022446	42	CRCT1
185	PWY-6387: UDP-N-acetylmuramoyl-pentapeptide biosynthesis I (meso-diaminopimelate containing)	ENSG00000136689	0.588746846	0.097747005	1.71E-09	1.53E-06	1.69E-05	24	0.493714443	-0.166666667	0.274872803	-0.263944484	0.837000267	0.429117973	42	IL1RN
186	PWY-6387: UDP-N-acetylmuramoyl-pentapeptide biosynthesis I (meso-diaminopimelate containing)	ENSG00000141579	0.594425834	0.087097448	8.80E-12	4.47E-08	2.49E-07	24	0.493714443	0.166666667	0.130696898	0.359422537	0.837000267	0.289400275	42	ZNF750
187	PWY-6387: UDP-N-acetylmuramoyl-pentapeptide biosynthesis I (meso-diaminopimelate containing)	ENSG00000125538	0.639675368	0.10230925	4.04E-10	6.16E-07	5.61E-06	24	0.187513129	0.315789474	0.281450668	0.260482484	0.656295953	0.432000121	42	IL1B
188	PWY-6387: UDP-N-acetylmuramoyl-pentapeptide biosynthesis I (meso-diaminopimelate containing)	ENSG00000197632	0.511496812	0.090450108	1.56E-08	9.89E-06	9.73E-05	24	0.327451063	0.236842105	0.186470875	0.316707738	0.739095683	0.357660917	42	SERPINB2
189	PWY-6387: UDP-N-acetylmuramoyl-pentapeptide biosynthesis I (meso-diaminopimelate containing)	ENSG00000172005	0.517103726	0.088169693	4.49E-09	3.42E-06	3.61E-05	24	0.786814693	-0.066666667	0.593214353	-0.130907883	0.932436531	0.68159261	42	MAL
190	PWY-6387: UDP-N-acetylmuramoyl-pentapeptide biosynthesis I (meso-diaminopimelate containing)	ENSG00000189143	0.548164169	0.08890822	7.03E-10	8.92E-07	8.22E-06	24	0.781263486	0.068421053	0.43545044	0.190190479	0.932436531	0.579710094	42	CLDN4
191	PWY-6387: UDP-N-acetylmuramoyl-pentapeptide biosynthesis I (meso-diaminopimelate containing)	ENSG00000163209	0.535045667	0.086210845	5.43E-10	7.51E-07	7.01E-06	24	0.945416307	-0.01754386	0.414045701	-0.199010792	0.958669806	0.575898148	42	SPRR3
192	PWY-6387: UDP-N-acetylmuramoyl-pentapeptide biosynthesis I (meso-diaminopimelate containing)	ENSG00000144063	0.539832507	0.0930782	6.64E-09	4.82E-06	4.97E-05	24	0.058488776	-0.443859649	0.038542273	-0.477809923	0.595838784	0.194504029	42	MALL
193	PWY-6387: UDP-N-acetylmuramoyl-pentapeptide biosynthesis I (meso-diaminopimelate containing)	ENSG00000136695	0.584923802	0.088130105	3.20E-11	1.22E-07	7.98E-07	24	0.91676896	0.026315789	0.879123054	-0.037418005	0.957802143	0.883193068	42	IL36RN
194	PWY-6387: UDP-N-acetylmuramoyl-pentapeptide biosynthesis I (meso-diaminopimelate containing)	ENSG00000212724	0.534783891	0.087549701	1.01E-09	1.10E-06	1.11E-05	24	0.255860496	0.273684211	0.026872977	0.506577581	0.703240757	0.193554802	42	KRTAP2-3
195	PWY-6387: UDP-N-acetylmuramoyl-pentapeptide biosynthesis I (meso-diaminopimelate containing)	ENSG00000136244	0.494500184	0.086128523	9.39E-09	6.50E-06	6.65E-05	24	0.414207619	0.198245614	0.032394235	0.491960198	0.788447836	0.193554802	42	IL6
196	PWY-6387: UDP-N-acetylmuramoyl-pentapeptide biosynthesis I (meso-diaminopimelate containing)	ENSG00000136688	0.563658637	0.088712246	2.10E-10	4.44E-07	3.52E-06	24	0.1654807	0.331578947	0.250247191	0.277385054	0.656295953	0.415359416	42	IL36G
197	PWY-6387: UDP-N-acetylmuramoyl-pentapeptide biosynthesis I (meso-diaminopimelate containing)	ENSG00000169474	0.562798346	0.089015167	2.57E-10	4.44E-07	4.03E-06	24	0.922491465	-0.024561404	0.694094105	-0.09657539	0.957802143	0.744087752	42	SPRR1A
198	PWY-6387: UDP-N-acetylmuramoyl-pentapeptide biosynthesis I (meso-diaminopimelate containing)	ENSG00000244094	0.577992429	0.090613117	1.79E-10	4.44E-07	3.10E-06	24	0.848491916	0.047368421	0.837691581	-0.050386137	0.944219209	0.872479195	42	SPRR2F
199	PWY-6387: UDP-N-acetylmuramoyl-pentapeptide biosynthesis I (meso-diaminopimelate containing)	ENSG00000241794	0.555934455	0.087968862	2.62E-10	4.44E-07	4.07E-06	24	0.781263486	-0.068421053	0.847047026	-0.047447888	0.932436531	0.873710809	42	SPRR2A
200	PWY-6387: UDP-N-acetylmuramoyl-pentapeptide biosynthesis I (meso-diaminopimelate containing)	ENSG00000169469	0.631530792	0.086267517	2.47E-13	1.88E-09	9.83E-09	24	0.580204087	-0.135087719	0.470965833	-0.176040447	0.856491748	0.603952623	42	SPRR1B
201	PWY-6387: UDP-N-acetylmuramoyl-pentapeptide biosynthesis I (meso-diaminopimelate containing)	ENSG00000163216	0.518632285	0.086627633	2.14E-09	1.78E-06	1.95E-05	24	0.803528255	-0.061403509	0.588066977	-0.132718789	0.932436531	0.68159261	42	SPRR2D
202	PWY-6703: preQ0 biosynthesis	ENSG00000138166	0.181869216	0.030567808	2.69E-09	3.53E-05	2.33E-05	2	0.013458884	0.563157895	0.000347667	0.733916879	0.595838784	0.0377219	43	DUSP5
203	PWY-6703: preQ0 biosynthesis	ENSG00000179304	0.047614167	0.008116873	4.46E-09	3.53E-05	3.61E-05	2	0.704752624	0.092982456	0.11265532	0.375962256	0.932436531	0.279362827	43	FAM156B
204	PWY-6737: starch degradation V	ENSG00000113070	0.421014239	0.058941576	9.14E-13	7.24E-09	3.07E-08	9	0.052253412	0.454385965	0.053742305	0.449105143	0.595838784	0.233241605	44	HBEGF
205	PWY-6737: starch degradation V	ENSG00000057704	0.356097579	0.062370127	1.13E-08	2.57E-05	7.70E-05	9	0.061813793	0.438596491	0.010655541	0.571063013	0.595838784	0.193554802	44	TMCC3
206	PWY-6737: starch degradation V	ENSG00000137193	0.348277902	0.061556421	1.53E-08	2.78E-05	9.61E-05	9	0.042171463	0.473684211	0.029352576	0.499748042	0.595838784	0.193554802	44	PIM1
207	PWY-6737: starch degradation V	ENSG00000172818	0.411135023	0.046709472	1.34E-18	2.13E-14	1.24E-13	9	0.237438931	0.284210526	0.076228886	0.416317795	0.703240757	0.269881711	44	OVOL1
208	PWY-6737: starch degradation V	ENSG00000125538	0.37941576	0.061325349	6.13E-10	3.13E-06	7.64E-06	9	0.053255169	0.452631579	0.153369697	0.340778348	0.595838784	0.323118681	44	IL1B
209	PWY-6737: starch degradation V	ENSG00000171056	0.329444018	0.058277969	1.58E-08	2.78E-05	9.76E-05	9	0.134923212	0.356140351	0.152539856	0.341425659	0.656295953	0.323118681	44	SOX7
210	PWY-6737: starch degradation V	ENSG00000212724	0.276147286	0.044926321	7.91E-10	3.13E-06	9.11E-06	9	0.13696033	0.354385965	0.022547808	0.519776278	0.656295953	0.193554802	44	KRTAP2-3
211	PWY-6737: starch degradation V	ENSG00000136244	0.267665271	0.046736266	1.02E-08	2.57E-05	7.17E-05	9	0.268642424	0.266666667	0.036739287	0.481766752	0.703240757	0.193554802	44	IL6
212	PWY-6737: starch degradation V	ENSG00000136688	0.271857967	0.046727806	5.96E-09	1.89E-05	4.53E-05	9	0.089306819	0.401754386	0.209399964	0.301680492	0.615822852	0.378664936	44	IL36G
213	PWY-7111: pyruvate fermentation to isobutanol (engineered)	ENSG00000172818	0.541173973	0.094913021	1.19E-08	0.000126137	7.94E-05	2	0.72636525	0.085964912	0.266410818	0.268474591	0.932436531	0.429117973	45	OVOL1
214	PWY-7111: pyruvate fermentation to isobutanol (engineered)	ENSG00000169469	0.563385421	0.099750371	1.62E-08	0.000126137	9.97E-05	2	0.507666215	-0.161403509	0.428899103	-0.192865209	0.842287794	0.577684729	45	SPRR1B
215	RHAMCAT-PWY: L-rhamnose degradation I	ENSG00000167916	-0.247638115	0.04129882	2.02E-09	3.20E-05	1.93E-05	1	0.050293751	-0.457894737	0.018350962	-0.534655626	0.595838784	0.193554802	46	KRT24
216	THRESYN-PWY: superpathway of L-threonine biosynthesis	ENSG00000179304	0.225730345	0.03849305	4.51E-09	7.15E-05	3.61E-05	1	0.888222456	-0.035087719	0.089270529	0.400512163	0.957802143	0.269881711	47	FAM156B
217	TRNA-CHARGING-PWY: tRNA charging	ENSG00000144063	0.111722476	0.019666151	1.34E-08	0.000212211	8.66E-05	1	0.05427173	-0.450877193	0.055340338	-0.446464522	0.595838784	0.235467713	48	MALL
