## Supplementary Tables for "Interspecies variation in hominid gut microbiota controls host gene regulation": SITable22_KEGG_2019_MicHigh_table.txt

Term	Overlap	P-value	Adjusted P-value	Old P-value	Old Adjusted P-value	Odds Ratio	Combined Score	Genes
Leishmaniasis	2/74	0.001025972461644672	0.31599951818655897	0	0	41.58004158004159	286.1586017919352	IL1B;PTGS2
IL-17 signaling pathway	2/93	0.0016137223207165793	0.24851323739035322	0	0	33.08519437551696	212.7117210289947	IL1B;PTGS2
NF-kappa B signaling pathway	2/95	0.0016830277609427816	0.17279085012345893	0	0	32.388663967611336	206.87160709292343	IL1B;PTGS2
AGE-RAGE signaling pathway in diabetic complications	2/100	0.0018624280503563755	0.14340695987744093	0	0	30.76923076923077	193.41151505039645	IL1B;PIM1
C-type lectin receptor signaling pathway	2/104	0.0020122339799297684	0.12395361316367373	0	0	29.58579881656805	183.6837201566404	IL1B;PTGS2
TNF signaling pathway	2/110	0.0022473594016780086	0.11536444928613777	0	0	27.972027972027973	170.57340842592782	IL1B;PTGS2
Human cytomegalovirus infection	2/225	0.009057251856518046	0.39851908168679406	0	0	13.675213675213676	64.33079701928692	IL1B;PTGS2
MicroRNAs in cancer	2/299	0.015584617828066713	0.6000077863805684	0	0	10.290712631849756	42.824501032600836	PIM1;PTGS2
Prion diseases	1/35	0.022519175374063307	0.7706562239123887	0	0	43.956043956043956	166.742333796652	IL1B
African trypanosomiasis	1/37	0.023791740650748436	0.7327856120430518	0	0	41.58004158004159	155.44352557235865	IL1B
Bladder cancer	1/41	0.0263322850072555	0.7373039802031539	0	0	37.523452157598506	136.4712767664809	HBEGF
Graft-versus-host disease	1/41	0.0263322850072555	0.6758619818528911	0	0	37.523452157598506	136.4712767664809	IL1B
Type I diabetes mellitus	1/43	0.027600267431624026	0.6539140283800153	0	0	35.77817531305904	128.44113834541616	IL1B
Malaria	1/49	0.03139507576319159	0.690691666790215	0	0	31.39717425431711	108.66889234518707	IL1B
Ovarian steroidogenesis	1/49	0.03139507576319159	0.6446455556708673	0	0	31.39717425431711	108.66889234518707	PTGS2
Legionellosis	1/55	0.035176210749711605	0.6771420569319484	0	0	27.972027972027973	93.63315400919966	IL1B
Regulation of lipolysis in adipocytes	1/55	0.035176210749711605	0.6373101712300691	0	0	27.972027972027973	93.63315400919966	PTGS2
VEGF signaling pathway	1/59	0.037689393342609206	0.6449073971957575	0	0	26.07561929595828	85.4856992910066	PTGS2
Arachidonic acid metabolism	1/63	0.04019653222373102	0.6516069434162713	0	0	24.42002442002442	78.4853370004714	PTGS2
Cytosolic DNA-sensing pathway	1/63	0.04019653222373102	0.6190265962454577	0	0	24.42002442002442	78.4853370004714	IL1B
Inflammatory bowel disease (IBD)	1/65	0.041447839428433136	0.6079016449503527	0	0	23.66863905325444	75.34484079350926	IL1B
Acute myeloid leukemia	1/66	0.04207292819973689	0.5890209947963164	0	0	23.31002331002331	73.85433055397651	PIM1
Epithelial cell signaling in Helicobacter pylori infection	1/68	0.0433219771034119	0.580137780341342	0	0	22.624434389140273	71.02025380960455	HBEGF
Pathways in cancer	2/530	0.04507145023202546	0.5784169446443267	0	0	5.805515239477504	17.994230859056792	PIM1;PTGS2
Pertussis	1/76	0.04830315471494212	0.5950948660880869	0	0	20.242914979757085	61.34126326816577	IL1B
Complement and coagulation cascades	1/79	0.05016491617181362	0.5942613146507152	0	0	19.474196689386563	58.275353021523316	SERPINB2
Chemical carcinogenesis	1/82	0.052023315302718524	0.5934511523421224	0	0	18.761726078799253	55.4608497126251	PTGS2
ErbB signaling pathway	1/85	0.05387835765858656	0.5926619342444521	0	0	18.099547511312217	52.8692562782084	HBEGF
Salmonella infection	1/86	0.05449596012786739	0.5787846799787295	0	0	17.88908765652952	52.05060297235402	IL1B
Rheumatoid arthritis	1/91	0.0575783943051017	0.5911381815323774	0	0	16.906170752324602	48.260488258955746	IL1B
GnRH signaling pathway	1/93	0.058808768656990335	0.5842935724630007	0	0	16.54259718775848	46.87285869935966	HBEGF
Small cell lung cancer	1/93	0.058808768656990335	0.566034398323532	0	0	16.54259718775848	46.87285869935966	PTGS2
Amoebiasis	1/96	0.060651550331219745	0.5660811364247176	0	0	16.025641025641026	44.91362310875086	IL1B
Hematopoietic cell lineage	1/97	0.061265070405632796	0.5549894613216148	0	0	15.860428231562253	44.290966096480645	IL1B
Inflammatory mediator regulation of TRP channels	1/100	0.06310341209244187	0.5553100264134885	0	0	15.384615384615385	42.50739133125801	IL1B
Chagas disease (American trypanosomiasis)	1/103	0.0649384302010941	0.5555843472760273	0	0	14.936519790888722	40.841160353481825	IL1B
Toll-like receptor signaling pathway	1/104	0.06554936527910928	0.5456541758369096	0	0	14.792899408284025	40.309937157144695	IL1B
Parathyroid hormone synthesis, secretion and action	1/106	0.06677013024916706	0.5411894767564067	0	0	14.513788098693759	39.281559512341985	HBEGF
Th17 cell differentiation	1/107	0.06737996053921816	0.5321289191302357	0	0	14.378145219266715	38.78371857152012	IL1B
Serotonergic synapse	1/113	0.07103122432967693	0.5469404273385123	0	0	13.614703880190607	36.005932189573414	PTGS2
Osteoclast differentiation	1/127	0.07949958565386017	0.5972163995460715	0	0	12.113870381586917	30.67236183206012	IL1B
Estrogen signaling pathway	1/137	0.08550472536145746	0.627034652650688	0	0	11.229646266142616	27.615762349030213	HBEGF
Measles	1/138	0.08610324610485237	0.6167395302394078	0	0	11.148272017837236	27.3378836866545	IL1B
Fluid shear stress and atherosclerosis	1/139	0.08670140524023205	0.6069098366816243	0	0	11.068068622025457	27.064584252910862	IL1B
Retrograde endocannabinoid signaling	1/148	0.09206859835283705	0.6301584065038626	0	0	10.395010395010397	24.794400680979784	PTGS2
Non-alcoholic fatty liver disease (NAFLD)	1/149	0.09266315245629306	0.6204402381856144	0	0	10.325245224574084	24.561532037297244	IL1B
Oxytocin signaling pathway	1/153	0.09503777679741554	0.6228007500766806	0	0	10.055304172951233	23.664965469326216	PTGS2
JAK-STAT signaling pathway	1/162	0.10035972220498378	0.6439748841486459	0	0	9.49667616334283	21.832804610381398	PIM1
Necroptosis	1/162	0.10035972220498378	0.6308325395741837	0	0	9.49667616334283	21.832804610381398	IL1B
Influenza A	1/171	0.10565276468219473	0.6508210304423195	0	0	8.99685110211426	20.221298847954596	IL1B
Alzheimer disease	1/171	0.10565276468219473	0.63805983376698	0	0	8.99685110211426	20.221298847954596	IL1B
NOD-like receptor signaling pathway	1/178	0.10974968539581294	0.650055828882892	0	0	8.64304235090752	19.097260964424564	IL1B
Tuberculosis	1/179	0.11033354351936198	0.6411836113955376	0	0	8.594757198109154	18.94497023863924	IL1B
Kaposi sarcoma-associated herpesvirus infection	1/186	0.11441066407088096	0.652564528404284	0	0	8.27129859387924	17.931852663177057	PTGS2
Proteoglycans in cancer	1/201	0.12308933942221861	0.6893003007644242	0	0	7.654037504783774	16.03402105241946	HBEGF
Cytokine-cytokine receptor interaction	1/294	0.17516855997183373	0.9634270798450855	0	0	5.2328623757195185	9.115680632123926	IL1B
MAPK signaling pathway	1/295	0.1757126984955511	0.9494651076601709	0	0	5.215123859191656	9.068605020411644	IL1B
Human papillomavirus infection	1/330	0.19455009913982074	1.0	0	0	4.662004662004662	7.632007319190682	PTGS2
Herpes simplex virus 1 infection	1/492	0.2766752576203918	1.0	0	0	3.126954346466542	4.017857459980379	IL1B
