## Supplementary Tables for "Interspecies variation in hominid gut microbiota controls host gene regulation": SITable23_TWAS_MicGeneCorrelations.txt

Trait	Gene	multi_tissue_pval	symbol	name
Astle_et_al_2016_Eosinophil_counts	ENSG00000137962.12	0.0004143	ARHGAP29	Eosinophil counts
Astle_et_al_2016_Eosinophil_counts	ENSG00000071575.11	0.004316	TRIB2	Eosinophil counts
Astle_et_al_2016_Eosinophil_counts	ENSG00000131016.16	0.001256	AKAP12	Eosinophil counts
Astle_et_al_2016_Eosinophil_counts	ENSG00000136244.11	2.22E-16	IL6	Eosinophil counts
Astle_et_al_2016_Eosinophil_counts	ENSG00000120217.13	0.003149	CD274	Eosinophil counts
Astle_et_al_2016_Eosinophil_counts	ENSG00000172818.9	4.56E-14	OVOL1	Eosinophil counts
Astle_et_al_2016_Granulocyte_count	ENSG00000073756.11	0.0004516	PTGS2	Granulocyte counts
Astle_et_al_2016_Granulocyte_count	ENSG00000169429.10	6.09E-24	CXCL8	Granulocyte counts
Astle_et_al_2016_Granulocyte_count	ENSG00000163739.4	1.93E-08	CXCL1	Granulocyte counts
Astle_et_al_2016_Granulocyte_count	ENSG00000197822.10	0.0004847	OCLN	Granulocyte counts
Astle_et_al_2016_Granulocyte_count	ENSG00000136244.11	1.22E-05	IL6	Granulocyte counts
Astle_et_al_2016_Granulocyte_count	ENSG00000146592.16	1.11E-16	CREB5	Granulocyte counts
Astle_et_al_2016_Granulocyte_count	ENSG00000108342.12	7.03E-263	CSF3	Granulocyte counts
Astle_et_al_2016_High_light_scatter_reticulocyte_count	ENSG00000116679.15	0.003094	IVNS1ABP	High light scatter reticulocyte count
Astle_et_al_2016_High_light_scatter_reticulocyte_count	ENSG00000170802.15	0.002085	FOXN2	High light scatter reticulocyte count
Astle_et_al_2016_High_light_scatter_reticulocyte_count	ENSG00000114019.14	6.16E-05	AMOTL2	High light scatter reticulocyte count
Astle_et_al_2016_High_light_scatter_reticulocyte_count	ENSG00000102760.12	0.0003342	RGCC	High light scatter reticulocyte count
Astle_et_al_2016_High_light_scatter_reticulocyte_count	ENSG00000128342.4	0.0008805	LIF	High light scatter reticulocyte count
Astle_et_al_2016_Lymphocyte_counts	ENSG00000116679.15	0.003292	IVNS1ABP	Lymphocytte counts
Astle_et_al_2016_Lymphocyte_counts	ENSG00000071575.11	0.0001279	TRIB2	Lymphocytte counts
Astle_et_al_2016_Lymphocyte_counts	ENSG00000108342.12	9.99E-06	CSF3	Lymphocytte counts
Astle_et_al_2016_Lymphocyte_counts	ENSG00000128342.4	1.11E-16	LIF	Lymphocytte counts
Astle_et_al_2016_Monocyte_count	ENSG00000116679.15	1.68E-13	IVNS1ABP	Monocyte counts
Astle_et_al_2016_Monocyte_count	ENSG00000071575.11	5.34E-06	TRIB2	Monocyte counts
Astle_et_al_2016_Monocyte_count	ENSG00000206538.8	0.002877	VGLL3	Monocyte counts
Astle_et_al_2016_Monocyte_count	ENSG00000139132.14	4.38E-05	FGD4	Monocyte counts
Astle_et_al_2016_Monocyte_count	ENSG00000108342.12	4.43E-10	CSF3	Monocyte counts
Astle_et_al_2016_Myeloid_white_cell_count	ENSG00000073756.11	0.0003408	PTGS2	Myeloid white cell couont
Astle_et_al_2016_Myeloid_white_cell_count	ENSG00000169429.10	1.51E-22	CXCL8	Myeloid white cell couont
Astle_et_al_2016_Myeloid_white_cell_count	ENSG00000163739.4	1.16E-07	CXCL1	Myeloid white cell couont
Astle_et_al_2016_Myeloid_white_cell_count	ENSG00000197822.10	0.0005546	OCLN	Myeloid white cell couont
Astle_et_al_2016_Myeloid_white_cell_count	ENSG00000136244.11	1.86E-05	IL6	Myeloid white cell couont
Astle_et_al_2016_Myeloid_white_cell_count	ENSG00000146592.16	1.11E-16	CREB5	Myeloid white cell couont
Astle_et_al_2016_Myeloid_white_cell_count	ENSG00000108342.12	3.95E-248	CSF3	Myeloid white cell couont
Astle_et_al_2016_Neutrophil_count	ENSG00000073756.11	0.0001943	PTGS2	Neutrophil count
Astle_et_al_2016_Neutrophil_count	ENSG00000169429.10	1.01E-24	CXCL8	Neutrophil count
Astle_et_al_2016_Neutrophil_count	ENSG00000163739.4	1.17E-08	CXCL1	Neutrophil count
Astle_et_al_2016_Neutrophil_count	ENSG00000197822.10	0.0006508	OCLN	Neutrophil count
Astle_et_al_2016_Neutrophil_count	ENSG00000136244.11	0.0002131	IL6	Neutrophil count
Astle_et_al_2016_Neutrophil_count	ENSG00000146592.16	1.11E-16	CREB5	Neutrophil count
Astle_et_al_2016_Neutrophil_count	ENSG00000108342.12	3.23E-261	CSF3	Neutrophil count
Astle_et_al_2016_Platelet_count	ENSG00000169242.11	0.0001014	EFNA1	Platelet count
Astle_et_al_2016_Platelet_count	ENSG00000116679.15	4.59E-05	IVNS1ABP	Platelet count
Astle_et_al_2016_Platelet_count	ENSG00000071575.11	0.0001075	TRIB2	Platelet count
Astle_et_al_2016_Platelet_count	ENSG00000113161.15	2.09E-07	HMGCR	Platelet count
Astle_et_al_2016_Platelet_count	ENSG00000137193.13	0.00043	PIM1	Platelet count
Astle_et_al_2016_Platelet_count	ENSG00000172818.9	0.0002052	OVOL1	Platelet count
Astle_et_al_2016_Platelet_count	ENSG00000139132.14	0.005846	FGD4	Platelet count
Astle_et_al_2016_Platelet_count	ENSG00000185950.8	7.58E-06	IRS2	Platelet count
Astle_et_al_2016_Platelet_count	ENSG00000108342.12	0.003065	CSF3	Platelet count
Astle_et_al_2016_Red_blood_cell_count	ENSG00000169242.11	0.0004788	EFNA1	Red blood cell count
Astle_et_al_2016_Red_blood_cell_count	ENSG00000116741.7	3.72E-05	RGS2	Red blood cell count
Astle_et_al_2016_Red_blood_cell_count	ENSG00000138771.14	2.15E-06	SHROOM3	Red blood cell count
Astle_et_al_2016_Reticulocyte_count	ENSG00000134668.12	0.001578	SPOCD1	Reticulocyte count
Astle_et_al_2016_Reticulocyte_count	ENSG00000116679.15	0.001191	IVNS1ABP	Reticulocyte count
Astle_et_al_2016_Reticulocyte_count	ENSG00000170802.15	0.001695	FOXN2	Reticulocyte count
Astle_et_al_2016_Reticulocyte_count	ENSG00000114019.14	0.001042	AMOTL2	Reticulocyte count
Astle_et_al_2016_Reticulocyte_count	ENSG00000102760.12	0.0005993	RGCC	Reticulocyte count
Astle_et_al_2016_Reticulocyte_count	ENSG00000185950.8	6.34E-05	IRS2	Reticulocyte count
Astle_et_al_2016_Reticulocyte_count	ENSG00000128342.4	0.002574	LIF	Reticulocyte count
Astle_et_al_2016_Sum_basophil_neutrophil_counts	ENSG00000073756.11	0.0002147	PTGS2	Sum basophil neutrophil counts
Astle_et_al_2016_Sum_basophil_neutrophil_counts	ENSG00000169429.10	1.12E-24	CXCL8	Sum basophil neutrophil counts
Astle_et_al_2016_Sum_basophil_neutrophil_counts	ENSG00000163739.4	1.03E-08	CXCL1	Sum basophil neutrophil counts
Astle_et_al_2016_Sum_basophil_neutrophil_counts	ENSG00000197822.10	0.0004985	OCLN	Sum basophil neutrophil counts
Astle_et_al_2016_Sum_basophil_neutrophil_counts	ENSG00000136244.11	0.0001788	IL6	Sum basophil neutrophil counts
Astle_et_al_2016_Sum_basophil_neutrophil_counts	ENSG00000146592.16	1.11E-16	CREB5	Sum basophil neutrophil counts
Astle_et_al_2016_Sum_basophil_neutrophil_counts	ENSG00000108342.12	2.97E-265	CSF3	Sum basophil neutrophil counts
Astle_et_al_2016_Sum_eosinophil_basophil_counts	ENSG00000137962.12	0.0001403	ARHGAP29	Sum eosinophil basophil counts
Astle_et_al_2016_Sum_eosinophil_basophil_counts	ENSG00000071575.11	0.002096	TRIB2	Sum eosinophil basophil counts
Astle_et_al_2016_Sum_eosinophil_basophil_counts	ENSG00000131016.16	0.002591	AKAP12	Sum eosinophil basophil counts
Astle_et_al_2016_Sum_eosinophil_basophil_counts	ENSG00000136244.11	4.44E-16	IL6	Sum eosinophil basophil counts
Astle_et_al_2016_Sum_eosinophil_basophil_counts	ENSG00000172818.9	4.19E-13	OVOL1	Sum eosinophil basophil counts
Astle_et_al_2016_Sum_eosinophil_basophil_counts	ENSG00000108342.12	5.72E-11	CSF3	Sum eosinophil basophil counts
Astle_et_al_2016_Sum_neutrophil_eosinophil_counts	ENSG00000073756.11	0.0003589	PTGS2	Sum neutrophil eosinophil counts
Astle_et_al_2016_Sum_neutrophil_eosinophil_counts	ENSG00000169429.10	4.23E-24	CXCL8	Sum neutrophil eosinophil counts
Astle_et_al_2016_Sum_neutrophil_eosinophil_counts	ENSG00000163739.4	1.47E-08	CXCL1	Sum neutrophil eosinophil counts
Astle_et_al_2016_Sum_neutrophil_eosinophil_counts	ENSG00000197822.10	0.0005707	OCLN	Sum neutrophil eosinophil counts
Astle_et_al_2016_Sum_neutrophil_eosinophil_counts	ENSG00000136244.11	1.06E-05	IL6	Sum neutrophil eosinophil counts
Astle_et_al_2016_Sum_neutrophil_eosinophil_counts	ENSG00000146592.16	1.11E-16	CREB5	Sum neutrophil eosinophil counts
Astle_et_al_2016_Sum_neutrophil_eosinophil_counts	ENSG00000108342.12	2.51E-259	CSF3	Sum neutrophil eosinophil counts
Astle_et_al_2016_White_blood_cell_count	ENSG00000073756.11	0.0004422	PTGS2	White blood cell count
Astle_et_al_2016_White_blood_cell_count	ENSG00000163638.13	0.003901	ADAMTS9	White blood cell count
Astle_et_al_2016_White_blood_cell_count	ENSG00000169429.10	1.11E-16	CXCL8	White blood cell count
Astle_et_al_2016_White_blood_cell_count	ENSG00000163739.4	7.95E-06	CXCL1	White blood cell count
Astle_et_al_2016_White_blood_cell_count	ENSG00000197822.10	0.0001995	OCLN	White blood cell count
Astle_et_al_2016_White_blood_cell_count	ENSG00000136244.11	2.35E-05	IL6	White blood cell count
Astle_et_al_2016_White_blood_cell_count	ENSG00000146592.16	1.11E-16	CREB5	White blood cell count
Astle_et_al_2016_White_blood_cell_count	ENSG00000172818.9	0.001504	OVOL1	White blood cell count
Astle_et_al_2016_White_blood_cell_count	ENSG00000139132.14	0.002923	FGD4	White blood cell count
Astle_et_al_2016_White_blood_cell_count	ENSG00000108342.12	8.55E-200	CSF3	White blood cell count
Astle_et_al_2016_White_blood_cell_count	ENSG00000128342.4	0.00012	LIF	White blood cell count
BCAC_ER_negative_BreastCancer_EUR	ENSG00000172818.9	9.93E-06	OVOL1	ER negative breast cancer
BCAC_Overall_BreastCancer_EUR	ENSG00000206538.8	3.08E-05	VGLL3	Overall breast cancer
BCAC_Overall_BreastCancer_EUR	ENSG00000172818.9	2.99E-06	OVOL1	Overall breast cancer
BCAC_Overall_BreastCancer_EUR	ENSG00000248121.8	0.0002238	SMURF2	Overall breast cancer
CARDIoGRAM_C4D_CAD	ENSG00000172818.9	0.0004372	OVOL1	C4D
CKDGen_Chronic_Kidney_Disease	ENSG00000172818.9	1.09E-05	OVOL1	Chronic Kidney Disease
EAGLE_Eczema	ENSG00000172818.9	1.11E-15	OVOL1	Eczema
EGG_BW3_EUR	ENSG00000137193.13	0.0002482	PIM1	Egg BW3
EGG_BW3_EUR	ENSG00000131016.16	0.0008212	AKAP12	Egg BW3
GABRIEL_Asthma	ENSG00000108342.12	2.02E-08	CSF3	Asthma
GIANT_2015_BMI_EUR	ENSG00000163638.13	0.0005643	ADAMTS9	BMI
GIANT_2015_BMI_EUR	ENSG00000113161.15	9.71E-08	HMGCR	BMI
GIANT_2017_BMI_Active_EUR	ENSG00000113161.15	0.0002257	HMGCR	BMI Active
GIANT_Height	ENSG00000116285.12	0.0114	ERRFI1	Height
GIANT_Height	ENSG00000134668.12	4.55E-07	SPOCD1	Height
GIANT_Height	ENSG00000170802.15	0.0003589	FOXN2	Height
GIANT_Height	ENSG00000114019.14	0.0003881	AMOTL2	Height
GIANT_Height	ENSG00000169429.10	0.008411	CXCL8	Height
GIANT_Height	ENSG00000131016.16	0.008552	AKAP12	Height
GIANT_Height	ENSG00000189143.9	0.01022	CLDN4	Height
GIANT_Height	ENSG00000172818.9	0.0001672	OVOL1	Height
GIANT_Height	ENSG00000139132.14	0.007113	FGD4	Height
GIANT_Height	ENSG00000185950.8	0.0002457	IRS2	Height
GIANT_Height	ENSG00000020577.13	1.17E-11	SAMD4A	Height
GIANT_Height	ENSG00000248121.8	1.83E-06	SMURF2	Height
GIANT_HIP_Combined_EUR	ENSG00000163638.13	8.07E-05	ADAMTS9	HIP combined
GIANT_HIP_Combined_EUR	ENSG00000113161.15	0.0001095	HMGCR	HIP combined
GIANT_WC_Combined_EUR	ENSG00000113161.15	3.41E-06	HMGCR	WC combined
GIANT_WHR_Combined_EUR	ENSG00000163638.13	1.47E-08	ADAMTS9	WHR combined
GLGC_Mc_HDL	ENSG00000108342.12	0.0005704	CSF3	HDL
GLGC_Mc_LDL	ENSG00000113161.15	7.41E-59	HMGCR	LDL
IBD.EUR.Crohns_Disease	ENSG00000169242.11	0.0001408	EFNA1	Crohns Disease
IBD.EUR.Crohns_Disease	ENSG00000128342.4	3.58E-06	LIF	Crohns Disease
IBD.EUR.Inflammatory_Bowel_Disease	ENSG00000116285.12	6.05E-06	ERRFI1	Inflammatory Bowel Disease
IBD.EUR.Inflammatory_Bowel_Disease	ENSG00000169242.11	1.41E-05	EFNA1	Inflammatory Bowel Disease
IBD.EUR.Inflammatory_Bowel_Disease	ENSG00000059804.15	0.001101	SLC2A3	Inflammatory Bowel Disease
IBD.EUR.Inflammatory_Bowel_Disease	ENSG00000108342.12	0.0002546	CSF3	Inflammatory Bowel Disease
IBD.EUR.Inflammatory_Bowel_Disease	ENSG00000212724.3	0.0009039	KRTAP2-3	Inflammatory Bowel Disease
IBD.EUR.Inflammatory_Bowel_Disease	ENSG00000128342.4	3.47E-07	LIF	Inflammatory Bowel Disease
IBD.EUR.Ulcerative_Colitis	ENSG00000116285.12	1.59E-05	ERRFI1	Ulcerative Colitis
IBD.EUR.Ulcerative_Colitis	ENSG00000189143.9	0.0003343	CLDN4	Ulcerative Colitis
IBD.EUR.Ulcerative_Colitis	ENSG00000120217.13	3.99E-05	CD274	Ulcerative Colitis
IBD.EUR.Ulcerative_Colitis	ENSG00000108342.12	5.12E-05	CSF3	Ulcerative Colitis
IGAP_Alzheimer	ENSG00000002587.9	4.12E-05	HS3ST1	Alzheimer
IGAP_Alzheimer	ENSG00000113070.7	4.01E-06	HBEGF	Alzheimer
IMMUNOBASE_Multiple_sclerosis_hg19	ENSG00000102760.12	0.0004055	RGCC	Multiple Sclerosis
MAGNETIC_IDL.TG	ENSG00000113161.15	3.33E-15	HMGCR	IDL.TG
MAGNETIC_LDL.C	ENSG00000113161.15	1.11E-16	HMGCR	LDL.C
pgc.scz2	ENSG00000116741.7	0.001591	RGS2	scz2
pgc.scz2	ENSG00000170802.15	4.31E-06	FOXN2	scz2
pgc.scz2	ENSG00000113070.7	0.002734	HBEGF	scz2
pgc.scz2	ENSG00000112658.7	0.0007285	SRF	scz2
pgc.scz2	ENSG00000059804.15	0.002318	SLC2A3	scz2
pgc.scz2	ENSG00000185716.11	0.003662	C16orf52	scz2
RA_OKADA_TRANS_ETHNIC	ENSG00000128342.4	0.0001603	LIF	Trans ethnic
SSGAC_Education_Years_Pooled	ENSG00000134668.12	0.0006656	SPOCD1	Education years pooled
SSGAC_Education_Years_Pooled	ENSG00000116741.7	0.0005312	RGS2	Education years pooled
TAGC_Asthma_EUR	ENSG00000136244.11	0.0002473	IL6	Asthma
TAGC_Asthma_EUR	ENSG00000108342.12	2.84E-22	CSF3	Asthma
UKB_1160_Sleep_duration	ENSG00000112658.7	0.0008996	SRF	Sleep duration
UKB_1180_Morning_or_evening_person_chronotype	ENSG00000182580.2	0.0004317	EPHB3	Morning or evening person
UKB_1180_Morning_or_evening_person_chronotype	ENSG00000102760.12	0.0009898	RGCC	Morning or evening person
UKB_20002_1065_self_reported_hypertension	ENSG00000137962.12	0.001143	ARHGAP29	Self-reported hypertension
UKB_20002_1065_self_reported_hypertension	ENSG00000071575.11	0.003466	TRIB2	Self-reported hypertension
UKB_20002_1065_self_reported_hypertension	ENSG00000170802.15	0.003964	FOXN2	Self-reported hypertension
UKB_20002_1065_self_reported_hypertension	ENSG00000197822.10	1.30E-05	OCLN	Self-reported hypertension
UKB_20002_1065_self_reported_hypertension	ENSG00000172818.9	4.45E-08	OVOL1	Self-reported hypertension
UKB_20002_1065_self_reported_hypertension	ENSG00000139132.14	0.0005458	FGD4	Self-reported hypertension
UKB_20002_1111_self_reported_asthma	ENSG00000136244.11	7.89E-07	IL6	Self-reported asthma
UKB_20002_1111_self_reported_asthma	ENSG00000172818.9	1.63E-08	OVOL1	Self-reported asthma
UKB_20002_1111_self_reported_asthma	ENSG00000108342.12	1.11E-16	CSF3	Self-reported asthma
UKB_20002_1226_self_reported_hypothyroidism_or_myxoedema	ENSG00000002587.9	9.67E-05	HS3ST1	Self-reported hypothyroidism or myxoedema
UKB_20002_1226_self_reported_hypothyroidism_or_myxoedema	ENSG00000189143.9	0.0005702	CLDN4	Self-reported hypothyroidism or myxoedema
UKB_20002_1226_self_reported_hypothyroidism_or_myxoedema	ENSG00000120217.13	1.22E-05	CD274	Self-reported hypothyroidism or myxoedema
UKB_20002_1226_self_reported_hypothyroidism_or_myxoedema	ENSG00000128342.4	8.71E-10	LIF	Self-reported hypothyroidism or myxoedema
UKB_20002_1452_self_reported_eczema_or_dermatitis	ENSG00000172818.9	9.16E-10	OVOL1	Self-reported hypothyroidism or myxoedema
UKB_20002_1466_self_reported_gout	ENSG00000172818.9	8.03E-09	OVOL1	Self-reported gout
UKB_20002_1473_self_reported_high_cholesterol	ENSG00000113161.15	5.29E-37	HMGCR	Self-reported high cholesterol
UKB_20002_1473_self_reported_high_cholesterol	ENSG00000131737.5	0.0003966	KRT34	Self-reported high cholesterol
UKB_20016_Fluid_intelligence_score	ENSG00000002587.9	0.001085	HS3ST1	Fluid intelligence score
UKB_20016_Fluid_intelligence_score	ENSG00000113070.7	0.0002994	HBEGF	Fluid intelligence score
UKB_20022_Birth_weight	ENSG00000163638.13	0.0003057	ADAMTS9	Birth weight
UKB_20022_Birth_weight	ENSG00000163739.4	0.001536	CXCL1	Birth weight
UKB_20022_Birth_weight	ENSG00000137193.13	4.49E-07	PIM1	Birth weight
UKB_20022_Birth_weight	ENSG00000131016.16	6.13E-05	AKAP12	Birth weight
UKB_20022_Birth_weight	ENSG00000136244.11	8.05E-05	IL6	Birth weight
UKB_20022_Birth_weight	ENSG00000172818.9	0.0004208	OVOL1	Birth weight
UKB_20022_Birth_weight	ENSG00000108342.12	9.96E-06	CSF3	Birth weight
UKB_20022_Birth_weight	ENSG00000128342.4	0.000188	LIF	Birth weight
UKB_20127_Neuroticism_score	ENSG00000113070.7	6.14E-05	HBEGF	Neuroticism score
UKB_20127_Neuroticism_score	ENSG00000139132.14	0.0002642	FGD4	Neuroticism score
UKB_20127_Neuroticism_score	ENSG00000102760.12	0.001179	RGCC	Neuroticism score
UKB_20127_Neuroticism_score	ENSG00000108342.12	2.35E-06	CSF3	Neuroticism score
UKB_20127_Neuroticism_score	ENSG00000128342.4	6.86E-05	LIF	Neuroticism score
UKB_21001_Body_mass_index_BMI	ENSG00000169242.11	8.79E-06	EFNA1	BMI Active
UKB_21001_Body_mass_index_BMI	ENSG00000170802.15	0.0006034	FOXN2	BMI Active
UKB_21001_Body_mass_index_BMI	ENSG00000206538.8	0.009874	VGLL3	BMI Active
UKB_21001_Body_mass_index_BMI	ENSG00000182580.2	0.002989	EPHB3	BMI Active
UKB_21001_Body_mass_index_BMI	ENSG00000113161.15	9.50E-20	HMGCR	BMI Active
UKB_21001_Body_mass_index_BMI	ENSG00000113070.7	2.19E-05	HBEGF	BMI Active
UKB_21001_Body_mass_index_BMI	ENSG00000172818.9	2.21E-10	OVOL1	BMI Active
UKB_21001_Body_mass_index_BMI	ENSG00000139132.14	0.000496	FGD4	BMI Active
UKB_21001_Body_mass_index_BMI	ENSG00000108342.12	0.001015	CSF3	BMI Active
UKB_21001_Body_mass_index_BMI	ENSG00000128342.4	0.008214	LIF	BMI Active
UKB_23099_Body_fat_percentage	ENSG00000169242.11	0.001424	EFNA1	Body fat percentage
UKB_23099_Body_fat_percentage	ENSG00000163435.15	0.007739	ELF3	Body fat percentage
UKB_23099_Body_fat_percentage	ENSG00000071575.11	0.008768	TRIB2	Body fat percentage
UKB_23099_Body_fat_percentage	ENSG00000170802.15	1.54E-05	FOXN2	Body fat percentage
UKB_23099_Body_fat_percentage	ENSG00000163638.13	2.05E-05	ADAMTS9	Body fat percentage
UKB_23099_Body_fat_percentage	ENSG00000113161.15	2.45E-13	HMGCR	Body fat percentage
UKB_23099_Body_fat_percentage	ENSG00000131016.16	0.002837	AKAP12	Body fat percentage
UKB_23099_Body_fat_percentage	ENSG00000172818.9	0.009651	OVOL1	Body fat percentage
UKB_23099_Body_fat_percentage	ENSG00000020577.13	0.008379	SAMD4A	Body fat percentage
UKB_23099_Body_fat_percentage	ENSG00000185716.11	0.006342	C16orf52	Body fat percentage
UKB_23099_Body_fat_percentage	ENSG00000183688.4	0.01033	RFLNB	Body fat percentage
UKB_23099_Body_fat_percentage	ENSG00000108342.12	0.001905	CSF3	Body fat percentage
UKB_2395_4_Hair_or_balding_pattern_Pattern_4	ENSG00000113070.7	0.0003968	HBEGF	Hair or balding pattern 4
UKB_2395_4_Hair_or_balding_pattern_Pattern_4	ENSG00000102760.12	0.0007991	RGCC	Hair or balding pattern 5
UKB_2395_4_Hair_or_balding_pattern_Pattern_4	ENSG00000221852.4	0.0003844	KRTAP1-5	Hair or balding pattern 6
UKB_6152_8_diagnosed_by_doctor_Asthma	ENSG00000136244.11	1.71E-07	IL6	Diagnosed Asthma
UKB_6152_8_diagnosed_by_doctor_Asthma	ENSG00000172818.9	1.87E-08	OVOL1	Diagnosed Asthma
UKB_6152_8_diagnosed_by_doctor_Asthma	ENSG00000108342.12	1.11E-16	CSF3	Diagnosed Asthma
UKB_6152_9_diagnosed_by_doctor_Hayfever_allergic_rhinitis_or_eczema	ENSG00000169242.11	0.002284	EFNA1	Hayfever allergic rhinitis or eczema
UKB_6152_9_diagnosed_by_doctor_Hayfever_allergic_rhinitis_or_eczema	ENSG00000152766.5	4.82E-05	ANKRD22	Hayfever allergic rhinitis or eczema
UKB_6152_9_diagnosed_by_doctor_Hayfever_allergic_rhinitis_or_eczema	ENSG00000172818.9	2.22E-16	OVOL1	Hayfever allergic rhinitis or eczema
UKB_6152_9_diagnosed_by_doctor_Hayfever_allergic_rhinitis_or_eczema	ENSG00000108342.12	3.03E-09	CSF3	Hayfever allergic rhinitis or eczema
UKB_6152_9_diagnosed_by_doctor_Hayfever_allergic_rhinitis_or_eczema	ENSG00000221852.4	0.002059	KRTAP1-5	Hayfever allergic rhinitis or eczema
UKB_6152_9_diagnosed_by_doctor_Hayfever_allergic_rhinitis_or_eczema	ENSG00000212724.3	0.002707	KRTAP2-3	Hayfever allergic rhinitis or eczema
UKB_standing_height	ENSG00000134668.12	3.33E-16	SPOCD1	Standing Height
UKB_standing_height	ENSG00000116679.15	0.01902	IVNS1ABP	Standing Height
UKB_standing_height	ENSG00000163435.15	0.0144	ELF3	Standing Height
UKB_standing_height	ENSG00000170802.15	1.29E-05	FOXN2	Standing Height
UKB_standing_height	ENSG00000206538.8	0.009104	VGLL3	Standing Height
UKB_standing_height	ENSG00000114019.14	1.57E-06	AMOTL2	Standing Height
UKB_standing_height	ENSG00000169429.10	0.02641	CXCL8	Standing Height
UKB_standing_height	ENSG00000163739.4	0.007043	CXCL1	Standing Height
UKB_standing_height	ENSG00000138771.14	0.004923	SHROOM3	Standing Height
UKB_standing_height	ENSG00000137193.13	0.004271	PIM1	Standing Height
UKB_standing_height	ENSG00000112658.7	4.00E-06	SRF	Standing Height
UKB_standing_height	ENSG00000118523.5	8.02E-05	CTGF	Standing Height
UKB_standing_height	ENSG00000131016.16	1.48E-05	AKAP12	Standing Height
UKB_standing_height	ENSG00000136244.11	0.0004483	IL6	Standing Height
UKB_standing_height	ENSG00000146592.16	0.0328	CREB5	Standing Height
UKB_standing_height	ENSG00000189143.9	0.005431	CLDN4	Standing Height
UKB_standing_height	ENSG00000152766.5	0.002954	ANKRD22	Standing Height
UKB_standing_height	ENSG00000172818.9	0.002914	OVOL1	Standing Height
UKB_standing_height	ENSG00000139132.14	0.01707	FGD4	Standing Height
UKB_standing_height	ENSG00000185950.8	0.0003514	IRS2	Standing Height
UKB_standing_height	ENSG00000020577.13	9.99E-16	SAMD4A	Standing Height
UKB_standing_height	ENSG00000248121.8	7.77E-16	SMURF2	Standing Height
UKB_standing_height	ENSG00000108342.12	0.003358	CSF3	Standing Height
UKB_standing_height	ENSG00000128342.4	1.01E-13	LIF	Standing Height
